# An RNA foundation model enables discovery of disease mechanisms and candidate therapeutics

**DOI:** 10.1101/2023.09.20.558508

**Authors:** Albi Celaj, Alice Jiexin Gao, Tammy T.Y. Lau, Erle M. Holgersen, Alston Lo, Varun Lodaya, Christopher B. Cole, Robert E. Denroche, Carl Spickett, Omar Wagih, Pedro O. Pinheiro, Parth Vora, Pedrum Mohammadi-Shemirani, Steve Chan, Zach Nussbaum, Xi Zhang, Helen Zhu, Easwaran Ramamurthy, Bhargav Kanuparthi, Michael Iacocca, Diane Ly, Ken Kron, Marta Verby, Kahlin Cheung-Ong, Zvi Shalev, Brandon Vaz, Sakshi Bhargava, Farhan Yusuf, Sharon Samuel, Sabriyeh Alibai, Zahra Baghestani, Xinwen He, Kirsten Krastel, Oladipo Oladapo, Amrudha Mohan, Arathi Shanavas, Magdalena Bugno, Jovanka Bogojeski, Frank Schmitges, Carolyn Kim, Solomon Grant, Rachana Jayaraman, Tehmina Masud, Amit Deshwar, Shreshth Gandhi, Brendan J. Frey

**Affiliations:** Deep Genomics, Toronto, Canada

## Abstract

Accurately modeling and predicting RNA biology has been a long-standing challenge, bearing significant clinical ramifications for variant interpretation and the formulation of tailored therapeutics. We describe a foundation model for RNA biology, “BigRNA”, which was trained on thousands of genome-matched datasets to predict tissue-specific RNA expression, splicing, microRNA sites, and RNA binding protein specificity from DNA sequence. Unlike approaches that are restricted to missense variants, BigRNA can identify pathogenic non-coding variant effects across diverse mechanisms, including polyadenylation, exon skipping and intron retention. BigRNA accurately predicted the effects of steric blocking oligonucleotides (SBOs) on increasing the expression of 4 out of 4 genes, and on splicing for 18 out of 18 exons across 14 genes, including those involved in Wilson disease and spinal muscular atrophy. We anticipate that BigRNA and foundation models like it will have widespread applications in the field of personalized RNA therapeutics.
