## Supplementary material for "An RNA foundation model enables discovery of disease mechanisms and candidate therapeutics": 2_finetuned_model_outputs.csv

output_index	output_name	output_type
0	TIA1_K562_replicate_1	rbp
1	BUD13_HepG2_replicate_1	rbp
2	GPKOW_K562_replicate_1	rbp
3	TBRG4_HepG2_replicate_1	rbp
4	FXR2_HepG2_replicate_1	rbp
5	BCCIP_HepG2_replicate_1	rbp
6	SRSF1_K562_replicate_1	rbp
7	PTBP1_K562_replicate_2	rbp
8	UTP18_HepG2_replicate_2	rbp
9	KHDRBS1_K562_replicate_1	rbp
10	TAF15_K562	rbp
11	TIA1_K562	rbp
12	NONO_K562_replicate_1	rbp
13	XRCC6_K562_replicate_2	rbp
14	DROSHA_HepG2_replicate_2	rbp
15	FUBP3_HepG2	rbp
16	ZNF622_K562	rbp
17	UPF1_HepG2_replicate_1	rbp
18	LARP4_HepG2_replicate_1	rbp
19	KHDRBS1_K562_replicate_2	rbp
20	SLTM_K562	rbp
21	UPF1_K562_replicate_2	rbp
22	TROVE2_HepG2	rbp
23	ZNF622_K562_replicate_2	rbp
24	BCLAF1_HepG2_replicate_1	rbp
25	RPS3_HepG2	rbp
26	RBM5_HepG2_replicate_2	rbp
27	DDX6_HepG2_replicate_2	rbp
28	HNRNPUL1_HepG2_replicate_1	rbp
29	TRA2A_HepG2_replicate_1	rbp
30	DGCR8_K562	rbp
31	DDX42_K562	rbp
32	RBM22_HepG2_replicate_2	rbp
33	U2AF2_K562	rbp
34	AKAP1_HepG2_replicate_2	rbp
35	ZNF800_K562	rbp
36	CDC40_HepG2_replicate_2	rbp
37	NOL12_HepG2_replicate_1	rbp
38	AGGF1_HepG2_replicate_2	rbp
39	SSB_K562	rbp
40	WRN_K562_replicate_1	rbp
41	ILF3_K562	rbp
42	FASTKD2_K562	rbp
43	DDX21_K562	rbp
44	CSTF2_HepG2_replicate_1	rbp
45	SF3A3_HepG2_replicate_1	rbp
46	NOL12_HepG2_replicate_2	rbp
47	TRA2A_K562	rbp
48	IGF2BP3_HepG2_replicate_2	rbp
49	FKBP4_HepG2_replicate_1	rbp
50	YBX3_HepG2_replicate_1	rbp
51	SMNDC1_K562_replicate_1	rbp
52	SF3B1_K562_replicate_1	rbp
53	GRSF1_HepG2_replicate_1	rbp
54	PUM2_K562_replicate_2	rbp
55	TIA1_K562_replicate_2	rbp
56	LARP7_HepG2_replicate_2	rbp
57	PUM1_K562_replicate_1	rbp
58	EXOSC5_K562_replicate_2	rbp
59	SRSF7_HepG2	rbp
60	LARP4_HepG2	rbp
61	EIF3H_HepG2_replicate_2	rbp
62	STAU2_HepG2_replicate_2	rbp
63	EXOSC5_HepG2_replicate_2	rbp
64	SRSF1_HepG2_replicate_2	rbp
65	YBX3_HepG2	rbp
66	HNRNPUL1_K562_replicate_1	rbp
67	SRSF7_HepG2_replicate_1	rbp
68	SLTM_HepG2	rbp
69	HLTF_K562_replicate_2	rbp
70	RPS3_K562_replicate_2	rbp
71	UPF1_HepG2_replicate_2	rbp
72	PPIG_HepG2	rbp
73	TROVE2_K562	rbp
74	FAM120A_K562_replicate_1	rbp
75	TBRG4_HepG2	rbp
76	U2AF1_HepG2	rbp
77	DDX52_HepG2_replicate_2	rbp
78	AATF_K562_replicate_2	rbp
79	SUB1_HepG2_replicate_1	rbp
80	LIN28B_HepG2	rbp
81	UCHL5_HepG2_replicate_2	rbp
82	DKC1_HepG2_replicate_1	rbp
83	PABPN1_HepG2	rbp
84	PUM2_K562_replicate_1	rbp
85	NONO_K562_replicate_2	rbp
86	BUD13_K562	rbp
87	FAM120A_HepG2	rbp
88	AARS_K562	rbp
89	NSUN2_K562_replicate_1	rbp
90	RBM15_HepG2	rbp
91	LARP4_K562_replicate_1	rbp
92	NPM1_K562_replicate_2	rbp
93	ZC3H11A_HepG2	rbp
94	RBM15_HepG2_replicate_2	rbp
95	DDX59_HepG2_replicate_2	rbp
96	HNRNPU_K562	rbp
97	RBM22_K562_replicate_1	rbp
98	AQR_HepG2_replicate_2	rbp
99	QKI_K562_replicate_2	rbp
100	PRPF8_HepG2	rbp
101	APOBEC3C_K562_replicate_1	rbp
102	FASTKD2_HepG2_replicate_1	rbp
103	FXR2_K562	rbp
104	YBX3_K562_replicate_2	rbp
105	STAU2_HepG2_replicate_1	rbp
106	EFTUD2_K562	rbp
107	KHDRBS1_K562	rbp
108	PCBP1_K562_replicate_1	rbp
109	AKAP1_K562_replicate_1	rbp
110	SUPV3L1_HepG2_replicate_2	rbp
111	UTP18_HepG2_replicate_1	rbp
112	TBRG4_K562	rbp
113	DKC1_HepG2	rbp
114	ABCF1_K562	rbp
115	NIP7_HepG2	rbp
116	XRN2_K562	rbp
117	NSUN2_K562	rbp
118	DDX52_K562	rbp
119	AQR_HepG2_replicate_1	rbp
120	SF3B4_K562	rbp
121	TRA2A_HepG2_replicate_2	rbp
122	LSM11_K562	rbp
123	G3BP1_HepG2_replicate_2	rbp
124	MTPAP_K562_replicate_2	rbp
125	UTP3_K562_replicate_1	rbp
126	FMR1_K562_replicate_1	rbp
127	RBM22_K562	rbp
128	PPIG_HepG2_replicate_1	rbp
129	DROSHA_K562_replicate_2	rbp
130	EIF4G2_K562_replicate_1	rbp
131	HNRNPA1_K562_replicate_2	rbp
132	DDX6_K562	rbp
133	SDAD1_HepG2_replicate_2	rbp
134	POLR2G_HepG2_replicate_1	rbp
135	LARP7_HepG2	rbp
136	HNRNPM_HepG2_replicate_2	rbp
137	ZNF800_K562_replicate_2	rbp
138	DDX52_HepG2	rbp
139	XPO5_HepG2_replicate_2	rbp
140	U2AF1_HepG2_replicate_2	rbp
141	SND1_HepG2_replicate_2	rbp
142	EIF3H_HepG2	rbp
143	NCBP2_K562_replicate_2	rbp
144	EIF3G_K562_replicate_1	rbp
145	RBM15_HepG2_replicate_1	rbp
146	XRCC6_K562_replicate_1	rbp
147	GRWD1_HepG2_replicate_2	rbp
148	DHX30_HepG2	rbp
149	EWSR1_K562_replicate_2	rbp
150	HNRNPU_HepG2_replicate_2	rbp
151	FTO_HepG2_replicate_2	rbp
152	IGF2BP1_HepG2_replicate_1	rbp
153	QKI_HepG2	rbp
154	HNRNPM_K562_replicate_1	rbp
155	BUD13_HepG2_replicate_2	rbp
156	ZC3H11A_HepG2_replicate_2	rbp
157	HNRNPC_K562	rbp
158	UTP3_K562	rbp
159	SF3B1_K562_replicate_2	rbp
160	NKRF_HepG2_replicate_2	rbp
161	FTO_K562	rbp
162	FAM120A_HepG2_replicate_2	rbp
163	FASTKD2_HepG2	rbp
164	CPEB4_K562_replicate_2	rbp
165	DHX30_HepG2_replicate_1	rbp
166	CDC40_HepG2_replicate_1	rbp
167	PABPC4_K562_replicate_2	rbp
168	TROVE2_HepG2_replicate_1	rbp
169	U2AF1_HepG2_replicate_1	rbp
170	SERBP1_K562	rbp
171	UCHL5_K562	rbp
172	TBRG4_K562_replicate_1	rbp
173	HNRNPA1_HepG2	rbp
174	HNRNPM_HepG2	rbp
175	DDX24_K562	rbp
176	SAFB2_K562	rbp
177	SF3B4_K562_replicate_1	rbp
178	SMNDC1_K562	rbp
179	SRSF9_HepG2_replicate_2	rbp
180	HNRNPM_K562_replicate_2	rbp
181	MATR3_K562_replicate_1	rbp
182	TAF15_K562_replicate_2	rbp
183	SUPV3L1_K562_replicate_1	rbp
184	RPS3_HepG2_replicate_1	rbp
185	LIN28B_HepG2_replicate_1	rbp
186	ZC3H11A_K562_replicate_2	rbp
187	U2AF2_K562_replicate_2	rbp
188	TAF15_K562_replicate_1	rbp
189	FUS_K562_replicate_2	rbp
190	FTO_K562_replicate_1	rbp
191	MATR3_K562	rbp
192	WDR43_K562_replicate_2	rbp
193	U2AF1_K562	rbp
194	SSB_HepG2	rbp
195	AQR_K562_replicate_2	rbp
196	NKRF_HepG2_replicate_1	rbp
197	ZC3H8_K562_replicate_2	rbp
198	FUBP3_HepG2_replicate_2	rbp
199	DDX42_K562_replicate_2	rbp
200	EFTUD2_HepG2_replicate_1	rbp
201	HNRNPC_K562_replicate_2	rbp
202	FUS_HepG2_replicate_2	rbp
203	SLTM_K562_replicate_1	rbp
204	PRPF8_HepG2_replicate_1	rbp
205	IGF2BP3_HepG2_replicate_1	rbp
206	AATF_K562_replicate_1	rbp
207	HNRNPA1_K562	rbp
208	SBDS_K562_replicate_2	rbp
209	PCBP2_HepG2_replicate_2	rbp
210	AKAP1_K562	rbp
211	XRN2_HepG2	rbp
212	XRCC6_HepG2_replicate_1	rbp
213	TBRG4_K562_replicate_2	rbp
214	SFPQ_HepG2_replicate_1	rbp
215	XPO5_HepG2	rbp
216	PCBP2_HepG2	rbp
217	PUS1_K562	rbp
218	LARP4_HepG2_replicate_2	rbp
219	ZC3H8_K562_replicate_1	rbp
220	AGGF1_K562_replicate_1	rbp
221	DDX59_HepG2	rbp
222	SMNDC1_HepG2	rbp
223	AGGF1_K562	rbp
224	TIA1_HepG2_replicate_1	rbp
225	WRN_K562_replicate_2	rbp
226	PUM1_K562	rbp
227	WDR43_K562_replicate_1	rbp
228	PPIG_HepG2_replicate_2	rbp
229	DDX51_K562	rbp
230	HNRNPUL1_HepG2_replicate_2	rbp
231	TAF15_HepG2	rbp
232	PPIL4_K562_replicate_2	rbp
233	DROSHA_K562_replicate_1	rbp
234	DGCR8_HepG2_replicate_1	rbp
235	SBDS_K562_replicate_1	rbp
236	IGF2BP3_HepG2	rbp
237	PHF6_K562_replicate_2	rbp
238	DDX42_K562_replicate_1	rbp
239	AKAP1_K562_replicate_2	rbp
240	CDC40_HepG2	rbp
241	DHX30_HepG2_replicate_2	rbp
242	RBM15_K562_replicate_1	rbp
243	PCBP1_HepG2_replicate_1	rbp
244	WRN_K562	rbp
245	HNRNPK_K562	rbp
246	CPEB4_K562	rbp
247	DDX24_K562_replicate_2	rbp
248	NIP7_HepG2_replicate_2	rbp
249	MATR3_HepG2_replicate_2	rbp
250	AATF_K562	rbp
251	HNRNPC_HepG2_replicate_1	rbp
252	EXOSC5_K562_replicate_1	rbp
253	SUPV3L1_HepG2	rbp
254	SSB_K562_replicate_1	rbp
255	TROVE2_K562_replicate_1	rbp
256	DGCR8_HepG2_replicate_2	rbp
257	PRPF4_HepG2_replicate_1	rbp
258	SAFB_HepG2_replicate_1	rbp
259	EXOSC5_K562	rbp
260	PRPF8_K562_replicate_2	rbp
261	RBFOX2_HepG2	rbp
262	SUGP2_HepG2_replicate_2	rbp
263	FUS_K562	rbp
264	TAF15_HepG2_replicate_2	rbp
265	FTO_K562_replicate_2	rbp
266	CSTF2T_HepG2	rbp
267	SAFB_K562	rbp
268	PUM2_K562	rbp
269	TARDBP_K562_replicate_1	rbp
270	HLTF_K562	rbp
271	SND1_HepG2_replicate_1	rbp
272	GNL3_K562_replicate_1	rbp
273	AKAP1_HepG2_replicate_1	rbp
274	UCHL5_K562_replicate_2	rbp
275	GEMIN5_K562_replicate_2	rbp
276	HNRNPL_HepG2_replicate_2	rbp
277	AARS_K562_replicate_2	rbp
278	AKAP1_HepG2	rbp
279	BCCIP_HepG2	rbp
280	AKAP8L_K562	rbp
281	EIF3D_HepG2_replicate_2	rbp
282	SLTM_HepG2_replicate_2	rbp
283	DDX52_K562_replicate_1	rbp
284	YBX3_HepG2_replicate_2	rbp
285	YBX3_K562_replicate_1	rbp
286	CSTF2T_K562	rbp
287	SRSF9_HepG2	rbp
288	GRSF1_HepG2_replicate_2	rbp
289	SSB_HepG2_replicate_1	rbp
290	IGF2BP1_HepG2_replicate_2	rbp
291	DROSHA_HepG2	rbp
292	SSB_K562_replicate_2	rbp
293	DDX21_K562_replicate_1	rbp
294	FUBP3_HepG2_replicate_1	rbp
295	NCBP2_HepG2	rbp
296	ZRANB2_K562_replicate_2	rbp
297	LIN28B_K562_replicate_1	rbp
298	DDX52_K562_replicate_2	rbp
299	SF3B4_K562_replicate_2	rbp
300	LSM11_K562_replicate_2	rbp
301	HNRNPK_K562_replicate_1	rbp
302	GRWD1_K562_replicate_2	rbp
303	U2AF1_K562_replicate_2	rbp
304	FKBP4_HepG2_replicate_2	rbp
305	GEMIN5_K562_replicate_1	rbp
306	PABPN1_HepG2_replicate_2	rbp
307	GPKOW_K562	rbp
308	SBDS_K562	rbp
309	RBM22_HepG2_replicate_1	rbp
310	XPO5_HepG2_replicate_1	rbp
311	CSTF2T_HepG2_replicate_2	rbp
312	XRCC6_HepG2_replicate_2	rbp
313	TRA2A_HepG2	rbp
314	METAP2_K562_replicate_1	rbp
315	RPS3_K562_replicate_1	rbp
316	GPKOW_K562_replicate_2	rbp
317	RBFOX2_HepG2_replicate_1	rbp
318	ZC3H11A_HepG2_replicate_1	rbp
319	DDX51_K562_replicate_1	rbp
320	KHSRP_K562_replicate_2	rbp
321	NOLC1_HepG2	rbp
322	DHX30_K562	rbp
323	U2AF1_K562_replicate_1	rbp
324	GRSF1_HepG2	rbp
325	TRA2A_K562_replicate_1	rbp
326	IGF2BP1_K562_replicate_2	rbp
327	FUS_HepG2	rbp
328	GTF2F1_K562	rbp
329	SAFB_HepG2_replicate_2	rbp
330	XRCC6_K562	rbp
331	SUPV3L1_K562_replicate_2	rbp
332	UTP18_K562	rbp
333	PCBP1_K562	rbp
334	IGF2BP1_K562	rbp
335	GTF2F1_HepG2_replicate_1	rbp
336	NPM1_K562_replicate_1	rbp
337	ABCF1_K562_replicate_2	rbp
338	YWHAG_K562	rbp
339	DDX6_HepG2	rbp
340	SAFB_HepG2	rbp
341	CPSF6_K562	rbp
342	NKRF_HepG2	rbp
343	G3BP1_HepG2	rbp
344	YBX3_K562	rbp
345	SMNDC1_K562_replicate_2	rbp
346	BUD13_K562_replicate_1	rbp
347	QKI_HepG2_replicate_1	rbp
348	ILF3_K562_replicate_1	rbp
349	SRSF9_HepG2_replicate_1	rbp
350	PCBP2_HepG2_replicate_1	rbp
351	KHSRP_K562	rbp
352	SERBP1_K562_replicate_2	rbp
353	HNRNPA1_K562_replicate_1	rbp
354	HNRNPK_HepG2_replicate_1	rbp
355	GTF2F1_HepG2	rbp
356	EFTUD2_HepG2	rbp
357	FXR1_K562_replicate_1	rbp
358	DGCR8_K562_replicate_1	rbp
359	KHSRP_K562_replicate_1	rbp
360	TIAL1_HepG2_replicate_2	rbp
361	TIAL1_HepG2	rbp
362	SUPV3L1_K562	rbp
363	RPS11_K562_replicate_1	rbp
364	TIA1_HepG2_replicate_2	rbp
365	SFPQ_HepG2	rbp
366	HNRNPA1_HepG2_replicate_1	rbp
367	EIF3D_HepG2_replicate_1	rbp
368	U2AF2_HepG2_replicate_1	rbp
369	RBFOX2_K562_replicate_1	rbp
370	FXR2_HepG2_replicate_2	rbp
371	SAFB_K562_replicate_2	rbp
372	PHF6_K562	rbp
373	ZRANB2_K562	rbp
374	SUGP2_HepG2_replicate_1	rbp
375	SRSF7_K562	rbp
376	HNRNPL_K562_replicate_2	rbp
377	AGGF1_HepG2	rbp
378	NSUN2_K562_replicate_2	rbp
379	DDX52_HepG2_replicate_1	rbp
380	AGGF1_K562_replicate_2	rbp
381	PTBP1_HepG2_replicate_1	rbp
382	DDX3X_HepG2_replicate_1	rbp
383	NOLC1_K562	rbp
384	PTBP1_K562	rbp
385	CSTF2T_K562_replicate_2	rbp
386	RBM22_K562_replicate_2	rbp
387	DDX6_K562_replicate_1	rbp
388	GTF2F1_K562_replicate_1	rbp
389	DGCR8_HepG2	rbp
390	EIF3H_HepG2_replicate_1	rbp
391	SF3B4_HepG2_replicate_2	rbp
392	UPF1_K562	rbp
393	DDX55_HepG2_replicate_1	rbp
394	NCBP2_HepG2_replicate_1	rbp
395	LARP7_HepG2_replicate_1	rbp
396	DDX24_K562_replicate_1	rbp
397	HNRNPK_HepG2	rbp
398	U2AF2_HepG2	rbp
399	XRN2_HepG2_replicate_1	rbp
400	BUD13_K562_replicate_2	rbp
401	SLTM_HepG2_replicate_1	rbp
402	RBFOX2_K562	rbp
403	EFTUD2_HepG2_replicate_2	rbp
404	SSB_HepG2_replicate_2	rbp
405	TRA2A_K562_replicate_2	rbp
406	SF3A3_HepG2	rbp
407	PRPF4_HepG2	rbp
408	FAM120A_HepG2_replicate_1	rbp
409	SUPV3L1_HepG2_replicate_1	rbp
410	NOL12_HepG2	rbp
411	XRN2_K562_replicate_2	rbp
412	PTBP1_HepG2_replicate_2	rbp
413	PRPF8_K562_replicate_1	rbp
414	DKC1_HepG2_replicate_2	rbp
415	IGF2BP2_K562_replicate_1	rbp
416	POLR2G_HepG2	rbp
417	XRN2_HepG2_replicate_2	rbp
418	RPS11_K562_replicate_2	rbp
419	METAP2_K562_replicate_2	rbp
420	DROSHA_K562	rbp
421	G3BP1_HepG2_replicate_1	rbp
422	NONO_K562	rbp
423	PCBP1_K562_replicate_2	rbp
424	DDX3X_K562_replicate_1	rbp
425	SF3B4_HepG2	rbp
426	SF3B4_HepG2_replicate_1	rbp
427	UPF1_K562_replicate_1	rbp
428	LARP7_K562_replicate_1	rbp
429	DDX3X_K562	rbp
430	SND1_K562_replicate_1	rbp
431	HNRNPU_HepG2_replicate_1	rbp
432	RPS11_K562	rbp
433	FKBP4_HepG2	rbp
434	EIF3G_K562	rbp
435	RBM5_HepG2_replicate_1	rbp
436	ZC3H11A_K562_replicate_1	rbp
437	WDR3_K562_replicate_2	rbp
438	NCBP2_K562_replicate_1	rbp
439	DDX21_K562_replicate_2	rbp
440	NIP7_HepG2_replicate_1	rbp
441	HNRNPA1_HepG2_replicate_2	rbp
442	FASTKD2_K562_replicate_1	rbp
443	DDX55_K562	rbp
444	SRSF7_K562_replicate_2	rbp
445	METAP2_K562	rbp
446	RBFOX2_HepG2_replicate_2	rbp
447	HNRNPL_K562	rbp
448	ABCF1_K562_replicate_1	rbp
449	LARP4_K562_replicate_2	rbp
450	SDAD1_K562_replicate_2	rbp
451	HLTF_HepG2	rbp
452	FASTKD2_HepG2_replicate_2	rbp
453	NPM1_K562	rbp
454	GEMIN5_K562	rbp
455	IGF2BP2_K562_replicate_2	rbp
456	UCHL5_HepG2_replicate_1	rbp
457	BCCIP_HepG2_replicate_2	rbp
458	AQR_HepG2	rbp
459	HNRNPL_HepG2_replicate_1	rbp
460	YWHAG_K562_replicate_2	rbp
461	FTO_HepG2_replicate_1	rbp
462	NIPBL_K562_replicate_2	rbp
463	DDX6_HepG2_replicate_1	rbp
464	GRWD1_K562	rbp
465	DHX30_K562_replicate_1	rbp
466	EIF3D_HepG2	rbp
467	GRWD1_HepG2	rbp
468	HNRNPU_K562_replicate_2	rbp
469	EIF4G2_K562_replicate_2	rbp
470	SND1_K562_replicate_2	rbp
471	RBM22_HepG2	rbp
472	PABPN1_HepG2_replicate_1	rbp
473	STAU2_HepG2	rbp
474	NOLC1_K562_replicate_1	rbp
475	DDX3X_HepG2	rbp
476	SDAD1_HepG2_replicate_1	rbp
477	SND1_K562	rbp
478	FUS_HepG2_replicate_1	rbp
479	SRSF1_K562_replicate_2	rbp
480	ZC3H11A_K562	rbp
481	FAM120A_K562	rbp
482	UPF1_HepG2	rbp
483	NOLC1_K562_replicate_2	rbp
484	HLTF_K562_replicate_1	rbp
485	NOLC1_HepG2_replicate_1	rbp
486	LSM11_HepG2	rbp
487	SUB1_HepG2_replicate_2	rbp
488	LARP4_K562	rbp
489	SF3A3_HepG2_replicate_2	rbp
490	GNL3_K562_replicate_2	rbp
491	CSTF2T_K562_replicate_1	rbp
492	DDX55_HepG2_replicate_2	rbp
493	AQR_K562_replicate_1	rbp
494	DDX55_HepG2	rbp
495	UTP18_K562_replicate_1	rbp
496	TROVE2_HepG2_replicate_2	rbp
497	SUB1_HepG2	rbp
498	ILF3_HepG2_replicate_2	rbp
499	ZRANB2_K562_replicate_1	rbp
500	UTP3_K562_replicate_2	rbp
501	KHSRP_HepG2_replicate_2	rbp
502	HNRNPM_K562	rbp
503	PCBP1_HepG2_replicate_2	rbp
504	WDR3_K562_replicate_1	rbp
505	SDAD1_K562	rbp
506	HNRNPK_HepG2_replicate_2	rbp
507	PHF6_K562_replicate_1	rbp
508	DDX55_K562_replicate_1	rbp
509	RPS3_HepG2_replicate_2	rbp
510	HNRNPUL1_K562_replicate_2	rbp
511	IGF2BP2_K562	rbp
512	EXOSC5_HepG2	rbp
513	PTBP1_K562_replicate_1	rbp
514	XRCC6_HepG2	rbp
515	RBM15_K562_replicate_2	rbp
516	CPSF6_K562_replicate_1	rbp
517	LSM11_K562_replicate_1	rbp
518	SAFB2_K562_replicate_1	rbp
519	SFPQ_HepG2_replicate_2	rbp
520	RBM15_K562	rbp
521	PUS1_K562_replicate_2	rbp
522	PUS1_K562_replicate_1	rbp
523	CPSF6_K562_replicate_2	rbp
524	EIF3G_K562_replicate_2	rbp
525	SF3B1_K562	rbp
526	EWSR1_K562_replicate_1	rbp
527	SRSF1_HepG2	rbp
528	BCLAF1_HepG2_replicate_2	rbp
529	HNRNPM_HepG2_replicate_1	rbp
530	WDR3_K562	rbp
531	WDR43_HepG2	rbp
532	DDX6_K562_replicate_2	rbp
533	UCHL5_K562_replicate_1	rbp
534	PCBP1_HepG2	rbp
535	QKI_K562	rbp
536	LARP7_K562	rbp
537	EIF4G2_K562	rbp
538	NCBP2_HepG2_replicate_2	rbp
539	KHSRP_HepG2_replicate_1	rbp
540	QKI_K562_replicate_1	rbp
541	IGF2BP1_HepG2	rbp
542	FTO_HepG2	rbp
543	HNRNPUL1_K562	rbp
544	EXOSC5_HepG2_replicate_1	rbp
545	APOBEC3C_K562_replicate_2	rbp
546	ZNF800_HepG2_replicate_1	rbp
547	TIAL1_HepG2_replicate_1	rbp
548	GRWD1_HepG2_replicate_1	rbp
549	ILF3_HepG2_replicate_1	rbp
550	NOLC1_HepG2_replicate_2	rbp
551	FASTKD2_K562_replicate_2	rbp
552	FXR2_HepG2	rbp
553	PPIL4_K562	rbp
554	EWSR1_K562	rbp
555	BUD13_HepG2	rbp
556	LIN28B_HepG2_replicate_2	rbp
557	SUGP2_HepG2	rbp
558	ZNF800_K562_replicate_1	rbp
559	FUS_K562_replicate_1	rbp
560	HNRNPL_K562_replicate_1	rbp
561	CPEB4_K562_replicate_1	rbp
562	SMNDC1_HepG2_replicate_1	rbp
563	LIN28B_K562	rbp
564	MTPAP_K562	rbp
565	FMR1_K562	rbp
566	SDAD1_K562_replicate_1	rbp
567	TAF15_HepG2_replicate_1	rbp
568	FXR2_K562_replicate_2	rbp
569	FXR1_K562	rbp
570	SRSF1_K562	rbp
571	U2AF2_HepG2_replicate_2	rbp
572	HNRNPL_HepG2	rbp
573	TBRG4_HepG2_replicate_2	rbp
574	YWHAG_K562_replicate_1	rbp
575	CSTF2T_HepG2_replicate_1	rbp
576	LSM11_HepG2_replicate_1	rbp
577	ILF3_K562_replicate_2	rbp
578	SLBP_K562_replicate_1	rbp
579	RBFOX2_K562_replicate_2	rbp
580	RPS3_K562	rbp
581	POLR2G_HepG2_replicate_2	rbp
582	SLBP_K562	rbp
583	PRPF8_K562	rbp
584	UTP18_K562_replicate_2	rbp
585	KHSRP_HepG2	rbp
586	DDX3X_HepG2_replicate_2	rbp
587	MTPAP_K562_replicate_1	rbp
588	FXR2_K562_replicate_1	rbp
589	PABPC4_K562	rbp
590	SRSF7_K562_replicate_1	rbp
591	SAFB_K562_replicate_1	rbp
592	HLTF_HepG2_replicate_1	rbp
593	ZNF800_HepG2	rbp
594	TARDBP_K562_replicate_2	rbp
595	HLTF_HepG2_replicate_2	rbp
596	LSM11_HepG2_replicate_2	rbp
597	NIPBL_K562	rbp
598	EFTUD2_K562_replicate_2	rbp
599	CSTF2_HepG2	rbp
600	SLBP_K562_replicate_2	rbp
601	LIN28B_K562_replicate_2	rbp
602	ZNF800_HepG2_replicate_2	rbp
603	DDX55_K562_replicate_2	rbp
604	SMNDC1_HepG2_replicate_2	rbp
605	SND1_HepG2	rbp
606	WDR43_HepG2_replicate_1	rbp
607	HNRNPU_HepG2	rbp
608	CSTF2_HepG2_replicate_2	rbp
609	EFTUD2_K562_replicate_1	rbp
610	PUM1_K562_replicate_2	rbp
611	SLTM_K562_replicate_2	rbp
612	DROSHA_HepG2_replicate_1	rbp
613	RBM5_HepG2	rbp
614	ZNF622_K562_replicate_1	rbp
615	FAM120A_K562_replicate_2	rbp
616	DDX51_K562_replicate_2	rbp
617	UCHL5_HepG2	rbp
618	XRN2_K562_replicate_1	rbp
619	NCBP2_K562	rbp
620	PTBP1_HepG2	rbp
621	QKI_HepG2_replicate_2	rbp
622	NIPBL_K562_replicate_1	rbp
623	GNL3_K562	rbp
624	ZC3H8_K562	rbp
625	SRSF7_HepG2_replicate_2	rbp
626	BCLAF1_HepG2	rbp
627	MATR3_K562_replicate_2	rbp
628	MATR3_HepG2_replicate_1	rbp
629	HNRNPC_HepG2_replicate_2	rbp
630	IGF2BP1_K562_replicate_1	rbp
631	U2AF2_K562_replicate_1	rbp
632	HNRNPU_K562_replicate_1	rbp
633	TARDBP_K562	rbp
634	AGGF1_HepG2_replicate_1	rbp
635	PRPF8_HepG2_replicate_2	rbp
636	DHX30_K562_replicate_2	rbp
637	AQR_K562	rbp
638	SDAD1_HepG2	rbp
639	MATR3_HepG2	rbp
640	APOBEC3C_K562	rbp
641	TROVE2_K562_replicate_2	rbp
642	SAFB2_K562_replicate_2	rbp
643	AKAP8L_K562_replicate_1	rbp
644	DGCR8_K562_replicate_2	rbp
645	AKAP8L_K562_replicate_2	rbp
646	FMR1_K562_replicate_2	rbp
647	GTF2F1_HepG2_replicate_2	rbp
648	HNRNPC_K562_replicate_1	rbp
649	GTF2F1_K562_replicate_2	rbp
650	PABPC4_K562_replicate_1	rbp
651	HNRNPUL1_HepG2	rbp
652	SERBP1_K562_replicate_1	rbp
653	ILF3_HepG2	rbp
654	GRWD1_K562_replicate_1	rbp
655	HNRNPK_K562_replicate_2	rbp
656	WDR43_K562	rbp
657	TIA1_HepG2	rbp
658	PPIL4_K562_replicate_1	rbp
659	DDX3X_K562_replicate_2	rbp
660	PRPF4_HepG2_replicate_2	rbp
661	DDX59_HepG2_replicate_1	rbp
662	LARP7_K562_replicate_2	rbp
663	FXR1_K562_replicate_2	rbp
664	AARS_K562_replicate_1	rbp
665	WDR43_HepG2_replicate_2	rbp
666	UTP18_HepG2	rbp
667	SRSF1_HepG2_replicate_1	rbp
668	HNRNPC_HepG2	rbp
669	remasked_hESC	mirna
670	unmasked_DG75	mirna
671	remasked_DG75	mirna
672	remasked_MCF7	mirna
673	remasked_A673	mirna
674	unmasked_A2780	mirna
675	remasked_22RV1	mirna
676	unmasked_BC3	mirna
677	remasked_HeLa	mirna
678	remasked_BC1	mirna
679	unmasked_HEK293	mirna
680	unmasked_MCF7	mirna
681	unmasked_HCT116	mirna
682	unmasked_A673	mirna
683	remasked_HEK293	mirna
684	unmasked_HeLa	mirna
685	unmasked_BC1	mirna
686	unmasked_BCBL	mirna
687	remasked_HCT116	mirna
688	remasked_A2780	mirna
689	unmasked_22RV1	mirna
690	remasked_BC3	mirna
691	unmasked_hESC	mirna
692	remasked_BCBL	mirna
