## Supplementary material for "An RNA foundation model enables discovery of disease mechanisms and candidate therapeutics": 3_clinvar_utr_benchmark.csv

variant	clinvar_name_tsv	gene_name	transcript_id	proposed_mechanism	utr	class	af_total	benign	enformer_score	saluki_score	framepool_score	bigrna_ensemble_max
chr1:25816825:T:C	NM_020451.3(SELENON):c.*1107T>C	SELENON	NM_020451.3	Impact on secondary structure	utr3	1			0.001482487	0.000468981		-0.011564226
chr1:156058394:C:A	NM_014017.4(LAMTOR2):c.*23C>A	LAMTOR2	NM_014017.4	Impact on polyadenylation signal	utr3	1			-0.17323327	0.025357044		-0.443156919
chr11:2159793:T:C	NM_000207.3(INS):c.*59A>G	INS	NM_000207.3	mRNA stability	utr3	1			-0.03869599	-0.044921068		-0.342206127
chr11:5225485:T:C	NM_000518.5(HBB):c.*113A>G	HBB	NM_000518.5	Impact on polyadenylation signal	utr3	1			-0.06473148	-0.010677752		-0.080078111
chr11:5225488:A:G	NM_000518.5(HBB):c.*110T>C	HBB	NM_000518.5	Impact on polyadenylation signal	utr3	1			-0.057815075	-0.049195025		-0.079740299
chr11:5225488:A:T	NM_000518.5(HBB):c.*110T>A	HBB	NM_000518.5	Impact on polyadenylation signal	utr3	1			-0.07082653	-0.036104686		-0.0733883
chr11:5225566:T:G	NM_000518.5(HBB):c.*32A>C	HBB	NM_000518.5	Altered miRNA binding	utr3	1			0.018917918	-0.029700803		-0.015440431
chr11:5225592:G:C	NM_000518.5(HBB):c.*6C>G	HBB	NM_000518.5	-	utr3	1			-0.052877545	-0.019767289		-0.019994555
chr13:83878728:C:T	NM_001281503.2(SLITRK1):c.*689G>A	SLITRK1	NM_001281503.2	Altered miRNA binding	utr3	1			0.016585588	0.013686429		-0.007631875
chr13:110150328:G:T	NM_001845.6(COL4A1):c.*35C>A	COL4A1	NM_001845.6	Altered miRNA binding	utr3	1			-0.09531999	0.005733625		-0.053794932
chr13:110150331:C:A	NM_001845.6(COL4A1):c.*32G>T	COL4A1	NM_001845.6	Altered miRNA binding	utr3	1			-0.037775993	0.005474704		-0.025196088
chr13:110150331:C:T	NM_001845.6(COL4A1):c.*32G>A	COL4A1	NM_001845.6	Altered miRNA binding	utr3	1			-0.04731059	0.004351841		-0.051766742
chr13:110150332:C:A	NM_001845.6(COL4A1):c.*31G>T	COL4A1	NM_001845.6	Altered miRNA binding	utr3	1			0.036144257	0.006945844		-0.034075205
chr22:23834262:C:T	NM_003073.5(SMARCB1):c.*82C>T	SMARCB1	NM_003073.5	mRNA stability	utr3	1			-0.7729224	0.008240542		-0.344321942
chrX:22248184:A:G	NM_000444.6(PHEX):c.*231A>G	PHEX	NM_000444.6	-	utr3	1			0.002872109	-0.008976405		0.014132948
chrX:48824894:A:T	NM_006044.4(HDAC6):c.*282A>T	HDAC6	NM_006044.4	Altered miRNA binding	utr3	1			-0.018058062	0.001419172		0.029207869
chrX:151405064:A:G	NM_001017980.4(VMA21):c.*6A>G	VMA21	NM_001017980.4	-	utr3	1			-0.38502288	0.036179232		0.403619127
chrX:153929944:T:C	NM_003491.4(NAA10):c.*43A>G	NAA10	NM_003491.4	Impact on polyadenylation signal	utr3	1			0.029972553	-0.09162467		-0.501675347
chrX:153929948:T:C	NM_003491.4(NAA10):c.*39A>G	NAA10	NM_003491.4	Impact on polyadenylation signal	utr3	1			-0.015281439	-0.12338229		-0.442570163
chrX:154837541:C:A	NM_000132.4(F8):c.*56G>T	F8	NM_000132.4	Altered splicing	utr3	1			-0.00077346	0.007409269		0.115853984
chrX:154837568:G:A		F8	NM_000132.4		utr3	0	0.0130394		-0.000356853	-5.25E-05		-0.014793184
chrX:154836305:T:C		F8	NM_000132.4		utr3	0	0.993782		0.000297904	0.000368494		-0.001346322
chrX:154836588:T:G		F8	NM_000132.4		utr3	0	0.00247063		0.03120035	-0.000738462		-0.002615579
chrX:154836596:G:A		F8	NM_000132.4		utr3	0	0.00105153		-0.004756585	-0.000217448		0.001641739
chrX:154835925:C:T		F8	NM_000132.4		utr3	0	0.556955		0.005096152	-0.000229839		-0.005649499
chrX:154836218:T:C		F8	NM_000132.4		utr3	0	0.00128717		-0.000844389	-0.000547916		0.000739707
chr11:2159843:G:A		INS	NM_000207.3		utr3	0	0.165766		-0.00322181	-0.021522698		-0.033607006
chr11:2159830:T:G		INS	NM_000207.3		utr3	0	0.59821		0.02682954	0.01385667		-0.051153803
chr2:172506458:A:G		ITGA6	NM_000210.4		utr3	0	0.0023121		0.00162828	3.33E-05		-0.002009736
chr2:172506156:T:G		ITGA6	NM_000210.4		utr3	0	0.00428442		0.02042222	0.041057761		-0.010769631
chr2:172504476:C:T		ITGA6	NM_000210.4		utr3	0	0.00343384		0.007405043	-0.005319827		0.012293352
chr2:172504126:T:C		ITGA6	NM_000210.4		utr3	0	0.00498767		0.02784741	-0.001155738		-0.024454868
chr2:172506417:T:C		ITGA6	NM_000210.4		utr3	0	0.00688832		-0.008219302	0.00242645		-0.00204141
chr2:172505203:T:C		ITGA6	NM_000210.4		utr3	0	0.0023371		-0.001426935	-0.004563509		-0.014349027
chr2:172506377:C:T		ITGA6	NM_000210.4		utr3	0	0.00808514		0.033988535	-0.004941503		0.002378079
chr2:172504950:A:C		ITGA6	NM_000210.4		utr3	0	0.00462219		0.07486987	0.002592322		-0.007298024
chr2:172504770:C:T		ITGA6	NM_000210.4		utr3	0	0.00464844		0.027945042	0.004600265		-0.007122854
chr2:172505262:A:G		ITGA6	NM_000210.4		utr3	0	0.0247937		0.012593269	-0.001613277		-0.007956531
chr2:172505877:T:C		ITGA6	NM_000210.4		utr3	0	0.0160689		-0.016220927	-0.000913206		-0.004745199
chr2:172505527:G:T		ITGA6	NM_000210.4		utr3	0	0.00464437		-0.09065521	-0.002941703		-0.006811934
chr2:172504987:A:G		ITGA6	NM_000210.4		utr3	0	0.00538055		0.03921938	-0.002345224		0.006029374
chr2:172504503:A:G		ITGA6	NM_000210.4		utr3	0	0.507444		-0.011526108	-0.005232064		0.00842124
chr2:172504663:C:T		ITGA6	NM_000210.4		utr3	0	0.04328		0.000643015	0.00105499		-0.003828464
chr2:172506442:T:C		ITGA6	NM_000210.4		utr3	0	0.0373759		-0.002866924	0.005425429		-0.004094989
chrX:22251265:G:T		PHEX	NM_000444.6		utr3	0	0.00540373		-0.006312072	0.000722302		-0.007306158
chrX:22249738:A:G		PHEX	NM_000444.6		utr3	0	0.0030945		0.002209306	0.00050535		0.004534975
chrX:22250255:C:A		PHEX	NM_000444.6		utr3	0	0.0747143		0.000542522	0.000263169		-0.002193205
chrX:22249488:G:A		PHEX	NM_000444.6		utr3	0	0.0162607		-0.004584178	0.014780695		-0.001993072
chrX:22249494:C:A		PHEX	NM_000444.6		utr3	0	0.00178631		-0.002403811	-0.017355483		-0.003003256
chrX:22249497:C:T		PHEX	NM_000444.6		utr3	0	0.0459787		-0.000424892	0.000143169		-0.00781098
chrX:22250266:A:G		PHEX	NM_000444.6		utr3	0	0.0201933		-0.001132846	-0.001457187		0.002451116
chrX:22251040:C:A		PHEX	NM_000444.6		utr3	0	0.00521939		0.001961708	-0.012407672		0.004542288
chrX:22249283:T:C		PHEX	NM_000444.6		utr3	0	0.074656		-0.004226983	0.001889056		0.006126352
chrX:22248773:A:G		PHEX	NM_000444.6		utr3	0	0.42684		0.001953751	0.008705126		-0.004197008
chrX:22248776:G:A		PHEX	NM_000444.6		utr3	0	0.00380929		-0.001817137	0.005161116		-0.002888455
chrX:22248011:C:T		PHEX	NM_000444.6		utr3	0	0.00257727		-0.009467095	0.01190504		-0.028955332
chrX:22251103:A:G		PHEX	NM_000444.6		utr3	0	0.00926004		-0.002269775	-0.001212914		0.008403681
chrX:22249832:G:C		PHEX	NM_000444.6		utr3	0	0.00195464		0.00043118	0.000108607		-0.00240728
chrX:22250103:C:A		PHEX	NM_000444.6		utr3	0	0.075436		-0.014062107	0.00049964		-0.007378089
chrX:22248826:G:A		PHEX	NM_000444.6		utr3	0	0.0136289		-0.012753308	0.001801037		-0.004454006
chrX:22249100:A:G		PHEX	NM_000444.6		utr3	0	0.00575916		0.004834071	-0.002326651		0.006534657
chrX:22249614:T:C		PHEX	NM_000444.6		utr3	0	0.482815		-0.000144839	0.000874968		0.001771963
chrX:22250638:A:G		PHEX	NM_000444.6		utr3	0	0.00314492		0.000140965	-0.001235039		0.004018681
chrX:22249361:T:C		PHEX	NM_000444.6		utr3	0	0.00279561		0.000612468	-0.001839808		0.002353262
chrX:22248851:T:C		PHEX	NM_000444.6		utr3	0	0.00631623		-0.004674852	-0.003991652		0.00388138
chrX:22250142:T:C		PHEX	NM_000444.6		utr3	0	0.00346024		-0.002991229	-6.62E-05		-0.001843462
chrX:22249635:T:A		PHEX	NM_000444.6		utr3	0	0.0479722		0.007253647	0.000345529		-0.002867866
chrX:22250427:T:G		PHEX	NM_000444.6		utr3	0	0.00986573		0.002406955	6.86E-05		0.001891415
chrX:22248652:C:G		PHEX	NM_000444.6		utr3	0	0.00342081		-0.000482827	0.001167082		-0.003292604
chrX:22249944:G:A		PHEX	NM_000444.6		utr3	0	0.00181663		0.001254529	-0.001862475		0.001906475
chrX:22248409:G:A		PHEX	NM_000444.6		utr3	0	0.00339178		-0.020824462	0.000337257		-0.006530018
chrX:22250970:A:G		PHEX	NM_000444.6		utr3	0	0.00368651		0.002497941	0.000135634		0.003892755
chrX:22249442:T:A		PHEX	NM_000444.6		utr3	0	0.00277577		0.002878577	0.005973487		-0.00549483
chrX:22250980:G:T		PHEX	NM_000444.6		utr3	0	0.0135035		0.002553478	0.00127409		0.003253583
chrX:22251240:T:C		PHEX	NM_000444.6		utr3	0	0.00918853		-0.001751214	0.006850405		-0.023643906
chrX:22248171:A:C		PHEX	NM_000444.6		utr3	0	0.00635982		-0.017163277	-0.001783754		-0.010225718
chrX:22249453:A:T		PHEX	NM_000444.6		utr3	0	0.0129447		-0.000732139	0.004739803		0.009927277
chrX:22249455:A:T		PHEX	NM_000444.6		utr3	0	0.028477		-0.003147692	-0.003091761		-0.005717566
chrX:22250223:A:G		PHEX	NM_000444.6		utr3	0	0.00625472		-0.000518799	-0.000969682		0.002756158
chrX:22249457:T:A		PHEX	NM_000444.6		utr3	0	0.0765915		0.008594155	0.003706595		0.004010506
chrX:22249459:T:A		PHEX	NM_000444.6		utr3	0	0.0170737		0.009318203	0.011055644		0.010680494
chrX:22249461:T:A		PHEX	NM_000444.6		utr3	0	0.0148147		0.014641374	0.00603873		0.009791619
chrX:22249463:T:A		PHEX	NM_000444.6		utr3	0	0.00614419		0.010088176	0.00373273		0.006114392
chrX:22249465:T:A		PHEX	NM_000444.6		utr3	0	0.00138591		0.012062117	0.00285682		0.005845629
chrX:22249467:T:A		PHEX	NM_000444.6		utr3	0	0.00624864		0.015179783	0.001894136		0.006036656
chr11:5225502:A:G		HBB	NM_000518.5		utr3	0	0.00277006		-0.021598577	-0.00422617		-0.011211276
chrX:151407815:T:G		VMA21	NM_001017980.4		utr3	0	0.00102028		0.04835701	-0.000562348		-0.005012246
chrX:151406633:G:A		VMA21	NM_001017980.4		utr3	0	0.00187954		-0.007349491	0.000854818		-0.003983006
chrX:151405943:A:C		VMA21	NM_001017980.4		utr3	0	0.00209497		0.034742355	-0.002100008		0.002464721
chrX:151406913:A:G		VMA21	NM_001017980.4		utr3	0	0.470951		0.03488469	-0.004096328		0.006147887
chrX:151408567:C:A		VMA21	NM_001017980.4		utr3	0	0.0155083		0.010339975	-0.000463643		-0.002030469
chrX:151407126:C:A		VMA21	NM_001017980.4		utr3	0	0.143973		0.014169455	-0.000905494		0.002430404
chrX:151405927:G:A		VMA21	NM_001017980.4		utr3	0	0.143489		-0.0159266	-0.001099661		0.003946598
chrX:151406766:A:G		VMA21	NM_001017980.4		utr3	0	0.00175872		0.023170948	-0.001246766		0.001055225
chrX:151406016:G:A		VMA21	NM_001017980.4		utr3	0	0.00369613		-0.023810148	0.001863953		-0.010606907
chrX:151406920:T:A		VMA21	NM_001017980.4		utr3	0	0.0158031		-0.006517172	-0.000852601		0.002436667
chrX:151409080:G:A		VMA21	NM_001017980.4		utr3	0	0.00219093		-0.011968017	0.001709008		0.006249072
chrX:151408715:T:C		VMA21	NM_001017980.4		utr3	0	0.00609275		0.009866357	0.002506648		0.004690034
chrX:151405199:C:T		VMA21	NM_001017980.4		utr3	0	0.0138067		0.005549908	-0.012259312		0.016108853
chr13:83877681:T:G		SLITRK1	NM_001281503.2		utr3	0	0.00121951		0.005789518	0.000817863		0.002463241
chr13:83877686:C:G		SLITRK1	NM_001281503.2		utr3	0	0.0327869		-0.003055871	0.001512351		0.003216363
chr13:83877691:A:G		SLITRK1	NM_001281503.2		utr3	0	0.0246032		0.00017488	0.000730231		0.002220642
chr13:83877695:T:G		SLITRK1	NM_001281503.2		utr3	0	0.021706		0.004759073	0.000253692		-0.003523367
chr13:83877699:T:G		SLITRK1	NM_001281503.2		utr3	0	0.0187354		0.001271308	0.000360723		-0.003416692
chr13:83877454:G:A		SLITRK1	NM_001281503.2		utr3	0	0.001222		-0.005909652	0.00148298		-0.002870605
chr13:83877845:G:C		SLITRK1	NM_001281503.2		utr3	0	0.00312937		-0.002495229	-0.001312805		0.002664537
chr13:83877342:G:A		SLITRK1	NM_001281503.2		utr3	0	0.00475929		0.000870556	0.004507247		-0.005085648
chr13:83877855:A:T		SLITRK1	NM_001281503.2		utr3	0	0.0294187		0.010805786	0.00322142		-0.004343213
chr13:83877375:A:T		SLITRK1	NM_001281503.2		utr3	0	0.282669		-0.008739203	-0.000988537		-0.007460225
chr13:83877941:A:G		SLITRK1	NM_001281503.2		utr3	0	0.00199539		-0.006017447	0.002818698		-0.004847199
chr13:83878768:T:C		SLITRK1	NM_001281503.2		utr3	0	0.00609994		-0.020138443	-0.017436343		-0.007609226
chr13:83878668:A:T		SLITRK1	NM_001281503.2		utr3	0	0.00358633		-0.008202791	0.010269551		-0.004658502
chr13:83878257:C:T		SLITRK1	NM_001281503.2		utr3	0	0.0571239		0.009115338	-0.000112486		0.062140572
chr13:83878283:A:G		SLITRK1	NM_001281503.2		utr3	0	0.0263584		0.000531793	-0.00010591		-0.033309564
chr13:83878043:T:G		SLITRK1	NM_001281503.2		utr3	0	0.0328105		0.004265249	0.001750356		-0.003962736
chr13:83878049:T:G		SLITRK1	NM_001281503.2		utr3	0	0.0261005		0.01714617	0.001039816		-0.003869255
chr13:83878061:T:G		SLITRK1	NM_001281503.2		utr3	0	0.00715196		0.022382915	0.000835541		-0.003564524
chr13:83878104:G:C		SLITRK1	NM_001281503.2		utr3	0	0.00264765		-0.00549686	0.000476584		-0.003921525
chr13:83878616:T:G		SLITRK1	NM_001281503.2		utr3	0	0.0641848		-0.004521966	-0.008934606		0.008458087
chr13:83878400:C:T		SLITRK1	NM_001281503.2		utr3	0	0.0084161		-0.027519882	0.001790181		-0.016220119
chr13:83879029:G:T		SLITRK1	NM_001281503.2		utr3	0	0.00129082		-0.002729356	-0.004646642		0.00489059
chr13:83879157:T:C		SLITRK1	NM_001281503.2		utr3	0	0.00352959		0.009854317	-0.000617194		-0.002207824
chr13:110149349:G:A		COL4A1	NM_001845.6		utr3	0	0.00118637		-0.007454395	-0.000213518		0.010792457
chr13:110150187:T:C		COL4A1	NM_001845.6		utr3	0	0.0023372		-0.03523469	0.001406091		-0.012934556
chr13:110149872:T:C		COL4A1	NM_001845.6		utr3	0	0.00282655		-0.051276922	0.001259276		0.005810288
chr13:110149388:T:G		COL4A1	NM_001845.6		utr3	0	0.00274135		0.00693202	0.001151482		0.009073954
chr13:110149776:G:T		COL4A1	NM_001845.6		utr3	0	0.141572		-0.00088644	0.000366713		-0.008277097
chr22:23834377:A:C		SMARCB1	NM_003073.5		utr3	0	0.0843872		-0.0912416	0.001266304		-0.038500925
chr22:23834372:A:C		SMARCB1	NM_003073.5		utr3	0	0.0420701		-0.0668242	0.001134815		-0.058174723
chr22:23834386:A:C		SMARCB1	NM_003073.5		utr3	0	0.00655428		-0.11216807	-0.001494147		-0.029244975
chr22:23834385:T:C		SMARCB1	NM_003073.5		utr3	0	0.0152291		-0.06280947	-0.001918273		-0.021619085
chr22:23834381:T:C		SMARCB1	NM_003073.5		utr3	0	0.0476693		-0.097492695	0.001336266		-0.038266511
chr22:23834391:T:C		SMARCB1	NM_003073.5		utr3	0	0.0275658		-0.07945871	0.002182272		-0.034206512
chr22:23834278:C:T		SMARCB1	NM_003073.5		utr3	0	0.00124809		-0.009036303	0.00018269		0.023261195
chr22:23836989:C:G		SMARCB1	NM_003073.5		utr3	0	0.00369272		0.039145827	-4.27E-05		-0.001948142
chr22:23836945:G:A		SMARCB1	NM_003073.5		utr3	0	0.230251		-0.005133033	-0.001935914		-0.001374638
chr22:23836879:G:A		SMARCB1	NM_003073.5		utr3	0	0.00929791		-0.037712634	-0.00038252		-0.001858385
chr22:23837147:C:T		SMARCB1	NM_003073.5		utr3	0	0.00139585		-0.041632533	-0.000876952		-0.001906473
chr22:23836851:C:T		SMARCB1	NM_003073.5		utr3	0	0.00110332		0.007899046	0.0004295		-0.001043582
chr22:23836823:G:A		SMARCB1	NM_003073.5		utr3	0	0.00288941		-0.035828292	-0.000969624		0.001743494
chr22:23836864:G:A		SMARCB1	NM_003073.5		utr3	0	0.00252638		-0.006422281	0.000402626		0.001169541
chr22:23836661:G:C		SMARCB1	NM_003073.5		utr3	0	0.00237162		-0.002552807	-0.000732534		0.001084797
chr22:23836403:C:G		SMARCB1	NM_003073.5		utr3	0	0.92023		0.006808072	0.000229861		-0.002292098
chr22:23836446:G:A		SMARCB1	NM_003073.5		utr3	0	0.00379501		-0.009116441	-0.001664983		-0.001013714
chr22:23835385:T:C		SMARCB1	NM_003073.5		utr3	0	0.015287		-0.000361413	-0.000153195		-0.001101163
chr22:23835345:A:G		SMARCB1	NM_003073.5		utr3	0	0.0680194		-0.014544517	-0.004689492		-0.004707046
chr22:23835291:C:T		SMARCB1	NM_003073.5		utr3	0	0.00242759		-0.015158236	-0.000465925		0.002901034
chr22:23835324:A:C		SMARCB1	NM_003073.5		utr3	0	0.381372		-0.004012615	0.002254144		0.003722923
chr22:23835609:T:A		SMARCB1	NM_003073.5		utr3	0	0.067838		0.005400091	-0.000449283		-0.001190745
chr22:23835543:C:T		SMARCB1	NM_003073.5		utr3	0	0.00530215		0.000346571	-0.000476065		0.003102095
chr22:23835799:T:C		SMARCB1	NM_003073.5		utr3	0	0.00173732		0.004035771	-0.001868031		0.001411522
chr22:23835741:G:A		SMARCB1	NM_003073.5		utr3	0	0.00433254		0.005470961	0.003365704		-0.002190101
chr22:23835510:A:G		SMARCB1	NM_003073.5		utr3	0	0.122458		-0.002233207	0.00554836		0.00163504
chr22:23836092:G:A		SMARCB1	NM_003073.5		utr3	0	0.688254		0.001454532	0.006390125		-0.008846472
chr22:23836009:C:T		SMARCB1	NM_003073.5		utr3	0	0.00520543		-0.012064487	0.000209177		0.012060575
chr22:23835269:A:G		SMARCB1	NM_003073.5		utr3	0	0.00142341		0.0016343	0.007227189		0.004042888
chr22:23835905:C:T		SMARCB1	NM_003073.5		utr3	0	0.00117196		0.011749923	0.001699783		-0.006150254
chr22:23835764:C:T		SMARCB1	NM_003073.5		utr3	0	0.00835798		-0.002264679	-0.00172054		-0.001931806
chr22:23835289:G:A		SMARCB1	NM_003073.5		utr3	0	0.0677539		0.08300528	0.005349772		0.006073786
chr22:23835449:G:A		SMARCB1	NM_003073.5		utr3	0	0.119591		-9.88E-05	0.000653609		0.000572209
chr22:23835037:C:T		SMARCB1	NM_003073.5		utr3	0	0.00279065		0.006880313	0.000247283		0.003036162
chr22:23836091:C:G		SMARCB1	NM_003073.5		utr3	0	0.00274978		-0.001590312	0.003838033		0.00486994
chr22:23834907:C:T		SMARCB1	NM_003073.5		utr3	0	0.00235767		-0.021186292	-0.00033875		-0.004204478
chr22:23834632:C:A		SMARCB1	NM_003073.5		utr3	0	0.00168411		-0.017695308	-0.006497237		0.00469214
chr22:23834542:T:G		SMARCB1	NM_003073.5		utr3	0	0.00328161		0.049234748	-0.005898078		0.016965141
chr22:23834578:C:T		SMARCB1	NM_003073.5		utr3	0	0.00378266		0.013390183	0.003510234		0.005017665
chr22:23837878:G:A		SMARCB1	NM_003073.5		utr3	0	0.00525735		-0.010144591	0.001004945		0.000866374
chr22:23838005:C:T		SMARCB1	NM_003073.5		utr3	0	0.00150754		-0.010959566	0.002833207		-0.001621101
chr22:23837312:C:T		SMARCB1	NM_003073.5		utr3	0	0.087497		-0.001864672	-0.001415917		0.001859431
chr22:23837537:G:C		SMARCB1	NM_003073.5		utr3	0	0.380258		0.003421009	-0.002622315		-0.004737225
chr22:23837632:G:A		SMARCB1	NM_003073.5		utr3	0	0.00688659		-0.014954031	-0.010403266		-0.000846198
chr22:23837315:G:A		SMARCB1	NM_003073.5		utr3	0	0.230875		0.002089441	-0.000382979		0.002053549
chr22:23837334:C:T		SMARCB1	NM_003073.5		utr3	0	0.00651154		-0.007542074	-0.000213856		-0.002186543
chr22:23837501:G:C		SMARCB1	NM_003073.5		utr3	0	0.0152166		-0.012904108	-0.000291944		-0.002638248
chr22:23837461:T:C		SMARCB1	NM_003073.5		utr3	0	0.231236		-0.020066977	0.001435228		0.001548947
chr22:23837416:C:G		SMARCB1	NM_003073.5		utr3	0	0.122967		0.003293634	-0.000639972		0.001017208
chr22:23837462:C:T		SMARCB1	NM_003073.5		utr3	0	0.00832426		0.009295881	-0.001078529		0.002266573
chr22:23837474:A:T		SMARCB1	NM_003073.5		utr3	0	0.113223		-0.015407562	-0.000194929		0.001837109
chr22:23837170:G:A		SMARCB1	NM_003073.5		utr3	0	0.00150045		0.00026089	0.00406893		0.003458138
chr22:23837862:A:T		SMARCB1	NM_003073.5		utr3	0	0.0715323		0.002919197	-0.000379273		0.001368328
chr22:23837735:G:C		SMARCB1	NM_003073.5		utr3	0	0.177009		-0.030257046	0.00107976		0.001939038
chrX:153929940:G:A		NAA10	NM_003491.4		utr3	0	0.14183		-0.00115943	-0.005055844		0.161037273
chrX:153929979:G:C		NAA10	NM_003491.4		utr3	0	0.00202293		-0.10454774	-0.027538516		-0.073315923
chrX:153929627:G:A		NAA10	NM_003491.4		utr3	0	0.00420025		0.021169424	-0.017737114		-0.0038707
chrX:153929705:A:C		NAA10	NM_003491.4		utr3	0	0.00222487		-0.002007484	-0.004329733		0.008673236
chrX:48824876:C:G		HDAC6	NM_006044.4		utr3	0	0.0022618		-0.014875352	-0.004798417		-0.010912797
chr1:25815762:G:T		SELENON	NM_020451.3		utr3	0	0.00259599		0.019541979	0.012640371		0.009023058
chr1:25815781:C:T		SELENON	NM_020451.3		utr3	0	0.00141671		-0.005690336	-0.013000578		-0.014071296
chr1:25816573:C:T		SELENON	NM_020451.3		utr3	0	0.00360772		-0.01556778	-0.003212101		0.00479822
chr1:25816656:C:T		SELENON	NM_020451.3		utr3	0	0.00443688		-0.008804321	0.005923648		-0.005855526
chr1:25816455:C:T		SELENON	NM_020451.3		utr3	0	0.00119288		-0.010168552	-0.002887917		0.003120123
chr1:25816397:C:T		SELENON	NM_020451.3		utr3	0	0.00321649		-0.001860619	0.003746609		0.009220364
chr1:25816489:G:A		SELENON	NM_020451.3		utr3	0	0.0180973		0.029391766	-0.001254677		-0.003207447
chr1:25816416:T:C		SELENON	NM_020451.3		utr3	0	0.00656573		-0.01995802	-0.00638564		-0.007058513
chr1:25816364:A:G		SELENON	NM_020451.3		utr3	0	0.0257872		-0.009385586	-0.00381208		0.012630185
chr1:25816219:G:A		SELENON	NM_020451.3		utr3	0	0.0098083		0.005282402	0.029660941		0.041026536
chr1:25816498:C:T		SELENON	NM_020451.3		utr3	0	0.0204583		-0.016523838	-0.001842771		0.002764537
chr1:25815946:C:T		SELENON	NM_020451.3		utr3	0	0.0095625		-0.028010368	-0.002716874		-0.006206472
chr1:25815862:C:G		SELENON	NM_020451.3		utr3	0	0.0232829		-0.042504787	-0.013298301		0.00672554
chr1:25815985:C:G		SELENON	NM_020451.3		utr3	0	0.0023035		-0.021328926	-0.006278792		-0.007472755
chr1:25818183:G:A		SELENON	NM_020451.3		utr3	0	0.162804		0.06045866	0.001845925		0.007308133
chr1:25818030:T:C		SELENON	NM_020451.3		utr3	0	0.0129656		0.015572548	0.000257208		0.00851331
chr1:25818054:A:T		SELENON	NM_020451.3		utr3	0	0.0455167		0.015696764	0.000195874		-0.003970704
chr1:25817024:G:A		SELENON	NM_020451.3		utr3	0	0.00154265		0.01424098	0.002119408		-0.003090801
chr1:25817050:A:C		SELENON	NM_020451.3		utr3	0	0.0140312		0.015478849	-0.001222847		0.004889557
chr1:25817070:A:C		SELENON	NM_020451.3		utr3	0	0.0144873		-0.03124237	0.000244353		0.007452174
chr1:25817062:A:C		SELENON	NM_020451.3		utr3	0	0.037461		0.003345966	0.000339319		0.008912795
chr1:25817218:G:A		SELENON	NM_020451.3		utr3	0	0.0134056		0.00495553	0.000389228		0.00691665
chr1:25817079:G:C		SELENON	NM_020451.3		utr3	0	0.00189942		0.034614563	0.002619832		0.003220918
chr1:25817330:T:C		SELENON	NM_020451.3		utr3	0	0.712061		0.024188757	0.001608126		-0.005156085
chr1:25817500:C:T		SELENON	NM_020451.3		utr3	0	0.00537927		-0.04276395	0.000691684		0.007834762
chr1:25817075:A:C		SELENON	NM_020451.3		utr3	0	0.140946		-0.05178213	0.001079717		-0.004907411
chr1:25817043:A:C		SELENON	NM_020451.3		utr3	0	0.00700947		0.06901407	-0.000170209		0.009032452
chr1:25817440:T:C		SELENON	NM_020451.3		utr3	0	0.806926		0.00146389	0.002161843		-0.00500953
chr1:25817068:T:C		SELENON	NM_020451.3		utr3	0	0.0308756		-0.00413084	0.000927564		-0.014839943
chr1:25817848:C:T		SELENON	NM_020451.3		utr3	0	0.0016675		-0.002427816	0.000384597		-0.005018552
chr1:25817947:C:A		SELENON	NM_020451.3		utr3	0	0.00577558		-0.025499105	0.000321504		-0.00647625
chr1:25817761:G:T		SELENON	NM_020451.3		utr3	0	0.0228326		-0.008988857	0.000689506		0.00278639
chrX:154836181:C:A	NM_000132.4(F8):c.*1416G>T	F8	NM_000132.4		utr3	0	0.000132699	1	0.001411468	0.000196083		0.000992207
chrX:154836383:C:T	NM_000132.4(F8):c.*1214G>A	F8	NM_000132.4		utr3	0	0.000543385	1	0.004250988	0.000468703		-0.001681032
chrX:154836605:T:C	NM_000132.4(F8):c.*992A>G	F8	NM_000132.4		utr3	0		1	0.004527032	-0.000704226		0.00232295
chrX:154837567:C:T	NM_000132.4(F8):c.*30G>A	F8	NM_000132.4		utr3	0	0.000209036	1	-0.006817639	0.000703876		0.011496281
chr2:172504272:A:T	NM_000210.4(ITGA6):c.*204A>T	ITGA6	NM_000210.4		utr3	0	0.000244731	1	-0.040336132	0.002796352		-0.005489161
chr2:172504815:A:G	NM_000210.4(ITGA6):c.*747A>G	ITGA6	NM_000210.4		utr3	0	5.58E-05	1	0.014579058	-0.009860112		0.007147425
chr2:172504819:A:G	NM_000210.4(ITGA6):c.*751A>G	ITGA6	NM_000210.4		utr3	0	0.000404582	1	-0.023263931	-0.015895574		0.009206176
chr2:172505407:T:A	NM_000210.4(ITGA6):c.*1339T>A	ITGA6	NM_000210.4		utr3	0	6.28E-05	1	-0.03535235	-0.003375854		-0.01834427
chr2:172505723:G:T	NM_000210.4(ITGA6):c.*1655G>T	ITGA6	NM_000210.4		utr3	0	0.000258539	1	0.005161762	-0.002644813		-0.006256899
chrX:22248001:G:A	NM_000444.6(PHEX):c.*48G>A	PHEX	NM_000444.6		utr3	0	1.89E-05	1	0.001960725	-0.000182188		-0.078368642
chrX:22248258:G:A	NM_000444.6(PHEX):c.*305G>A	PHEX	NM_000444.6		utr3	0	4.73E-05	1	-0.006568939	0.004933027		0.005762076
chrX:22248314:T:C	NM_000444.6(PHEX):c.*361T>C	PHEX	NM_000444.6		utr3	0	7.56E-05	1	0.002695382	-0.00725765		-0.021473551
chrX:22248341:A:G	NM_000444.6(PHEX):c.*388A>G	PHEX	NM_000444.6		utr3	0		1	0.018532306	-0.008377886		-0.042600539
chr11:5225542:T:C	NM_000518.5(HBB):c.*56A>G	HBB	NM_000518.5		utr3	0	0.000544366	1	0.004975796	-0.010993481		-0.018994427
chr11:5225564:C:T	NM_000518.5(HBB):c.*34G>A	HBB	NM_000518.5		utr3	0	6.98E-06	1	0.002005458	0.001964166		-0.02276128
chr13:110149525:A:G	NM_001845.6(COL4A1):c.*838T>C	COL4A1	NM_001845.6		utr3	0	2.79E-05	1	0.028808355	-0.000282311		0.008828498
chr13:110149597:C:T	NM_001845.6(COL4A1):c.*766G>A	COL4A1	NM_001845.6		utr3	0	5.59E-05	1	0.017518282	0.001153085		-0.008550906
chr13:110149754:A:G	NM_001845.6(COL4A1):c.*609T>C	COL4A1	NM_001845.6		utr3	0	0.000349177	1	8.25E-05	-0.00963168		-0.005148915
chr22:23834195:C:A	NM_003073.5(SMARCB1):c.*15C>A	SMARCB1	NM_003073.5		utr3	0	0.000272096	1	0.00574708	-0.009549762		-0.026988007
chr22:23834197:C:T	NM_003073.5(SMARCB1):c.*17C>T	SMARCB1	NM_003073.5		utr3	0	8.37E-05	1	-0.1414634	-0.001358419		0.036029428
chr22:23834213:T:G	NM_003073.5(SMARCB1):c.*33T>G	SMARCB1	NM_003073.5		utr3	0	0.000327942	1	-0.027961731	-0.001931872		-0.025116121
chr22:23834473:C:T	NM_003073.5(SMARCB1):c.*293C>T	SMARCB1	NM_003073.5		utr3	0	0.000492905	1	0.02346313	0.006869493		-0.024835745
chr1:25815985:C:A	NM_020451.3(SELENON):c.*267C>A	SELENON	NM_020451.3		utr3	0	0.000977244	1	-0.021773577	-0.008735339		-0.009651593
chr1:25816034:C:T	NM_020451.3(SELENON):c.*316C>T	SELENON	NM_020451.3		utr3	0	0.000167502	1	-0.021997213	-0.015600923		-0.004674909
chr1:25817549:A:G	NM_020451.3(SELENON):c.*1831A>G	SELENON	NM_020451.3		utr3	0	4.19E-05	1	-0.009490013	-0.001722505		-0.009410399
chr1:25817662:T:C	NM_020451.3(SELENON):c.*1944T>C	SELENON	NM_020451.3		utr3	0	0.000132583	1	-0.001495361	-0.000737207		0.002560095
chr1:9943503:C:T	NM_022787.4(NMNAT1):c.-69C>T	NMNAT1	NM_022787.4	-	utr5	1			-0.026684761		-0.000437074	-0.018354196
chr1:42958758:C:T	NM_006516.4(SLC2A1):c.-107G>A	SLC2A1	NM_006516.4	Translation: introduction of novel upstream start codon	utr5	1			0.019534111		-0.9912414	0.017802273
chr1:112956192:C:T	NM_003051.4(SLC16A1):c.-202G>A	SLC16A1	NM_003051.4	Transcription: altered promoter activity	utr5	1			-0.15124655		-0.9879629	-0.028579781
chr1:145927445:C:T	NM_005105.5(RBM8A):c.-19G>A	RBM8A	NM_005105.5	-	utr5	1			-0.06387234		0.001604222	0.063208369
chr1:145927447:C:T	NM_005105.5(RBM8A):c.-21G>A	RBM8A	NM_005105.5	Transcription: altered promoter activity	utr5	1			0.027148247		0.010143395	0.087162188
chr2:25164783:G:T	NM_000939.4(POMC):c.-11C>A	POMC	NM_000939.4	Translation: introduction of novel upstream start codon	utr5	1			-0.011036336		-0.9012023	-0.019813134
chr3:36993521:C:A	NM_000249.4(MLH1):c.-27C>A	MLH1	NM_000249.4	Transcription: altered promoter methylation	utr5	1			-0.078484535		0.02036639	-0.04030319
chr3:49171662:C:T	NM_173546.3(KLHDC8B):c.-158C>T	KLHDC8B	NM_173546.3	-	utr5	1			-0.043115616		0.003440363	-0.076830122
chr3:93973788:G:A	NM_000313.4(PROS1):c.-39C>T	PROS1	NM_000313.4	Translation: introduction of novel upstream start codon	utr5	1			0.010507584		-1.0501766	-0.026432443
chr3:184376290:C:A	NM_000460.4(THPO):c.-31G>T	THPO	NM_000460.4	Translation: impact on existing regulatory uORF	utr5	1			0.003370613		0.008778406	0.031043793
chr5:14871458:G:A	NM_054027.6(ANKH):c.-11C>T	ANKH	NM_054027.6	Translation: introduction of novel upstream start codon	utr5	1			0.018871784		0.116289064	0.016593255
chr5:88823796:G:A	NM_002397.5(MEF2C):c.-8C>T	MEF2C	NM_002397.5	Translation: introduction of novel upstream start codon	utr5	1			-0.03128767		0.015243696	-0.021743935
chr5:88823814:G:A	NM_002397.5(MEF2C):c.-26C>T	MEF2C	NM_002397.5	Translation: introduction of novel upstream start codon	utr5	1			-0.06368899		-0.14959414	-0.023356022
chr5:88823854:T:A	NM_002397.5(MEF2C):c.-66A>T	MEF2C	NM_002397.5	Translation: introduction of novel upstream start codon	utr5	1			0.17726302		-0.12800916	0.011341557
chr8:22130605:T:C	NM_005144.5(HR):c.-218A>G	HR	NM_005144.5	Translation: impact on existing regulatory uORF	utr5	1			-0.05739522		0.48928598	-0.011367978
chr8:22130636:G:C	NM_005144.5(HR):c.-249C>G	HR	NM_005144.5	Translation: impact on existing regulatory uORF	utr5	1			-0.020451069		-0.002255767	-0.004294025
chr8:22130702:G:A	NM_005144.5(HR):c.-315C>T	HR	NM_005144.5	Translation: impact on existing regulatory uORF	utr5	1			-0.04465294		-0.097192496	-0.012059229
chr8:22130707:A:G	NM_005144.5(HR):c.-320T>C	HR	NM_005144.5	Translation: impact on existing regulatory uORF	utr5	1			-0.14118671		-0.08532765	-0.04220931
chr8:22130707:A:T	NM_005144.5(HR):c.-320T>A	HR	NM_005144.5	Translation: impact on existing regulatory uORF	utr5	1			-0.13705659		-0.083509654	-0.042037431
chr9:127854482:G:A	NM_001114753.3(ENG):c.-127C>T	ENG	NM_001114753.3	Translation: introduction of novel upstream start codon	utr5	1			-0.05244255		-0.90007836	0.00471669
chr10:27100452:A:C	NM_014915.3(ANKRD26):c.-126T>G	ANKRD26	NM_014915.3	-	utr5	1			0.1176219		-0.011821806	0.028503249
chr10:27100452:A:G	NM_014915.3(ANKRD26):c.-126T>C	ANKRD26	NM_014915.3	-	utr5	1			0.10187769		-0.006011433	0.032288217
chr10:27100453:T:A	NM_014915.3(ANKRD26):c.-127A>T	ANKRD26	NM_014915.3	Transcription: altered promoter activity	utr5	1			0.07874727		-0.005803949	0.011596873
chr10:27100453:T:C	NM_014915.3(ANKRD26):c.-127A>G	ANKRD26	NM_014915.3	Transcription: altered promoter activity	utr5	1			0.12064028		-0.010838975	0.030683495
chr10:27100453:T:G	NM_014915.3(ANKRD26):c.-127A>C	ANKRD26	NM_014915.3	Transcription: altered promoter activity	utr5	1			0.091115		-0.013260857	0.025679595
chr10:27100454:C:A	NM_014915.3(ANKRD26):c.-128G>T	ANKRD26	NM_014915.3	-	utr5	1			0.039175034		-0.002393661	0.016234947
chr10:27100454:C:G	NM_014915.3(ANKRD26):c.-128G>C	ANKRD26	NM_014915.3	-	utr5	1			0.026175976		-0.010415455	0.020249142
chr10:27100454:C:T	NM_014915.3(ANKRD26):c.-128G>A	ANKRD26	NM_014915.3	Transcription: altered promoter activity	utr5	1			-0.1287446		0.001136014	-0.017184324
chr10:27100460:C:T	NM_014915.3(ANKRD26):c.-134G>A	ANKRD26	NM_014915.3	-	utr5	1			0.37346506		0.003411539	0.06552658
chr10:125823205:A:G	NM_000375.3(UROS):c.-203T>C	UROS	NM_000375.3	Transcription: altered promoter activity	utr5	1			-0.023358345		7.43E-05	-0.040412951
chr11:299504:G:A	NM_001025295.3(IFITM5):c.-14C>T	IFITM5	NM_001025295.3	Translation: introduction of novel upstream start codon	utr5	1			-0.018889844		-0.071015716	-0.049448801
chr11:5227039:G:C	NM_000518.5(HBB):c.-18C>G	HBB	NM_000518.5	Transcription: altered promoter activity	utr5	1			-0.07245922		0.005598852	-0.055885973
chr11:5227050:C:T	NM_000518.5(HBB):c.-29G>A	HBB	NM_000518.5	Translation: introduction of novel upstream start codon	utr5	1			0.002147436		-0.8285277	0.028277385
chr11:5227071:T:G	NM_000518.5(HBB):c.-50A>C	HBB	NM_000518.5	-	utr5	1			-0.055483818		-0.007214364	0.046903834
chr11:61967589:T:A	NM_002032.3(FTH1):c.-164A>T	FTH1	NM_002032.3	Translation: altered mRNA-protein interaction	utr5	1			-0.01258564		2.80E-05	-0.014631872
chr11:88337727:G:T	NM_001814.6(CTSC):c.-55C>A	CTSC	NM_001814.6	Transcription: altered promoter activity	utr5	1			0.04986763		0.02510931	0.064393022
chr17:43125358:T:A	NM_007294.4(BRCA1):c.-107A>T	BRCA1	NM_007294.4	Transcription: altered promoter methylation	utr5	1			-0.039182663		-0.001161006	-0.013325831
chr19:48965340:G:A	NM_000146.4(FTL):c.-168G>A	FTL	NM_000146.4	Translation: altered mRNA-protein interaction	utr5	1			-0.00289917		0.00084711	0.045282492
chr19:48965340:G:C	NM_000146.4(FTL):c.-168G>C	FTL	NM_000146.4	Translation: altered mRNA-protein interaction	utr5	1			-0.003479004		-0.003731686	-0.022949254
chr19:48965340:G:T	NM_000146.4(FTL):c.-168G>T	FTL	NM_000146.4	Translation: altered mRNA-protein interaction	utr5	1			0.005192757		-0.005559374	-0.025525797
chr19:48965341:C:T	NM_000146.4(FTL):c.-167C>T	FTL	NM_000146.4	Translation: altered mRNA-protein interaction	utr5	1			-0.030695915		0.009124176	-0.026005863
chr19:48965344:C:A	NM_000146.4(FTL):c.-164C>A	FTL	NM_000146.4	Translation: altered mRNA-protein interaction	utr5	1			-0.014775276		0.028109757	-0.026239931
chr19:48965344:C:T	NM_000146.4(FTL):c.-164C>T	FTL	NM_000146.4	Translation: altered mRNA-protein interaction	utr5	1			-0.004089356		0.002029343	-0.025870277
chr19:48965347:C:G	NM_000146.4(FTL):c.-161C>G	FTL	NM_000146.4	Translation: altered mRNA-protein interaction	utr5	1			-0.06762695		-0.001913371	-0.030558681
chr19:48965347:C:T	NM_000146.4(FTL):c.-161C>T	FTL	NM_000146.4	Translation: altered mRNA-protein interaction	utr5	1			-0.047371864		0.005367385	-0.027420271
chr19:48965348:A:G	NM_000146.4(FTL):c.-160A>G	FTL	NM_000146.4	Translation: altered mRNA-protein interaction	utr5	1			-0.000220299		0.004618932	-0.039465139
chr19:48965351:G:A	NM_000146.4(FTL):c.-157G>A	FTL	NM_000146.4	Translation: altered mRNA-protein interaction	utr5	1			-0.013760567		-0.009123747	-0.026028388
chr19:48965359:G:C	NM_000146.4(FTL):c.-149G>C	FTL	NM_000146.4	Translation: altered mRNA-protein interaction	utr5	1			-0.004494667		0.000866017	-0.024227621
chr20:6122775:T:C	NM_017671.5(FERMT1):c.-20A>G	FERMT1	NM_017671.5	Transcription: altered promoter activity	utr5	1			-0.7747772		-0.002304946	-0.095636037
chr20:25407761:A:G	NM_021067.5(GINS1):c.-60A>G	GINS1	NM_021067.5	Transcription: splicing	utr5	1			0.02982521		-0.018700654	-0.130932221
chr20:25407773:C:G	NM_021067.5(GINS1):c.-48C>G	GINS1	NM_021067.5	Transcription: splicing	utr5	1			-0.05845499		0.017984822	-0.054856916
chr22:20982334:T:A	NM_006767.4(LZTR1):c.-38T>A	LZTR1	NM_006767.4	Translation: introduction of novel upstream start codon	utr5	1			0.019890308		-0.8989308	-0.010660446
chr22:40346510:T:C	NM_000026.4(ADSL):c.-49T>C	ADSL	NM_000026.4	Transcription: altered promoter activity	utr5	1			-0.19178534		-0.022075007	-0.114499152
chrX:630879:G:A	NM_000451.4(SHOX):c.-19G>A	SHOX	NM_000451.4	Transcription: splicing	utr5	1			-0.08465052		0.003872319	0.01908375
chrX:71223249:C:T	NM_000166.6(GJB1):c.-103C>T	GJB1	NM_000166.6	-	utr5	1			-0.19402885		0.007042499	-0.222195602
chrX:71223335:G:A	NM_000166.6(GJB1):c.-17G>A	GJB1	NM_000166.6	Transcription: splicing	utr5	1			-0.49795032		0.008094315	-0.346759625
chrX:139530743:T:C	NM_000133.4(F9):c.-22T>C	F9	NM_000133.4	-	utr5	1			-0.079082966		-0.032735564	-0.011015817
chrX:139530748:A:G	NM_000133.4(F9):c.-17A>G	F9	NM_000133.4	Transcription: altered promoter activity	utr5	1			-0.004579812		0.005835421	-0.011218995
chrX:71223275:G:A		GJB1	NM_000166.6		utr5	0	0.00493004		-0.02853179		-0.001445895	-0.024609022
chr3:36993520:A:G		MLH1	NM_000249.4		utr5	0	0.00107416		-0.101314545		-0.019449586	-0.028397799
chr3:93973811:A:C		PROS1	NM_000313.4		utr5	0	0.0032126		-0.02563858		-0.018808417	-0.006277946
chr10:125823033:C:A		UROS	NM_000375.3		utr5	0	0.0116475		0.020210743		0.004334325	0.021524327
chr10:125823187:C:T		UROS	NM_000375.3		utr5	0	0.411473		0.006686211		0.00723896	-0.008093235
chr10:125823185:G:A		UROS	NM_000375.3		utr5	0	0.00112352		0.007715225		-0.001177358	0.01277296
chr10:125823138:G:A		UROS	NM_000375.3		utr5	0	0.00150024		-0.07503176		0.011728877	-0.014937702
chr10:125823221:G:T		UROS	NM_000375.3		utr5	0	0.417496		0.008624077		0.006928854	0.026885063
chrX:630879:G:C		SHOX	NM_000451.4		utr5	0	0.00197504		-0.06493449		-0.006816962	-0.012555297
chrX:630843:C:T		SHOX	NM_000451.4		utr5	0	0.00299351		-0.10657275		0.001540142	-0.013435122
chr3:184376395:A:G		THPO	NM_000460.4		utr5	0	0.541901		-0.006028205		-0.012742234	-0.049303167
chr3:184378188:C:T		THPO	NM_000460.4		utr5	0	0.00617525		0.23371649		-0.015803218	0.050812892
chr3:10141843:A:C		VHL	NM_000551.4		utr5	0	0.00104011		-0.023311138		-0.046464253	-0.0121347
chr2:25168567:C:T		POMC	NM_000939.4		utr5	0	0.00198161		0.07032108		0.004305175	0.040858682
chr11:299517:T:C		IFITM5	NM_001025295.3		utr5	0	0.0132015		-0.020137876		-0.030565608	-0.045000036
chr2:202376760:G:C		BMPR2	NM_001204.7		utr5	0	0.00221855		0.044411182		0.003082589	-0.002731495
chr2:202376771:C:G		BMPR2	NM_001204.7		utr5	0	0.00520877		0.04611802		4.51E-05	0.01243897
chr2:202376548:A:G		BMPR2	NM_001204.7		utr5	0	0.00627912		-0.001104832		-0.000375315	-0.002751795
chr2:202376806:G:A		BMPR2	NM_001204.7		utr5	0	0.00615786		-0.024692774		0.001030496	0.001881421
chr2:202376551:A:G		BMPR2	NM_001204.7		utr5	0	0.00520259		-0.011255264		-0.000345813	0.005349652
chr2:202376554:A:G		BMPR2	NM_001204.7		utr5	0	0.00503491		-0.013736248		-0.000376433	0.002452173
chr2:202377174:G:A		BMPR2	NM_001204.7		utr5	0	0.00904216		0.063599825		-0.00518616	0.010729138
chr11:31806904:G:A		PAX6	NM_001368894.2		utr5	0	0.00117486		-0.09253514		0.006593857	-0.01904181
chr11:31810879:T:C		PAX6	NM_001368894.2		utr5	0	0.0075083		-0.07322788		-0.000625981	0.010218064
chrX:70133930:G:C		IGBP1	NM_001551.3		utr5	0	0.00971545		0.007901192		0.000384158	0.05521076
chr11:88337717:G:C		CTSC	NM_001814.6		utr5	0	0.00276336		-0.09531498		-0.031221516	-0.075343523
chr11:88337734:G:A		CTSC	NM_001814.6		utr5	0	0.00918366		-0.049337387		0.01634652	-0.019829945
chr11:88337690:A:G		CTSC	NM_001814.6		utr5	0	0.0904032		0.015733719		-0.018925771	0.0328921
chr1:112956082:C:A		SLC16A1	NM_003051.4		utr5	0	0.00314918		0.006358147		0.009889597	0.015868742
chr12:12717574:C:G		CDKN1B	NM_004064.5		utr5	0	0.0037679		0.003958225		-0.000159437	0.00262119
chr12:12717638:C:T		CDKN1B	NM_004064.5		utr5	0	0.0058881		-0.039417744		0.002626878	-0.008717025
chr12:12717714:C:T		CDKN1B	NM_004064.5		utr5	0	0.00115095		0.008872509		0.000853813	0.0122448
chr12:12717761:T:C		CDKN1B	NM_004064.5		utr5	0	0.699866		-0.037804604		0.002965371	-0.015375514
chr8:22130720:A:G		HR	NM_005144.5		utr5	0	0.0159715		0.003938913		-0.003560475	0.004981083
chr8:22131002:A:C		HR	NM_005144.5		utr5	0	0.651867		-0.035003185		0.01696807	-0.01506248
chr8:22130539:G:T		HR	NM_005144.5		utr5	0	0.00187687		-0.006393671		0.001642874	-0.004253324
chr1:42958848:T:G		SLC2A1	NM_006516.4		utr5	0	0.231605		0.01692152		-0.003852908	-0.018606626
chr1:42958841:C:G		SLC2A1	NM_006516.4		utr5	0	0.0163897		-0.013641357		0.000298187	-0.029752793
chr9:37422703:C:G		GRHPR	NM_012203.2		utr5	0	0.0028461		-0.009108067		-0.003444967	0.017147249
chr10:27100385:C:T		ANKRD26	NM_014915.3		utr5	0	0.074911		-0.028907299		-0.004326944	-0.005992197
chr10:27100403:G:C		ANKRD26	NM_014915.3		utr5	0	0.00135326		0.016802788		-0.015673772	0.00532192
chr10:27100466:G:C		ANKRD26	NM_014915.3		utr5	0	0.0576738		0.16558981		-0.006493867	0.028576113
chr20:6122783:A:G		FERMT1	NM_017671.5		utr5	0	0.0286857		0.043686867		-0.002616249	0.010350859
chr20:6122860:G:C		FERMT1	NM_017671.5		utr5	0	0.29761		0.008522511		-0.00038125	-0.007834592
chr20:6122940:T:C		FERMT1	NM_017671.5		utr5	0	0.168938		0.010515213		-0.002469892	0.005555715
chr20:6122944:G:T		FERMT1	NM_017671.5		utr5	0	0.00327208		-0.028139591		0.041509435	-0.008343281
chr20:6122891:G:A		FERMT1	NM_017671.5		utr5	0	0.00314685		0.01906538		0.021707756	-0.01361635
chr20:6122902:G:A		FERMT1	NM_017671.5		utr5	0	0.00130506		0.00446415		0.007415034	-0.008541439
chr20:25407720:T:A		GINS1	NM_021067.5		utr5	0	0.00267126		-0.003619194		-0.003297836	-0.005015104
chr1:9943481:C:T		NMNAT1	NM_022787.4		utr5	0	0.00221921		-0.013435364		0.013444165	-0.014349218
chr5:14871699:G:A		ANKH	NM_054027.6		utr5	0	0.00164519		0.01125145		9.80E-06	-0.011425963
chr5:14871451:C:T		ANKH	NM_054027.6		utr5	0	0.0536745		0.013743401		0.004865431	-0.021306753
chr5:36876946:T:A		NIPBL	NM_133433.4		utr5	0	0.00281887		0.04564047		0.012843595	0.001687651
chr5:36876865:C:A		NIPBL	NM_133433.4		utr5	0	0.00119667		-0.02609396		0.000627256	0.009023799
chr5:36876843:T:C		NIPBL	NM_133433.4		utr5	0	0.353459		-0.06298256		-0.001816506	0.001531484
chr5:36876851:T:C		NIPBL	NM_133433.4		utr5	0	0.00578853		0.01745367		-0.000853889	0.001819724
chr5:36876850:G:C		NIPBL	NM_133433.4		utr5	0	0.0552004		0.008495331		-0.000617206	0.001040241
chr5:36876847:T:C		NIPBL	NM_133433.4		utr5	0	0.303505		-0.007223129		-0.002425101	-0.001424149
chr5:36876834:T:C		NIPBL	NM_133433.4		utr5	0	0.325958		-0.054653168		0.004208634	0.001244745
chr5:36876830:G:C		NIPBL	NM_133433.4		utr5	0	0.300149		-0.032918453		0.000317789	0.000908088
chr3:49171625:C:A		KLHDC8B	NM_173546.3		utr5	0	0.101059		0.23540354		-0.000244064	0.045196583
chr3:49171624:T:A		KLHDC8B	NM_173546.3		utr5	0	0.101166		-0.004779816		-0.000270898	-0.013616379
chr22:40346536:C:T	NM_000026.4(ADSL):c.-23C>T	ADSL	NM_000026.4		utr5	0	0.00016044	1	-0.027028084		0.08181059	0.021193337
chr22:40346551:G:A	NM_000026.4(ADSL):c.-8G>A	ADSL	NM_000026.4		utr5	0		1	0.04109907		-0.002058811	0.022410965
chr19:48965387:C:T	NM_000146.4(FTL):c.-121C>T	FTL	NM_000146.4		utr5	0	0.000300024	1	0.029352188		0.002092199	-0.014115972
chr19:48965499:C:T	NM_000146.4(FTL):c.-9C>T	FTL	NM_000146.4		utr5	0	0.00016052	1	-0.033397675		4.02E-05	-0.011613946
chrX:71223702:G:A	NM_000166.6(GJB1):c.-6G>A	GJB1	NM_000166.6		utr5	0	0.000428331	1	0.018147707		-0.035182707	0.134111943
chr3:36993532:C:T	NM_000249.4(MLH1):c.-16C>T	MLH1	NM_000249.4		utr5	0		1	-0.0622344		0.021558834	-0.031554445
chr3:36993541:C:T	NM_000249.4(MLH1):c.-7C>T	MLH1	NM_000249.4		utr5	0	0.000899883	1	-0.03220749		0.04046097	-0.017292287
chr11:5227052:G:A	NM_000518.5(HBB):c.-31C>T	HBB	NM_000518.5		utr5	0	2.79E-05	1	-0.115903616		-0.011685955	-0.024146705
chr11:5227056:T:C	NM_000518.5(HBB):c.-35A>G	HBB	NM_000518.5		utr5	0		1	-0.035192728		-0.009942878	-0.093613252
chr9:127854409:G:T	NM_001114753.3(ENG):c.-54C>A	ENG	NM_001114753.3		utr5	0	0.00080931	1	-0.014683723		0.017568285	0.011771785
chr9:127854425:G:A	NM_001114753.3(ENG):c.-70C>T	ENG	NM_001114753.3		utr5	0	0.000244192	1	-0.01279974		0.00597861	-0.008903451
chr9:127854453:C:T	NM_001114753.3(ENG):c.-98G>A	ENG	NM_001114753.3		utr5	0	2.79E-05	1	-0.000492096		0.002344625	0.020051987
chr9:127854475:C:A	NM_001114753.3(ENG):c.-120G>T	ENG	NM_001114753.3		utr5	0	0.00031407	1	-0.012059689		0.000216682	0.006167983
chr9:127854513:G:A	NM_001114753.3(ENG):c.-158C>T	ENG	NM_001114753.3		utr5	0	0.000732708	1	-0.046942234		0.003197224	-0.009078228
chr9:127854541:C:T	NM_001114753.3(ENG):c.-186G>A	ENG	NM_001114753.3		utr5	0	0.000796123	1	-0.03081894		0.006258612	-0.007670215
chr9:127854644:T:A	NM_001114753.3(ENG):c.-289A>T	ENG	NM_001114753.3		utr5	0	0.000809615	1	0.01662445		0.000209976	0.020015963
chr2:202377165:A:G	NM_001204.7(BMPR2):c.-310A>G	BMPR2	NM_001204.7		utr5	0	2.09E-05	1	0.02252698		-0.037883554	0.004117839
chr2:202377382:A:G	NM_001204.7(BMPR2):c.-93A>G	BMPR2	NM_001204.7		utr5	0	0.00018844	1	-0.021756172		0.001562648	0.010789206
chr11:31806915:A:G	NM_001368894.2(PAX6):c.-118T>C	PAX6	NM_001368894.2		utr5	0	0.000160814	1	0.012713283		-0.014905249	0.022760648
chr5:88823789:A:G	NM_002397.5(MEF2C):c.-1T>C	MEF2C	NM_002397.5		utr5	0	6.30E-05	1	0.019153833		0.002999525	0.029711722
chr5:88823830:A:G	NM_002397.5(MEF2C):c.-42T>C	MEF2C	NM_002397.5		utr5	0	0.000189328	1	0.06312847		-0.004315042	0.025910013
chr5:88823831:T:A	NM_002397.5(MEF2C):c.-43A>T	MEF2C	NM_002397.5		utr5	0		1	0.07108259		-0.000116007	0.021187609
chr12:12717429:T:C	NM_004064.5(CDKN1B):c.-411T>C	CDKN1B	NM_004064.5		utr5	0	0.000167422	1	0.052512646		4.75E-05	0.03117706
chr12:12717586:C:G	NM_004064.5(CDKN1B):c.-254C>G	CDKN1B	NM_004064.5		utr5	0	4.89E-05	1	-0.02320671		-0.002637011	-0.016089561
chr12:12717833:G:A	NM_004064.5(CDKN1B):c.-7G>A	CDKN1B	NM_004064.5		utr5	0	6.28E-05	1	0.24317265		0.003359035	0.059142896
chr1:42958665:T:G	NM_006516.4(SLC2A1):c.-14A>C	SLC2A1	NM_006516.4		utr5	0	6.98E-06	1	-0.013023853		-0.000996812	-0.018653103
chr1:42958677:C:G	NM_006516.4(SLC2A1):c.-26G>C	SLC2A1	NM_006516.4		utr5	0	8.38E-05	1	0.008176327		0.001884043	0.01791421
chr1:42958692:G:A	NM_006516.4(SLC2A1):c.-41C>T	SLC2A1	NM_006516.4		utr5	0	0.000118645	1	-0.022127628		0.005274856	0.017780436
chr1:42958701:C:A	NM_006516.4(SLC2A1):c.-50G>T	SLC2A1	NM_006516.4		utr5	0	4.89E-05	1	-0.003663063		-0.000518191	0.015260702
chr22:20982361:G:A	NM_006767.4(LZTR1):c.-11G>A	LZTR1	NM_006767.4		utr5	0	0.000948634	1	0.034780502		-0.81686217	-0.009168427
chr22:20982366:C:T	NM_006767.4(LZTR1):c.-6C>T	LZTR1	NM_006767.4		utr5	0	0.000620919	1	0.015247822		0.048364308	0.013283152
chr22:20982368:C:T	NM_006767.4(LZTR1):c.-4C>T	LZTR1	NM_006767.4		utr5	0	9.77E-05	1	-0.060691357		0.017196324	0.016247112
chr17:43124100:T:C	NM_007294.4(BRCA1):c.-4A>G	BRCA1	NM_007294.4		utr5	0		1	0.025305718		0.000888017	0.015889345
chr17:43124103:C:T	NM_007294.4(BRCA1):c.-7G>A	BRCA1	NM_007294.4		utr5	0		1	-0.015587986		0.003890329	-0.01912506
chr17:43124104:T:C	NM_007294.4(BRCA1):c.-8A>G	BRCA1	NM_007294.4		utr5	0		1	0.018680364		-0.007384799	0.011471314
chr17:43124105:G:C	NM_007294.4(BRCA1):c.-9C>G	BRCA1	NM_007294.4		utr5	0		1	0.003804416		0.006574341	0.007641651
chr17:43124106:T:G	NM_007294.4(BRCA1):c.-10A>C	BRCA1	NM_007294.4		utr5	0		1	0.018173456		-0.012213911	0.016128759
chr17:43124107:T:A	NM_007294.4(BRCA1):c.-11A>T	BRCA1	NM_007294.4		utr5	0		1	0.008658171		-0.007771637	-0.013611164
chr17:43124107:T:G	NM_007294.4(BRCA1):c.-11A>C	BRCA1	NM_007294.4		utr5	0		1	0.023228347		-0.006231903	-0.005517872
chr17:43124109:C:T	NM_007294.4(BRCA1):c.-13G>A	BRCA1	NM_007294.4		utr5	0		1	-0.005596221		-0.004385164	-0.024785522
chr17:43124110:A:G	NM_007294.4(BRCA1):c.-14T>C	BRCA1	NM_007294.4		utr5	0		1	0.011602342		-0.000265308	0.02041764
chr17:43124110:A:T	NM_007294.4(BRCA1):c.-14T>A	BRCA1	NM_007294.4		utr5	0		1	-0.002098501		-0.009353261	0.016674108
chr17:43124113:G:A	NM_007294.4(BRCA1):c.-17C>T	BRCA1	NM_007294.4		utr5	0		1	-0.00353992		0.015007644	-0.010839496
chr17:43125276:C:T	NM_007294.4(BRCA1):c.-25G>A	BRCA1	NM_007294.4		utr5	0		1	0.024919033		0.014700566	0.014546111
chr17:43125277:C:A	NM_007294.4(BRCA1):c.-26G>T	BRCA1	NM_007294.4		utr5	0		1	0.004555225		0.010589227	0.013346365
chr17:43125280:G:C	NM_007294.4(BRCA1):c.-29C>G	BRCA1	NM_007294.4		utr5	0		1	-0.007540226		0.003927205	0.003922152
chr17:43125288:G:A	NM_007294.4(BRCA1):c.-37C>T	BRCA1	NM_007294.4		utr5	0		1	-0.00119257		0.006608581	0.00589801
chr17:43125289:G:A	NM_007294.4(BRCA1):c.-38C>T	BRCA1	NM_007294.4		utr5	0		1	-0.005311489		0.003481712	0.008915211
chr17:43125291:G:A	NM_007294.4(BRCA1):c.-40C>T	BRCA1	NM_007294.4		utr5	0	6.98E-06	1	-0.01966858		0.006818452	-0.007927836
chr17:43125296:C:G	NM_007294.4(BRCA1):c.-45G>C	BRCA1	NM_007294.4		utr5	0		1	-0.036935806		-0.007610406	-0.005285916
chr17:43125300:C:T	NM_007294.4(BRCA1):c.-49G>A	BRCA1	NM_007294.4		utr5	0	2.09E-05	1	0.002837658		0.003524603	-0.003083783
chr17:43125304:G:A	NM_007294.4(BRCA1):c.-53C>T	BRCA1	NM_007294.4		utr5	0		1	-0.001066208		0.001498738	0.002627518
chr17:43125337:G:A	NM_007294.4(BRCA1):c.-86C>T	BRCA1	NM_007294.4		utr5	0	0.000760621	1	-0.006383896		0.006046946	-0.006202357
chr17:43125350:C:G	NM_007294.4(BRCA1):c.-99G>C	BRCA1	NM_007294.4		utr5	0	5.58E-05	1	0.02028513		-0.000286724	0.004624693
chr10:27100377:A:T	NM_014915.3(ANKRD26):c.-51T>A	ANKRD26	NM_014915.3		utr5	0	1.40E-05	1	0.12008858		0.004718016	0.013367153
chr5:14871453:C:G	NM_054027.6(ANKH):c.-6G>C	ANKH	NM_054027.6		utr5	0	4.19E-05	1	-0.000416279		-0.007625448	0.0174447
chr5:36876951:C:T	NM_133433.4(NIPBL):c.-307C>T	NIPBL	NM_133433.4		utr5	0	0.00042774	1	0.023657322		0.005484236	0.000954143
chr5:36877015:A:C	NM_133433.4(NIPBL):c.-243A>C	NIPBL	NM_133433.4		utr5	0	0.000602714	1	0.01830864		-0.002096013	-0.002807569
