## Supplementary material for "An RNA foundation model enables discovery of disease mechanisms and candidate therapeutics": 4_clinvar_utr_vus.csv

variant	clinvar_name_tsv	gene_name	transcript_id	utr	clinsig	bigrna_ensemble_max
chr1:9943501:G:C	NM_022787.4(NMNAT1):c.-71G>C	NMNAT1	NM_022787.4	utr5	VUS	-0.034865822
chr1:42958780:C:A	NM_006516.4(SLC2A1):c.-129G>T	SLC2A1	NM_006516.4	utr5	VUS	-0.016983413
chr1:42958843:C:G	NM_006516.4(SLC2A1):c.-192G>C	SLC2A1	NM_006516.4	utr5	VUS	0.020212932
chr1:42958845:C:T	NM_006516.4(SLC2A1):c.-194G>A	SLC2A1	NM_006516.4	utr5	VUS	-0.007631733
chr1:42958853:C:G	NM_006516.4(SLC2A1):c.-202G>C	SLC2A1	NM_006516.4	utr5	VUS	0.022469723
chr1:112956077:G:A	NM_003051.4(SLC16A1):c.-87C>T	SLC16A1	NM_003051.4	utr5	VUS	-0.020958898
chr1:112956082:C:A	NM_003051.4(SLC16A1):c.-92G>T	SLC16A1	NM_003051.4	utr5	VUS	0.015868632
chr1:112956131:C:T	NM_003051.4(SLC16A1):c.-141G>A	SLC16A1	NM_003051.4	utr5	VUS	-0.009664903
chr1:112956148:G:C	NM_003051.4(SLC16A1):c.-158C>G	SLC16A1	NM_003051.4	utr5	VUS	0.023605474
chr1:112956153:A:G	NM_003051.4(SLC16A1):c.-163T>C	SLC16A1	NM_003051.4	utr5	VUS	0.025685887
chr1:112956191:A:T	NM_003051.4(SLC16A1):c.-201T>A	SLC16A1	NM_003051.4	utr5	VUS	-0.043001195
chr3:10141818:C:T	NM_000551.4(VHL):c.-30C>T	VHL	NM_000551.4	utr5	VUS	-0.025004532
chr3:10141822:C:T	NM_000551.4(VHL):c.-26C>T	VHL	NM_000551.4	utr5	VUS	0.024218537
chr3:10141844:G:A	NM_000551.4(VHL):c.-4G>A	VHL	NM_000551.4	utr5	VUS	0.016878129
chr3:10141844:G:C	NM_000551.4(VHL):c.-4G>C	VHL	NM_000551.4	utr5	VUS	0.009969906
chr3:10141845:G:A	NM_000551.4(VHL):c.-3G>A	VHL	NM_000551.4	utr5	VUS	0.018292314
chr3:10141846:G:A	NM_000551.4(VHL):c.-2G>A	VHL	NM_000551.4	utr5	VUS	0.016606652
chr3:10141847:A:T	NM_000551.4(VHL):c.-1A>T	VHL	NM_000551.4	utr5	VUS	0.015396629
chr3:36993520:A:C	NM_000249.4(MLH1):c.-28A>C	MLH1	NM_000249.4	utr5	VUS	-0.006748297
chr3:36993520:A:T	NM_000249.4(MLH1):c.-28A>T	MLH1	NM_000249.4	utr5	VUS	0.015814097
chr3:36993521:C:G	NM_000249.4(MLH1):c.-27C>G	MLH1	NM_000249.4	utr5	VUS	0.026609148
chr3:36993521:C:T	NM_000249.4(MLH1):c.-27C>T	MLH1	NM_000249.4	utr5	VUS	-0.011997036
chr3:36993522:G:A	NM_000249.4(MLH1):c.-26G>A	MLH1	NM_000249.4	utr5	VUS	-0.012446046
chr3:36993526:C:T	NM_000249.4(MLH1):c.-22C>T	MLH1	NM_000249.4	utr5	VUS	0.013205287
chr3:36993527:C:T	NM_000249.4(MLH1):c.-21C>T	MLH1	NM_000249.4	utr5	VUS	-0.010664775
chr3:36993528:T:C	NM_000249.4(MLH1):c.-20T>C	MLH1	NM_000249.4	utr5	VUS	-0.06852549
chr3:36993532:C:G	NM_000249.4(MLH1):c.-16C>G	MLH1	NM_000249.4	utr5	VUS	-0.038509377
chr3:36993533:T:C	NM_000249.4(MLH1):c.-15T>C	MLH1	NM_000249.4	utr5	VUS	-0.010128795
chr3:36993536:T:C	NM_000249.4(MLH1):c.-12T>C	MLH1	NM_000249.4	utr5	VUS	-0.032367921
chr3:36993537:C:A	NM_000249.4(MLH1):c.-11C>A	MLH1	NM_000249.4	utr5	VUS	0.014854075
chr3:36993537:C:G	NM_000249.4(MLH1):c.-11C>G	MLH1	NM_000249.4	utr5	VUS	-0.022194906
chr3:36993537:C:T	NM_000249.4(MLH1):c.-11C>T	MLH1	NM_000249.4	utr5	VUS	-0.182090867
chr3:36993539:G:A	NM_000249.4(MLH1):c.-9G>A	MLH1	NM_000249.4	utr5	VUS	0.049580749
chr3:36993541:C:A	NM_000249.4(MLH1):c.-7C>A	MLH1	NM_000249.4	utr5	VUS	0.024521651
chr3:36993542:G:A	NM_000249.4(MLH1):c.-6G>A	MLH1	NM_000249.4	utr5	VUS	-0.019479943
chr3:36993543:C:G	NM_000249.4(MLH1):c.-5C>G	MLH1	NM_000249.4	utr5	VUS	0.062509089
chr3:36993543:C:T	NM_000249.4(MLH1):c.-5C>T	MLH1	NM_000249.4	utr5	VUS	0.056902156
chr3:36993544:C:T	NM_000249.4(MLH1):c.-4C>T	MLH1	NM_000249.4	utr5	VUS	-0.019598314
chr3:36993545:A:T	NM_000249.4(MLH1):c.-3A>T	MLH1	NM_000249.4	utr5	VUS	-0.050927004
chr3:36993546:A:C	NM_000249.4(MLH1):c.-2A>C	MLH1	NM_000249.4	utr5	VUS	-0.024047749
chr3:36993547:A:G	NM_000249.4(MLH1):c.-1A>G	MLH1	NM_000249.4	utr5	VUS	0.180415345
chr3:49172761:G:T	NM_173546.3(KLHDC8B):c.-9G>T	KLHDC8B	NM_173546.3	utr5	VUS	-0.014032553
chr3:93973752:C:A	NM_000313.4(PROS1):c.-3G>T	PROS1	NM_000313.4	utr5	VUS	-0.013191154
chr3:93973792:C:T	NM_000313.4(PROS1):c.-43G>A	PROS1	NM_000313.4	utr5	VUS	-0.011439212
chr3:93973797:G:T	NM_000313.4(PROS1):c.-48C>A	PROS1	NM_000313.4	utr5	VUS	-0.006592281
chr3:93973809:C:G	NM_000313.4(PROS1):c.-60G>C	PROS1	NM_000313.4	utr5	VUS	-0.022412964
chr3:93973865:G:A	NM_000313.4(PROS1):c.-116C>T	PROS1	NM_000313.4	utr5	VUS	0.045398885
chr3:93973884:G:A	NM_000313.4(PROS1):c.-135C>T	PROS1	NM_000313.4	utr5	VUS	0.010283837
chr3:184376266:C:T	NM_000460.4(THPO):c.-7G>A	THPO	NM_000460.4	utr5	VUS	0.008859773
chr3:184376315:C:T	NM_000460.4(THPO):c.-56G>A	THPO	NM_000460.4	utr5	VUS	0.026524425
chr3:184376382:G:A	NM_000460.4(THPO):c.-123C>T	THPO	NM_000460.4	utr5	VUS	-0.026029582
chr3:184376385:C:A	NM_000460.4(THPO):c.-126G>T	THPO	NM_000460.4	utr5	VUS	-0.021727029
chr3:184378075:C:T	NM_000460.4(THPO):c.-146G>A	THPO	NM_000460.4	utr5	VUS	-0.139731159
chr3:184378144:A:T	NM_000460.4(THPO):c.-215T>A	THPO	NM_000460.4	utr5	VUS	0.128704463
chr8:22130493:C:T	NM_005144.5(HR):c.-106G>A	HR	NM_005144.5	utr5	VUS	-0.003771261
chr8:22130767:G:A	NM_005144.5(HR):c.-380C>T	HR	NM_005144.5	utr5	VUS	0.004459678
chr8:22130856:G:A	NM_005144.5(HR):c.-469C>T	HR	NM_005144.5	utr5	VUS	-0.00455606
chr8:22130959:C:G	NM_005144.5(HR):c.-572G>C	HR	NM_005144.5	utr5	VUS	0.018082377
chr8:22130986:G:A	NM_005144.5(HR):c.-599C>T	HR	NM_005144.5	utr5	VUS	-0.01689421
chr9:127854357:C:T	NM_001114753.3(ENG):c.-2G>A	ENG	NM_001114753.3	utr5	VUS	0.023693638
chr9:127854367:G:A	NM_001114753.3(ENG):c.-12C>T	ENG	NM_001114753.3	utr5	VUS	0.058214967
chr9:127854376:T:C	NM_001114753.3(ENG):c.-21A>G	ENG	NM_001114753.3	utr5	VUS	-0.007203582
chr9:127854378:C:T	NM_001114753.3(ENG):c.-23G>A	ENG	NM_001114753.3	utr5	VUS	-0.015021567
chr9:127854379:G:A	NM_001114753.3(ENG):c.-24C>T	ENG	NM_001114753.3	utr5	VUS	-0.023936394
chr9:127854414:G:A	NM_001114753.3(ENG):c.-59C>T	ENG	NM_001114753.3	utr5	VUS	-0.010597424
chr9:127854414:G:T	NM_001114753.3(ENG):c.-59C>A	ENG	NM_001114753.3	utr5	VUS	0.010738914
chr9:127854418:G:A	NM_001114753.3(ENG):c.-63C>T	ENG	NM_001114753.3	utr5	VUS	-0.007552069
chr9:127854424:C:T	NM_001114753.3(ENG):c.-69G>A	ENG	NM_001114753.3	utr5	VUS	0.00343065
chr9:127854430:C:T	NM_001114753.3(ENG):c.-75G>A	ENG	NM_001114753.3	utr5	VUS	-0.005249317
chr9:127854431:G:A	NM_001114753.3(ENG):c.-76C>T	ENG	NM_001114753.3	utr5	VUS	-0.006671935
chr9:127854432:G:C	NM_001114753.3(ENG):c.-77C>G	ENG	NM_001114753.3	utr5	VUS	-0.003957404
chr9:127854433:C:T	NM_001114753.3(ENG):c.-78G>A	ENG	NM_001114753.3	utr5	VUS	0.007357661
chr9:127854434:G:A	NM_001114753.3(ENG):c.-79C>T	ENG	NM_001114753.3	utr5	VUS	0.006682282
chr9:127854445:C:G	NM_001114753.3(ENG):c.-90G>C	ENG	NM_001114753.3	utr5	VUS	-0.006599378
chr9:127854446:G:A	NM_001114753.3(ENG):c.-91C>T	ENG	NM_001114753.3	utr5	VUS	0.012110198
chr9:127854449:G:C	NM_001114753.3(ENG):c.-94C>G	ENG	NM_001114753.3	utr5	VUS	-0.007718037
chr9:127854454:G:A	NM_001114753.3(ENG):c.-99C>T	ENG	NM_001114753.3	utr5	VUS	0.00627159
chr9:127854466:C:T	NM_001114753.3(ENG):c.-111G>A	ENG	NM_001114753.3	utr5	VUS	-0.030303696
chr9:127854467:G:A	NM_001114753.3(ENG):c.-112C>T	ENG	NM_001114753.3	utr5	VUS	0.0060616
chr9:127854470:C:T	NM_001114753.3(ENG):c.-115G>A	ENG	NM_001114753.3	utr5	VUS	-0.00553012
chr9:127854472:G:A	NM_001114753.3(ENG):c.-117C>T	ENG	NM_001114753.3	utr5	VUS	0.008475204
chr9:127854481:C:T	NM_001114753.3(ENG):c.-126G>A	ENG	NM_001114753.3	utr5	VUS	0.014362288
chr9:127854488:G:A	NM_001114753.3(ENG):c.-133C>T	ENG	NM_001114753.3	utr5	VUS	0.005277714
chr9:127854509:G:A	NM_001114753.3(ENG):c.-154C>T	ENG	NM_001114753.3	utr5	VUS	-0.014496461
chr9:127854582:G:C	NM_001114753.3(ENG):c.-227C>G	ENG	NM_001114753.3	utr5	VUS	-0.005196283
chr9:127854601:A:G	NM_001114753.3(ENG):c.-246T>C	ENG	NM_001114753.3	utr5	VUS	-0.011827794
chr9:127854604:G:T	NM_001114753.3(ENG):c.-249C>A	ENG	NM_001114753.3	utr5	VUS	-0.013612469
chr9:127854644:T:G	NM_001114753.3(ENG):c.-289A>C	ENG	NM_001114753.3	utr5	VUS	0.017802666
chr9:127854693:C:T	NM_000118.3(ENG):c.-338G>A	ENG	NM_000118.3	utr5	VUS	-0.018609403
chr9:127854694:G:A	NM_000118.3(ENG):c.-339C>T	ENG	NM_000118.3	utr5	VUS	-0.019053562
chr9:127854719:C:T	NM_000118.3(ENG):c.-364G>A	ENG	NM_000118.3	utr5	VUS	0.008761229
chr9:127854750:G:T	NM_000118.3(ENG):c.-395C>A	ENG	NM_000118.3	utr5	VUS	-0.015834943
chr10:27100330:C:T	NM_014915.3(ANKRD26):c.-4G>A	ANKRD26	NM_014915.3	utr5	VUS	-0.006362742
chr10:27100335:C:A	NM_014915.3(ANKRD26):c.-9G>T	ANKRD26	NM_014915.3	utr5	VUS	-0.003669561
chr10:27100342:G:T	NM_014915.3(ANKRD26):c.-16C>A	ANKRD26	NM_014915.3	utr5	VUS	0.011639642
chr10:27100379:G:A	NM_014915.3(ANKRD26):c.-53C>T	ANKRD26	NM_014915.3	utr5	VUS	-0.004862352
chr10:27100403:G:A	NM_014915.3(ANKRD26):c.-77C>T	ANKRD26	NM_014915.3	utr5	VUS	-0.019711805
chr10:27100406:A:T	NM_014915.3(ANKRD26):c.-80T>A	ANKRD26	NM_014915.3	utr5	VUS	-0.003460689
chr10:27100412:G:A	NM_014915.3(ANKRD26):c.-86C>T	ANKRD26	NM_014915.3	utr5	VUS	0.004112674
chr10:27100414:C:T	NM_014915.3(ANKRD26):c.-88G>A	ANKRD26	NM_014915.3	utr5	VUS	0.008496943
chr10:27100439:T:G	NM_014915.3(ANKRD26):c.-113A>C	ANKRD26	NM_014915.3	utr5	VUS	0.003166929
chr10:27100443:C:T	NM_014915.3(ANKRD26):c.-117G>A	ANKRD26	NM_014915.3	utr5	VUS	0.034802022
chr10:27100446:T:C	NM_014915.3(ANKRD26):c.-120A>G	ANKRD26	NM_014915.3	utr5	VUS	0.005931943
chr10:27100451:A:C	NM_014915.3(ANKRD26):c.-125T>G	ANKRD26	NM_014915.3	utr5	VUS	0.042096452
chr10:27100452:A:T	NM_014915.3(ANKRD26):c.-126T>A	ANKRD26	NM_014915.3	utr5	VUS	0.003190116
chr10:27100461:T:G	NM_014915.3(ANKRD26):c.-135A>C	ANKRD26	NM_014915.3	utr5	VUS	-0.051782298
chr10:27100463:C:T	NM_014915.3(ANKRD26):c.-137G>A	ANKRD26	NM_014915.3	utr5	VUS	0.007106367
chr10:27100464:G:C	NM_014915.3(ANKRD26):c.-138C>G	ANKRD26	NM_014915.3	utr5	VUS	-0.002900832
chr10:27100464:G:T	NM_014915.3(ANKRD26):c.-138C>A	ANKRD26	NM_014915.3	utr5	VUS	-0.011040609
chr10:125823136:G:T	NM_000375.3(UROS):c.-134C>A	UROS	NM_000375.3	utr5	VUS	0.015161801
chr10:125823197:G:T	NM_000375.3(UROS):c.-195C>A	UROS	NM_000375.3	utr5	VUS	-0.014234597
chr10:125823226:G:A	NM_000375.3(UROS):c.-224C>T	UROS	NM_000375.3	utr5	VUS	0.033326269
chr10:125823234:C:T	NM_000375.3(UROS):c.-232G>A	UROS	NM_000375.3	utr5	VUS	-0.007558331
chr11:299500:C:T	NM_001025295.3(IFITM5):c.-10G>A	IFITM5	NM_001025295.3	utr5	VUS	-0.053329797
chr11:5227025:G:A	NM_000518.5(HBB):c.-4C>T	HBB	NM_000518.5	utr5	VUS	0.036476571
chr11:5227029:G:C	NM_000518.5(HBB):c.-8C>G	HBB	NM_000518.5	utr5	VUS	0.0223483
chr11:5227031:T:C	NM_000518.5(HBB):c.-10A>G	HBB	NM_000518.5	utr5	VUS	0.042401476
chr11:5227033:G:A	NM_000518.5(HBB):c.-12C>T	HBB	NM_000518.5	utr5	VUS	-0.054174665
chr11:5227036:G:T	NM_000518.5(HBB):c.-15C>A	HBB	NM_000518.5	utr5	VUS	-0.02481952
chr11:5227042:A:G	NM_000518.5(HBB):c.-21T>C	HBB	NM_000518.5	utr5	VUS	0.025593472
chr11:5227044:T:C	NM_000518.5(HBB):c.-23A>G	HBB	NM_000518.5	utr5	VUS	-0.019846613
chr11:5227046:A:G	NM_000518.5(HBB):c.-25T>C	HBB	NM_000518.5	utr5	VUS	0.036076443
chr11:31806856:C:A	NM_001368894.2(PAX6):c.-59G>T	PAX6	NM_001368894.2	utr5	VUS	-0.014827885
chr11:31810866:C:A	NM_001368894.2(PAX6):c.-167G>T	PAX6	NM_001368894.2	utr5	VUS	-0.008826268
chr11:31810974:C:T	NM_001368894.2(PAX6):c.-275G>A	PAX6	NM_001368894.2	utr5	VUS	-0.020672755
chr11:31810983:C:T	NM_001368894.2(PAX6):c.-284G>A	PAX6	NM_001368894.2	utr5	VUS	-0.003609137
chr11:31811228:C:G	NM_001368894.2(PAX6):c.-430G>C	PAX6	NM_001368894.2	utr5	VUS	0.003002592
chr11:31811305:A:G	NM_001368894.2(PAX6):c.-507T>C	PAX6	NM_001368894.2	utr5	VUS	0.00803538
chr11:61967427:G:A	NM_002032.3(FTH1):c.-2C>T	FTH1	NM_002032.3	utr5	VUS	0.029405378
chr11:61967439:G:A	NM_002032.3(FTH1):c.-14C>T	FTH1	NM_002032.3	utr5	VUS	-0.032205323
chr11:61967561:G:T	NM_002032.3(FTH1):c.-136C>A	FTH1	NM_002032.3	utr5	VUS	-0.010972
chr11:61967629:T:C	NM_002032.3(FTH1):c.-204A>G	FTH1	NM_002032.3	utr5	VUS	-0.042832857
chr11:88337679:G:T	NM_001814.6(CTSC):c.-7C>A	CTSC	NM_001814.6	utr5	VUS	0.018141066
chr11:88337695:G:C	NM_001814.6(CTSC):c.-23C>G	CTSC	NM_001814.6	utr5	VUS	0.016142163
chr11:88337720:C:T	NM_001814.6(CTSC):c.-48G>A	CTSC	NM_001814.6	utr5	VUS	-0.008459686
chr11:88337721:G:A	NM_001814.6(CTSC):c.-49C>T	CTSC	NM_001814.6	utr5	VUS	-0.054619674
chr11:88337727:G:A	NM_001814.6(CTSC):c.-55C>T	CTSC	NM_001814.6	utr5	VUS	0.0874201
chr12:12717369:T:G	NM_004064.5(CDKN1B):c.-471T>G	CDKN1B	NM_004064.5	utr5	VUS	-0.018250457
chr12:12717417:G:A	NM_004064.5(CDKN1B):c.-423G>A	CDKN1B	NM_004064.5	utr5	VUS	0.090522771
chr12:12717454:C:G	NM_004064.5(CDKN1B):c.-386C>G	CDKN1B	NM_004064.5	utr5	VUS	0.026305973
chr12:12717454:C:T	NM_004064.5(CDKN1B):c.-386C>T	CDKN1B	NM_004064.5	utr5	VUS	0.035125212
chr12:12717466:G:A	NM_004064.5(CDKN1B):c.-374G>A	CDKN1B	NM_004064.5	utr5	VUS	-0.029543448
chr12:12717469:C:T	NM_004064.5(CDKN1B):c.-371C>T	CDKN1B	NM_004064.5	utr5	VUS	0.014378224
chr12:12717474:C:T	NM_004064.5(CDKN1B):c.-366C>T	CDKN1B	NM_004064.5	utr5	VUS	-0.008486868
chr12:12717504:A:G	NM_004064.5(CDKN1B):c.-336A>G	CDKN1B	NM_004064.5	utr5	VUS	0.012078189
chr12:12717614:C:T	NM_004064.5(CDKN1B):c.-226C>T	CDKN1B	NM_004064.5	utr5	VUS	0.011402757
chr12:12717618:C:T	NM_004064.5(CDKN1B):c.-222C>T	CDKN1B	NM_004064.5	utr5	VUS	-0.020053236
chr12:12717767:G:A	NM_004064.5(CDKN1B):c.-73G>A	CDKN1B	NM_004064.5	utr5	VUS	0.019056235
chr12:12717804:G:C	NM_004064.5(CDKN1B):c.-36G>C	CDKN1B	NM_004064.5	utr5	VUS	0.01360654
chr12:12717823:G:A	NM_004064.5(CDKN1B):c.-17G>A	CDKN1B	NM_004064.5	utr5	VUS	-0.010002619
chr12:12717831:G:A	NM_004064.5(CDKN1B):c.-9G>A	CDKN1B	NM_004064.5	utr5	VUS	-0.011435926
chr12:12717833:G:C	NM_004064.5(CDKN1B):c.-7G>C	CDKN1B	NM_004064.5	utr5	VUS	-0.012515761
chr12:12717835:G:T	NM_004064.5(CDKN1B):c.-5G>T	CDKN1B	NM_004064.5	utr5	VUS	-0.009904084
chr17:43124098:T:A	NM_007294.4(BRCA1):c.-2A>T	BRCA1	NM_007294.4	utr5	VUS	-0.020959729
chr17:43124099:C:A	NM_007294.4(BRCA1):c.-3G>T	BRCA1	NM_007294.4	utr5	VUS	-0.03172872
chr17:43124099:C:G	NM_007294.4(BRCA1):c.-3G>C	BRCA1	NM_007294.4	utr5	VUS	-0.012312041
chr17:43124111:A:G	NM_007294.4(BRCA1):c.-15T>C	BRCA1	NM_007294.4	utr5	VUS	0.013094982
chr17:43125271:C:T	NM_007294.4(BRCA1):c.-20G>A	BRCA1	NM_007294.4	utr5	VUS	-0.012788518
chr17:43125273:T:C	NM_007294.4(BRCA1):c.-22A>G	BRCA1	NM_007294.4	utr5	VUS	-0.014212116
chr17:43125293:A:C	NM_007294.4(BRCA1):c.-42T>G	BRCA1	NM_007294.4	utr5	VUS	0.007175783
chr17:43125295:G:A	NM_007294.4(BRCA1):c.-44C>T	BRCA1	NM_007294.4	utr5	VUS	-0.007282253
chr17:43125311:G:A	NM_007294.4(BRCA1):c.-60C>T	BRCA1	NM_007294.4	utr5	VUS	0.006122742
chr17:43125312:G:A	NM_007294.4(BRCA1):c.-61C>T	BRCA1	NM_007294.4	utr5	VUS	0.004122895
chr17:43125313:C:T	NM_007294.4(BRCA1):c.-62G>A	BRCA1	NM_007294.4	utr5	VUS	-0.008407349
chr17:43125326:G:C	NM_007294.4(BRCA1):c.-75C>G	BRCA1	NM_007294.4	utr5	VUS	-0.004131113
chr17:43125330:C:A	NM_007294.4(BRCA1):c.-79G>T	BRCA1	NM_007294.4	utr5	VUS	-0.003321705
chr17:43125357:G:A	NM_007294.4(BRCA1):c.-106C>T	BRCA1	NM_007294.4	utr5	VUS	-0.010402342
chr17:43125360:T:A	NM_007294.4(BRCA1):c.-109A>T	BRCA1	NM_007294.4	utr5	VUS	0.016798248
chr19:48965312:G:C	NM_000146.4(FTL):c.-196G>C	FTL	NM_000146.4	utr5	VUS	-0.032119542
chr19:48965315:C:G	NM_000146.4(FTL):c.-193C>G	FTL	NM_000146.4	utr5	VUS	-0.038394963
chr19:48965318:C:T	NM_000146.4(FTL):c.-190C>T	FTL	NM_000146.4	utr5	VUS	-0.039310424
chr19:48965319:G:C	NM_000146.4(FTL):c.-189G>C	FTL	NM_000146.4	utr5	VUS	-0.04607625
chr19:48965319:G:T	NM_000146.4(FTL):c.-189G>T	FTL	NM_000146.4	utr5	VUS	-0.044604482
chr19:48965322:C:A	NM_000146.4(FTL):c.-186C>A	FTL	NM_000146.4	utr5	VUS	0.020428867
chr19:48965324:C:G	NM_000146.4(FTL):c.-184C>G	FTL	NM_000146.4	utr5	VUS	-0.036324655
chr19:48965331:C:T	NM_000146.4(FTL):c.-177C>T	FTL	NM_000146.4	utr5	VUS	-0.017359337
chr19:48965335:C:G	NM_000146.4(FTL):c.-173C>G	FTL	NM_000146.4	utr5	VUS	-0.032060342
chr19:48965338:T:C	NM_000146.4(FTL):c.-170T>C	FTL	NM_000146.4	utr5	VUS	-0.031933511
chr19:48965355:G:A	NM_000146.4(FTL):c.-153G>A	FTL	NM_000146.4	utr5	VUS	-0.034519352
chr19:48965355:G:T	NM_000146.4(FTL):c.-153G>T	FTL	NM_000146.4	utr5	VUS	-0.018738917
chr19:48965360:G:C	NM_000146.4(FTL):c.-148G>C	FTL	NM_000146.4	utr5	VUS	-0.014911855
chr19:48965365:G:A	NM_000146.4(FTL):c.-143G>A	FTL	NM_000146.4	utr5	VUS	-0.02219687
chr19:48965369:C:T	NM_000146.4(FTL):c.-139C>T	FTL	NM_000146.4	utr5	VUS	-0.041356422
chr19:48965374:A:T	NM_000146.4(FTL):c.-134A>T	FTL	NM_000146.4	utr5	VUS	-0.025419411
chr19:48965382:C:A	NM_000146.4(FTL):c.-126C>A	FTL	NM_000146.4	utr5	VUS	-0.015752828
chr19:48965397:C:T	NM_000146.4(FTL):c.-111C>T	FTL	NM_000146.4	utr5	VUS	-0.022081265
chr19:48965416:T:C	NM_000146.4(FTL):c.-92T>C	FTL	NM_000146.4	utr5	VUS	0.017950088
chr19:48965422:C:T	NM_000146.4(FTL):c.-86C>T	FTL	NM_000146.4	utr5	VUS	-0.020494288
chr19:48965452:G:T	NM_000146.4(FTL):c.-56G>T	FTL	NM_000146.4	utr5	VUS	-0.072900398
chr19:48965462:C:A	NM_000146.4(FTL):c.-46C>A	FTL	NM_000146.4	utr5	VUS	-0.030647698
chr19:48965484:T:C	NM_000146.4(FTL):c.-24T>C	FTL	NM_000146.4	utr5	VUS	-0.022785164
chr20:6122848:G:C	NM_017671.5(FERMT1):c.-93C>G	FERMT1	NM_017671.5	utr5	VUS	-0.004108969
chr20:6122864:C:A	NM_017671.5(FERMT1):c.-109G>T	FERMT1	NM_017671.5	utr5	VUS	0.00632261
chr20:6122871:T:C	NM_017671.5(FERMT1):c.-116A>G	FERMT1	NM_017671.5	utr5	VUS	0.008792774
chr20:6122891:G:A	NM_017671.5(FERMT1):c.-136C>T	FERMT1	NM_017671.5	utr5	VUS	-0.013616257
chr20:6122944:G:T	NM_017671.5(FERMT1):c.-189C>A	FERMT1	NM_017671.5	utr5	VUS	0.003303486
chr20:6122970:C:T	NM_017671.5(FERMT1):c.-215G>A	FERMT1	NM_017671.5	utr5	VUS	-0.006211718
chr20:6122999:C:T	NM_017671.5(FERMT1):c.-244G>A	FERMT1	NM_017671.5	utr5	VUS	-0.002813427
chr20:6123017:G:C	NM_017671.5(FERMT1):c.-262C>G	FERMT1	NM_017671.5	utr5	VUS	0.006854591
chr20:25407773:C:G	NM_021067.5(GINS1):c.-48C>G	GINS1	NM_021067.5	utr5	VUS	-0.054856916
chr22:20982367:C:T	NM_006767.4(LZTR1):c.-5C>T	LZTR1	NM_006767.4	utr5	VUS	-0.014025786
chr22:20982369:G:A	NM_006767.4(LZTR1):c.-3G>A	LZTR1	NM_006767.4	utr5	VUS	0.009683136
chr22:40346503:T:A	NM_000026.4(ADSL):c.-56T>A	ADSL	NM_000026.4	utr5	VUS	-0.032059324
chr22:40346508:G:A	NM_000026.4(ADSL):c.-51G>A	ADSL	NM_000026.4	utr5	VUS	-0.024036855
chr22:40346515:C:G	NM_000026.4(ADSL):c.-44C>G	ADSL	NM_000026.4	utr5	VUS	-0.014922684
chr22:40346522:C:T	NM_000026.4(ADSL):c.-37C>T	ADSL	NM_000026.4	utr5	VUS	0.030750858
chr22:40346524:G:A	NM_000026.4(ADSL):c.-35G>A	ADSL	NM_000026.4	utr5	VUS	0.031678346
chr22:40346524:G:C	NM_000026.4(ADSL):c.-35G>C	ADSL	NM_000026.4	utr5	VUS	0.060731713
chr22:40346524:G:T	NM_000026.4(ADSL):c.-35G>T	ADSL	NM_000026.4	utr5	VUS	0.054333082
chr22:40346527:C:T	NM_000026.4(ADSL):c.-32C>T	ADSL	NM_000026.4	utr5	VUS	0.014860904
chr22:40346528:C:T	NM_000026.4(ADSL):c.-31C>T	ADSL	NM_000026.4	utr5	VUS	0.023368076
chr22:40346530:G:C	NM_000026.4(ADSL):c.-29G>C	ADSL	NM_000026.4	utr5	VUS	0.043523924
chr22:40346532:C:A	NM_000026.4(ADSL):c.-27C>A	ADSL	NM_000026.4	utr5	VUS	0.020331097
chr22:40346537:C:T	NM_000026.4(ADSL):c.-22C>T	ADSL	NM_000026.4	utr5	VUS	-0.050785367
chr22:40346538:T:A	NM_000026.4(ADSL):c.-21T>A	ADSL	NM_000026.4	utr5	VUS	-0.015396934
chr22:40346539:G:T	NM_000026.4(ADSL):c.-20G>T	ADSL	NM_000026.4	utr5	VUS	-0.012735575
chr22:40346541:C:A	NM_000026.4(ADSL):c.-18C>A	ADSL	NM_000026.4	utr5	VUS	-0.049528159
chr22:40346544:G:A	NM_000026.4(ADSL):c.-15G>A	ADSL	NM_000026.4	utr5	VUS	0.038503413
chr22:40346547:C:T	NM_000026.4(ADSL):c.-12C>T	ADSL	NM_000026.4	utr5	VUS	-0.035035066
chr22:40346548:G:T	NM_000026.4(ADSL):c.-11G>T	ADSL	NM_000026.4	utr5	VUS	-0.015846422
chr22:40346549:C:G	NM_000026.4(ADSL):c.-10C>G	ADSL	NM_000026.4	utr5	VUS	-0.018242412
chrX:630526:G:A	NM_006883.2(SHOX):c.-372G>A	SHOX	NM_006883.2	utr5	VUS	0.00681649
chrX:630833:C:A	NM_000451.4(SHOX):c.-65C>A	SHOX	NM_000451.4	utr5	VUS	0.00565256
chrX:71223224:G:A	NM_000166.6(GJB1):c.-128G>A	GJB1	NM_000166.6	utr5	VUS	-0.042747636
chrX:71223250:G:A	NM_000166.6(GJB1):c.-102G>A	GJB1	NM_000166.6	utr5	VUS	-0.077435606
chrX:71223307:G:T	NM_000166.6(GJB1):c.-45G>T	GJB1	NM_000166.6	utr5	VUS	0.017148478
chrX:139530746:C:G	NM_000133.4(F9):c.-19C>G	F9	NM_000133.4	utr5	VUS	0.020068404
chr1:25815801:G:A	NM_020451.3(SELENON):c.*83G>A	SELENON	NM_020451.3	utr3	VUS	0.010834365
chr1:25816397:C:T	NM_020451.3(SELENON):c.*679C>T	SELENON	NM_020451.3	utr3	VUS	0.009220294
chr1:25816404:A:G	NM_020451.3(SELENON):c.*686A>G	SELENON	NM_020451.3	utr3	VUS	-0.00330848
chr1:25816428:C:T	NM_020451.3(SELENON):c.*710C>T	SELENON	NM_020451.3	utr3	VUS	0.005647246
chr1:25816472:G:A	NM_020451.3(SELENON):c.*754G>A	SELENON	NM_020451.3	utr3	VUS	-0.005164992
chr1:25816660:T:G	NM_020451.3(SELENON):c.*942T>G	SELENON	NM_020451.3	utr3	VUS	-0.010086689
chr1:25816705:T:C	NM_020451.3(SELENON):c.*987T>C	SELENON	NM_020451.3	utr3	VUS	0.008824345
chr1:25816718:G:A	NM_020451.3(SELENON):c.*1000G>A	SELENON	NM_020451.3	utr3	VUS	0.076947783
chr1:25816918:C:T	NM_020451.3(SELENON):c.*1200C>T	SELENON	NM_020451.3	utr3	VUS	0.005376739
chr1:25816949:A:G	NM_020451.3(SELENON):c.*1231A>G	SELENON	NM_020451.3	utr3	VUS	0.006811566
chr1:25816969:A:G	NM_020451.3(SELENON):c.*1251A>G	SELENON	NM_020451.3	utr3	VUS	0.006444039
chr1:25817051:G:C	NM_020451.3(SELENON):c.*1333G>C	SELENON	NM_020451.3	utr3	VUS	0.004184824
chr1:25817075:A:C	NM_020451.3(SELENON):c.*1357A>C	SELENON	NM_020451.3	utr3	VUS	-0.004907475
chr1:25817124:C:T	NM_020451.3(SELENON):c.*1406C>T	SELENON	NM_020451.3	utr3	VUS	-0.010999353
chr1:25817153:G:A	NM_020451.3(SELENON):c.*1435G>A	SELENON	NM_020451.3	utr3	VUS	-0.029981714
chr1:25817340:G:A	NM_020451.3(SELENON):c.*1622G>A	SELENON	NM_020451.3	utr3	VUS	-0.004012255
chr1:25817370:A:G	NM_020451.3(SELENON):c.*1652A>G	SELENON	NM_020451.3	utr3	VUS	0.003714048
chr1:25817390:T:G	NM_020451.3(SELENON):c.*1672T>G	SELENON	NM_020451.3	utr3	VUS	0.010707794
chr1:25817449:A:C	NM_020451.3(SELENON):c.*1731A>C	SELENON	NM_020451.3	utr3	VUS	0.003246392
chr1:25817500:C:T	NM_020451.3(SELENON):c.*1782C>T	SELENON	NM_020451.3	utr3	VUS	0.007834762
chr1:25817505:G:A	NM_020451.3(SELENON):c.*1787G>A	SELENON	NM_020451.3	utr3	VUS	-0.008883552
chr1:25817525:T:C	NM_020451.3(SELENON):c.*1807T>C	SELENON	NM_020451.3	utr3	VUS	-0.007075496
chr1:25817558:G:A	NM_020451.3(SELENON):c.*1840G>A	SELENON	NM_020451.3	utr3	VUS	-0.006404799
chr1:25817703:A:T	NM_020451.3(SELENON):c.*1985A>T	SELENON	NM_020451.3	utr3	VUS	-0.006472081
chr1:25817765:G:A	NM_020451.3(SELENON):c.*2047G>A	SELENON	NM_020451.3	utr3	VUS	0.003153033
chr1:25817876:C:T	NM_020451.3(SELENON):c.*2158C>T	SELENON	NM_020451.3	utr3	VUS	-0.003903619
chr1:25817925:G:A	NM_020451.3(SELENON):c.*2207G>A	SELENON	NM_020451.3	utr3	VUS	0.002954305
chr1:25817975:C:T	NM_020451.3(SELENON):c.*2257C>T	SELENON	NM_020451.3	utr3	VUS	-0.0051139
chr1:25818121:G:A	NM_020451.3(SELENON):c.*2403G>A	SELENON	NM_020451.3	utr3	VUS	-0.010739985
chr1:25818155:T:G	NM_020451.3(SELENON):c.*2437T>G	SELENON	NM_020451.3	utr3	VUS	0.011900694
chr1:25818193:T:C	NM_020451.3(SELENON):c.*2475T>C	SELENON	NM_020451.3	utr3	VUS	0.024956728
chr1:156058394:C:A	NM_014017.4(LAMTOR2):c.*23C>A	LAMTOR2	NM_014017.4	utr3	VUS	-0.443156617
chr2:172504118:G:A	NM_000210.4(ITGA6):c.*50G>A	ITGA6	NM_000210.4	utr3	VUS	-0.041246335
chr2:172504133:C:G	NM_000210.4(ITGA6):c.*65C>G	ITGA6	NM_000210.4	utr3	VUS	0.020850236
chr2:172504165:G:A	NM_000210.4(ITGA6):c.*97G>A	ITGA6	NM_000210.4	utr3	VUS	0.013339546
chr2:172504169:G:C	NM_000210.4(ITGA6):c.*101G>C	ITGA6	NM_000210.4	utr3	VUS	-0.017373275
chr2:172504376:C:T	NM_000210.4(ITGA6):c.*308C>T	ITGA6	NM_000210.4	utr3	VUS	0.011277538
chr2:172504503:A:T	NM_000210.4(ITGA6):c.*435A>T	ITGA6	NM_000210.4	utr3	VUS	0.01189601
chr2:172504642:C:G	NM_000210.4(ITGA6):c.*574C>G	ITGA6	NM_000210.4	utr3	VUS	-0.009567783
chr2:172504716:G:A	NM_000210.4(ITGA6):c.*648G>A	ITGA6	NM_000210.4	utr3	VUS	-0.007309783
chr2:172504746:T:C	NM_000210.4(ITGA6):c.*678T>C	ITGA6	NM_000210.4	utr3	VUS	-0.008951874
chr2:172504771:G:A	NM_000210.4(ITGA6):c.*703G>A	ITGA6	NM_000210.4	utr3	VUS	-0.011738672
chr2:172504787:T:C	NM_000210.4(ITGA6):c.*719T>C	ITGA6	NM_000210.4	utr3	VUS	-0.006425226
chr2:172504844:T:G	NM_000210.4(ITGA6):c.*776T>G	ITGA6	NM_000210.4	utr3	VUS	-0.010837076
chr2:172504850:A:C	NM_000210.4(ITGA6):c.*782A>C	ITGA6	NM_000210.4	utr3	VUS	0.0090205
chr2:172504935:T:C	NM_000210.4(ITGA6):c.*867T>C	ITGA6	NM_000210.4	utr3	VUS	0.009072787
chr2:172504941:A:G	NM_000210.4(ITGA6):c.*873A>G	ITGA6	NM_000210.4	utr3	VUS	0.005769086
chr2:172505176:A:G	NM_000210.4(ITGA6):c.*1108A>G	ITGA6	NM_000210.4	utr3	VUS	0.017753515
chr2:172505289:C:T	NM_000210.4(ITGA6):c.*1221C>T	ITGA6	NM_000210.4	utr3	VUS	0.006971196
chr2:172505416:C:T	NM_000210.4(ITGA6):c.*1348C>T	ITGA6	NM_000210.4	utr3	VUS	-0.015565324
chr2:172505451:C:G	NM_000210.4(ITGA6):c.*1383C>G	ITGA6	NM_000210.4	utr3	VUS	-0.004651082
chr2:172505481:T:C	NM_000210.4(ITGA6):c.*1413T>C	ITGA6	NM_000210.4	utr3	VUS	0.006897035
chr2:172505510:T:C	NM_000210.4(ITGA6):c.*1442T>C	ITGA6	NM_000210.4	utr3	VUS	0.014057047
chr2:172505588:T:G	NM_000210.4(ITGA6):c.*1520T>G	ITGA6	NM_000210.4	utr3	VUS	-0.008093937
chr2:172505724:G:T	NM_000210.4(ITGA6):c.*1656G>T	ITGA6	NM_000210.4	utr3	VUS	-0.0066017
chr2:172505863:C:G	NM_000210.4(ITGA6):c.*1795C>G	ITGA6	NM_000210.4	utr3	VUS	0.008162168
chr2:172505951:C:A	NM_000210.4(ITGA6):c.*1883C>A	ITGA6	NM_000210.4	utr3	VUS	-0.004416248
chr2:172506003:G:A	NM_000210.4(ITGA6):c.*1935G>A	ITGA6	NM_000210.4	utr3	VUS	-0.006370626
chr2:172506149:G:A	NM_000210.4(ITGA6):c.*2081G>A	ITGA6	NM_000210.4	utr3	VUS	-0.010682721
chr2:172506192:T:A	NM_000210.4(ITGA6):c.*2124T>A	ITGA6	NM_000210.4	utr3	VUS	-0.00899104
chr2:172506353:G:T	NM_000210.4(ITGA6):c.*2285G>T	ITGA6	NM_000210.4	utr3	VUS	-0.004946129
chr2:172506359:G:A	NM_000210.4(ITGA6):c.*2291G>A	ITGA6	NM_000210.4	utr3	VUS	-0.007433421
chr2:172506383:A:G	NM_000210.4(ITGA6):c.*2315A>G	ITGA6	NM_000210.4	utr3	VUS	0.005391771
chr11:5225466:G:T	NM_000518.5(HBB):c.*132C>A	HBB	NM_000518.5	utr3	VUS	-0.026913685
chr11:5225469:A:T	NM_000518.5(HBB):c.*129T>A	HBB	NM_000518.5	utr3	VUS	-0.006484871
chr11:5225481:G:A	NM_000518.5(HBB):c.*117C>T	HBB	NM_000518.5	utr3	VUS	-0.024189458
chr11:5225483:T:G	NM_000518.5(HBB):c.*115A>C	HBB	NM_000518.5	utr3	VUS	-0.010155328
chr11:5225486:T:A	NM_000518.5(HBB):c.*112A>T	HBB	NM_000518.5	utr3	VUS	-0.062243759
chr11:5225494:C:T	NM_000518.5(HBB):c.*104G>A	HBB	NM_000518.5	utr3	VUS	-0.01614984
chr11:5225496:G:A	NM_000518.5(HBB):c.*102C>T	HBB	NM_000518.5	utr3	VUS	-0.025894502
chr11:5225501:C:G	NM_000518.5(HBB):c.*97G>C	HBB	NM_000518.5	utr3	VUS	0.007323931
chr11:5225505:T:A	NM_000518.5(HBB):c.*93A>T	HBB	NM_000518.5	utr3	VUS	0.021709753
chr11:5225507:C:T	NM_000518.5(HBB):c.*91G>A	HBB	NM_000518.5	utr3	VUS	-0.01166613
chr11:5225515:C:A	NM_000518.5(HBB):c.*83G>T	HBB	NM_000518.5	utr3	VUS	0.031321746
chr11:5225520:A:G	NM_000518.5(HBB):c.*78T>C	HBB	NM_000518.5	utr3	VUS	0.013205995
chr11:5225524:T:C	NM_000518.5(HBB):c.*74A>G	HBB	NM_000518.5	utr3	VUS	-0.020117582
chr11:5225525:A:G	NM_000518.5(HBB):c.*73T>C	HBB	NM_000518.5	utr3	VUS	0.007927994
chr11:5225531:C:A	NM_000518.5(HBB):c.*67G>T	HBB	NM_000518.5	utr3	VUS	-0.016754579
chr11:5225533:G:C	NM_000518.5(HBB):c.*65C>G	HBB	NM_000518.5	utr3	VUS	0.018879383
chr11:5225536:T:C	NM_000518.5(HBB):c.*62A>G	HBB	NM_000518.5	utr3	VUS	-0.020067767
chr11:5225539:T:C	NM_000518.5(HBB):c.*59A>G	HBB	NM_000518.5	utr3	VUS	-0.014956874
chr11:5225542:T:A	NM_000518.5(HBB):c.*56A>T	HBB	NM_000518.5	utr3	VUS	0.014446544
chr11:5225545:G:T	NM_000518.5(HBB):c.*53C>A	HBB	NM_000518.5	utr3	VUS	0.019745364
chr11:5225547:C:T	NM_000518.5(HBB):c.*51G>A	HBB	NM_000518.5	utr3	VUS	0.022505199
chr11:5225550:A:G	NM_000518.5(HBB):c.*48T>C	HBB	NM_000518.5	utr3	VUS	0.008529507
chr11:5225551:G:A	NM_000518.5(HBB):c.*47C>T	HBB	NM_000518.5	utr3	VUS	-0.010847797
chr11:5225551:G:C	NM_000518.5(HBB):c.*47C>G	HBB	NM_000518.5	utr3	VUS	-0.058580425
chr11:5225561:G:C	NM_000518.5(HBB):c.*37C>G	HBB	NM_000518.5	utr3	VUS	-0.012809454
chr11:5225565:C:A	NM_000518.5(HBB):c.*33G>T	HBB	NM_000518.5	utr3	VUS	0.041255283
chr11:5225573:G:C	NM_000518.5(HBB):c.*25C>G	HBB	NM_000518.5	utr3	VUS	0.009488446
chr11:5225580:G:T	NM_000518.5(HBB):c.*18C>A	HBB	NM_000518.5	utr3	VUS	0.044257857
chr11:5225582:C:T	NM_000518.5(HBB):c.*16G>A	HBB	NM_000518.5	utr3	VUS	0.034134604
chr11:5225593:C:G	NM_000518.5(HBB):c.*5G>C	HBB	NM_000518.5	utr3	VUS	-0.034696942
chr13:83877210:G:T	NM_001281503.2(SLITRK1):c.*2207C>A	SLITRK1	NM_001281503.2	utr3	VUS	0.007135642
chr13:83877214:A:G	NM_001281503.2(SLITRK1):c.*2203T>C	SLITRK1	NM_001281503.2	utr3	VUS	-0.011021506
chr13:83877231:A:T	NM_001281503.2(SLITRK1):c.*2186T>A	SLITRK1	NM_001281503.2	utr3	VUS	0.006710662
chr13:83877329:C:T	NM_001281503.2(SLITRK1):c.*2088G>A	SLITRK1	NM_001281503.2	utr3	VUS	-0.010617421
chr13:83877330:A:G	NM_001281503.2(SLITRK1):c.*2087T>C	SLITRK1	NM_001281503.2	utr3	VUS	0.004871605
chr13:83877473:T:C	NM_001281503.2(SLITRK1):c.*1944A>G	SLITRK1	NM_001281503.2	utr3	VUS	-0.00437444
chr13:83877535:T:A	NM_001281503.2(SLITRK1):c.*1882A>T	SLITRK1	NM_001281503.2	utr3	VUS	-0.00417484
chr13:83877632:T:C	NM_001281503.2(SLITRK1):c.*1785A>G	SLITRK1	NM_001281503.2	utr3	VUS	-0.00248349
chr13:83877675:A:C	NM_001281503.2(SLITRK1):c.*1742T>G	SLITRK1	NM_001281503.2	utr3	VUS	-0.002372967
chr13:83877679:G:T	NM_001281503.2(SLITRK1):c.*1738C>A	SLITRK1	NM_001281503.2	utr3	VUS	0.00380046
chr13:83877695:T:G	NM_001281503.2(SLITRK1):c.*1722A>C	SLITRK1	NM_001281503.2	utr3	VUS	-0.003523367
chr13:83877699:T:G	NM_001281503.2(SLITRK1):c.*1718A>C	SLITRK1	NM_001281503.2	utr3	VUS	-0.003416692
chr13:83877751:G:A	NM_001281503.2(SLITRK1):c.*1666C>T	SLITRK1	NM_001281503.2	utr3	VUS	-0.003546363
chr13:83877845:G:C	NM_001281503.2(SLITRK1):c.*1572C>G	SLITRK1	NM_001281503.2	utr3	VUS	0.002664537
chr13:83878104:G:C	NM_001281503.2(SLITRK1):c.*1313C>G	SLITRK1	NM_001281503.2	utr3	VUS	-0.003921525
chr13:83878125:C:T	NM_001281503.2(SLITRK1):c.*1292G>A	SLITRK1	NM_001281503.2	utr3	VUS	0.002935807
chr13:83878182:C:T	NM_001281503.2(SLITRK1):c.*1235G>A	SLITRK1	NM_001281503.2	utr3	VUS	-0.013318188
chr13:83878320:T:C	NM_001281503.2(SLITRK1):c.*1097A>G	SLITRK1	NM_001281503.2	utr3	VUS	-0.011667911
chr13:83878325:C:A	NM_001281503.2(SLITRK1):c.*1092G>T	SLITRK1	NM_001281503.2	utr3	VUS	-0.009213457
chr13:83878387:C:T	NM_001281503.2(SLITRK1):c.*1030G>A	SLITRK1	NM_001281503.2	utr3	VUS	-0.021027631
chr13:83878400:C:T	NM_001281503.2(SLITRK1):c.*1017G>A	SLITRK1	NM_001281503.2	utr3	VUS	-0.016220048
chr13:83878487:C:A	NM_001281503.2(SLITRK1):c.*930G>T	SLITRK1	NM_001281503.2	utr3	VUS	-0.009661082
chr13:83878529:A:T	NM_001281503.2(SLITRK1):c.*888T>A	SLITRK1	NM_001281503.2	utr3	VUS	0.009028703
chr13:83878552:A:G	NM_001281503.2(SLITRK1):c.*865T>C	SLITRK1	NM_001281503.2	utr3	VUS	0.005117937
chr13:83878574:C:T	NM_001281503.2(SLITRK1):c.*843G>A	SLITRK1	NM_001281503.2	utr3	VUS	-0.004606757
chr13:83878656:C:T	NM_001281503.2(SLITRK1):c.*761G>A	SLITRK1	NM_001281503.2	utr3	VUS	-0.005561426
chr13:83878668:A:T	NM_001281503.2(SLITRK1):c.*749T>A	SLITRK1	NM_001281503.2	utr3	VUS	-0.004658502
chr13:83878842:G:A	NM_001281503.2(SLITRK1):c.*575C>T	SLITRK1	NM_001281503.2	utr3	VUS	0.006105843
chr13:83878873:G:T	NM_001281503.2(SLITRK1):c.*544C>A	SLITRK1	NM_001281503.2	utr3	VUS	-0.003964221
chr13:83878946:A:G	NM_001281503.2(SLITRK1):c.*471T>C	SLITRK1	NM_001281503.2	utr3	VUS	0.003788924
chr13:83879135:C:T	NM_001281503.2(SLITRK1):c.*282G>A	SLITRK1	NM_001281503.2	utr3	VUS	-0.003031923
chr13:83879157:T:C	NM_001281503.2(SLITRK1):c.*260A>G	SLITRK1	NM_001281503.2	utr3	VUS	-0.002207884
chr13:83879187:A:C	NM_001281503.2(SLITRK1):c.*230T>G	SLITRK1	NM_001281503.2	utr3	VUS	0.002230028
chr13:83879250:G:C	NM_001281503.2(SLITRK1):c.*167C>G	SLITRK1	NM_001281503.2	utr3	VUS	0.005951867
chr13:83879319:G:A	NM_001281503.2(SLITRK1):c.*98C>T	SLITRK1	NM_001281503.2	utr3	VUS	0.009841298
chr13:83879350:C:T	NM_001281503.2(SLITRK1):c.*67G>A	SLITRK1	NM_001281503.2	utr3	VUS	0.002696315
chr13:83879378:A:T	NM_001281503.2(SLITRK1):c.*39T>A	SLITRK1	NM_001281503.2	utr3	VUS	-0.004914587
chr13:83879387:C:T	NM_001281503.2(SLITRK1):c.*30G>A	SLITRK1	NM_001281503.2	utr3	VUS	0.0059024
chr13:83879394:C:T	NM_001281503.2(SLITRK1):c.*23G>A	SLITRK1	NM_001281503.2	utr3	VUS	0.01996076
chr22:23834262:C:G	NM_003073.5(SMARCB1):c.*82C>G	SMARCB1	NM_003073.5	utr3	VUS	-0.032771498
chr22:23834280:C:G	NM_003073.5(SMARCB1):c.*100C>G	SMARCB1	NM_003073.5	utr3	VUS	0.016449574
chr22:23834293:C:T	NM_003073.5(SMARCB1):c.*113C>T	SMARCB1	NM_003073.5	utr3	VUS	0.018730958
chr22:23834339:C:G	NM_003073.5(SMARCB1):c.*159C>G	SMARCB1	NM_003073.5	utr3	VUS	0.006753072
chr22:23834377:A:C	NM_003073.5(SMARCB1):c.*197A>C	SMARCB1	NM_003073.5	utr3	VUS	-0.038501129
chr22:23834459:G:A	NM_003073.5(SMARCB1):c.*279G>A	SMARCB1	NM_003073.5	utr3	VUS	0.055475824
chr22:23834487:A:G	NM_003073.5(SMARCB1):c.*307A>G	SMARCB1	NM_003073.5	utr3	VUS	-0.121505143
chr11:5225486:T:C	NM_000518.5(HBB):c.*112A>G	HBB	NM_000518.5	utr3	P/LP (uncertain)	-0.098085889
chr11:5225487:T:C	NM_000518.5(HBB):c.*111A>G	HBB	NM_000518.5	utr3	P/LP (uncertain)	-0.090048579
chr11:5225490:T:C	NM_000518.5(HBB):c.*108A>G	HBB	NM_000518.5	utr3	P/LP (uncertain)	-0.063549064
