## Supplementary material for "An RNA foundation model enables discovery of disease mechanisms and candidate therapeutics": 5_enformer_tissue_matching.csv

BigRNA Tissue	Enformer Head
Adipose - Subcutaneous	CAGE:adipose,
Adipose - Visceral (Omentum)	CAGE:adipose,
Adrenal Gland	CAGE:adrenal gland, adult, pool1
Artery - Aorta	CAGE:aorta, adult, pool1
Artery - Coronary	CAGE:Smooth Muscle Cells - Coronary Artery,
Artery - Tibial	CAGE:Smooth Muscle Cells - Internal Thoracic Artery,
Bladder	CAGE:gall bladder, adult
Brain - Amygdala	CAGE:amygdala - adult,
Brain - Anterior cingulate cortex (BA24)	CAGE:occipital cortex - adult,
Brain - Caudate (basal ganglia)	CAGE:caudate nucleus, adult,
Brain - Cerebellar Hemisphere	CAGE:cerebellum, adult,
Brain - Cerebellum	CAGE:cerebellum, adult,
Brain - Cortex	CAGE:parietal cortex, adult,
Brain - Frontal Cortex (BA9)	CAGE:parietal cortex, adult,
Brain - Hippocampus	CAGE:hippocampus - adult,
Brain - Hypothalamus	CAGE:hippocampus - adult,
Brain - Nucleus accumbens (basal ganglia)	CAGE:nucleus accumbens, adult, pool1
Brain - Putamen (basal ganglia)	CAGE:putamen, adult,
Brain - Spinal cord (cervical c-1)	CAGE:spinal cord, adult,
Brain - Substantia nigra	CAGE:substantia nigra, adult,
Breast - Mammary Tissue	CAGE:breast, adult,
Cervix - Ectocervix	CAGE:cervix, adult, pool1
Cervix - Endocervix	CAGE:cervix, adult, pool1
Colon - Sigmoid	CAGE:colon, adult,
Colon - Transverse	CAGE:colon, adult,
Esophagus - Gastroesophageal Junction	CAGE:esophagus, adult, pool1
Esophagus - Mucosa	CAGE:Esophageal Epithelial Cells,
Esophagus - Muscularis	CAGE:Smooth Muscle Cells - Esophageal,
Fallopian Tube	CAGE:Smooth Muscle Cells - Uterine,
Heart - Atrial Appendage	CAGE:left atrium, adult,
Heart - Left Ventricle	CAGE:left atrium, adult,
Kidney - Cortex	CAGE:kidney, adult, pool1
Liver	CAGE:liver, adult, pool1
Lung	CAGE:lung, adult, pool1
Minor Salivary Gland	CAGE:salivary gland, adult, pool1
Muscle - Skeletal	CAGE:skeletal muscle, adult, pool1
Nerve - Tibial	CAGE:optic nerve,
Ovary	CAGE:ovary, adult, pool1
Pancreas	CAGE:pancreas, adult,
Pituitary	CAGE:pituitary gland, adult,
Prostate	CAGE:prostate, adult, pool1
Skin - Not Sun Exposed (Suprapubic)	CAGE:Fibroblast - skin normal,
Skin - Sun Exposed (Lower leg)	CAGE:Fibroblast - skin normal,
Small Intestine - Terminal Ileum	CAGE:small intestine, adult, pool1
Spleen	CAGE:spleen, adult, pool1
Stomach	CAGE:stomach, fetal,
Testis	CAGE:testis, adult, pool1
Thyroid	CAGE:thyroid, adult, pool1
Uterus	CAGE:uterus, adult, pool1
Vagina	CAGE:vagina, adult
Whole Blood	CAGE:Whole blood (ribopure), , donation1
