## Supplementary material for "An RNA foundation model enables discovery of disease mechanisms and candidate therapeutics": 6_eqtl_benchmark.csv

PIP	TSS	Score	Region	Model	Tissue	AUROC	AUPRC
0.5	Distal	Max	TSS	BigRNA	Specific	0.674334921	0.624705902
0.5	Distal	Max	TSS	BigRNA	Agnostic	0.614749015	0.591836788
0.5	Distal	Max	TSS	Enformer	Specific	0.606840814	0.570331099
0.5	Distal	Max	TSS	Enformer	Agnostic	0.582547527	0.567650599
0.5	Distal	Max	CDS	BigRNA	Specific	0.732118632	0.679082488
0.5	Distal	Max	CDS	BigRNA	Agnostic	0.677523574	0.652242105
0.5	Distal	Max	CDS	Enformer	Specific	0.660793371	0.632496993
0.5	Distal	Max	CDS	Enformer	Agnostic	0.602836477	0.591321864
0.5	Distal	Mean	TSS	BigRNA	Specific	0.639984125	0.608640932
0.5	Distal	Mean	TSS	BigRNA	Agnostic	0.593136976	0.591358382
0.5	Distal	Mean	TSS	Enformer	Specific	0.606840814	0.570331099
0.5	Distal	Mean	TSS	Enformer	Agnostic	0.582547527	0.567650599
0.5	Distal	Mean	CDS	BigRNA	Specific	0.695848367	0.660917939
0.5	Distal	Mean	CDS	BigRNA	Agnostic	0.665831156	0.648019449
0.5	Distal	Mean	CDS	Enformer	Specific	0.660793371	0.632496993
0.5	Distal	Mean	CDS	Enformer	Agnostic	0.602836477	0.591321864
0.5	Proximal	Max	TSS	BigRNA	Specific	0.74512709	0.75837739
0.5	Proximal	Max	TSS	BigRNA	Agnostic	0.703198569	0.737239313
0.5	Proximal	Max	TSS	Enformer	Specific	0.717485384	0.770419811
0.5	Proximal	Max	TSS	Enformer	Agnostic	0.69764086	0.768690375
0.5	Proximal	Max	CDS	BigRNA	Specific	0.771581255	0.765985947
0.5	Proximal	Max	CDS	BigRNA	Agnostic	0.720316971	0.736905066
0.5	Proximal	Max	CDS	Enformer	Specific	0.744034395	0.79785038
0.5	Proximal	Max	CDS	Enformer	Agnostic	0.701211317	0.77098252
0.5	Proximal	Mean	TSS	BigRNA	Specific	0.726500411	0.757415842
0.5	Proximal	Mean	TSS	BigRNA	Agnostic	0.702833002	0.754675168
0.5	Proximal	Mean	TSS	Enformer	Specific	0.717485384	0.770419811
0.5	Proximal	Mean	TSS	Enformer	Agnostic	0.69764086	0.768690375
0.5	Proximal	Mean	CDS	BigRNA	Specific	0.744207888	0.762339731
0.5	Proximal	Mean	CDS	BigRNA	Agnostic	0.701494424	0.736926476
0.5	Proximal	Mean	CDS	Enformer	Specific	0.744034395	0.79785038
0.5	Proximal	Mean	CDS	Enformer	Agnostic	0.701211317	0.77098252
0.5	All	Max	TSS	BigRNA	Specific	0.703426078	0.695801604
0.5	All	Max	TSS	BigRNA	Agnostic	0.655669918	0.672242089
0.5	All	Max	TSS	Enformer	Specific	0.660606277	0.680474348
0.5	All	Max	TSS	Enformer	Agnostic	0.63976732	0.680374339
0.5	All	Max	CDS	BigRNA	Specific	0.747126295	0.724615898
0.5	All	Max	CDS	BigRNA	Agnostic	0.698481147	0.698342465
0.5	All	Max	CDS	Enformer	Specific	0.700028666	0.724228566
0.5	All	Max	CDS	Enformer	Agnostic	0.652473699	0.69337926
0.5	All	Mean	TSS	BigRNA	Specific	0.681658875	0.692815955
0.5	All	Mean	TSS	BigRNA	Agnostic	0.649301535	0.686300563
0.5	All	Mean	TSS	Enformer	Specific	0.660606277	0.680474348
0.5	All	Mean	TSS	Enformer	Agnostic	0.63976732	0.680374339
0.5	All	Mean	CDS	BigRNA	Specific	0.717186962	0.715032769
0.5	All	Mean	CDS	BigRNA	Agnostic	0.683982632	0.696861983
0.5	All	Mean	CDS	Enformer	Specific	0.700028666	0.724228566
0.5	All	Mean	CDS	Enformer	Agnostic	0.652473699	0.69337926
0.8	Distal	Max	TSS	BigRNA	Specific	0.721775627	0.681187721
0.8	Distal	Max	TSS	BigRNA	Agnostic	0.658413159	0.644960164
0.8	Distal	Max	TSS	Enformer	Specific	0.626555402	0.600521199
0.8	Distal	Max	TSS	Enformer	Agnostic	0.604305757	0.598041649
0.8	Distal	Max	CDS	BigRNA	Specific	0.769938771	0.726336506
0.8	Distal	Max	CDS	BigRNA	Agnostic	0.708611514	0.694408531
0.8	Distal	Max	CDS	Enformer	Specific	0.690498189	0.675578974
0.8	Distal	Max	CDS	Enformer	Agnostic	0.628321239	0.62653014
0.8	Distal	Mean	TSS	BigRNA	Specific	0.67357298	0.638038648
0.8	Distal	Mean	TSS	BigRNA	Agnostic	0.629569424	0.629990678
0.8	Distal	Mean	TSS	Enformer	Specific	0.626555402	0.600521199
0.8	Distal	Mean	TSS	Enformer	Agnostic	0.604305757	0.598041649
0.8	Distal	Mean	CDS	BigRNA	Specific	0.731108039	0.707728714
0.8	Distal	Mean	CDS	BigRNA	Agnostic	0.696032898	0.68672504
0.8	Distal	Mean	CDS	Enformer	Specific	0.690498189	0.675578974
0.8	Distal	Mean	CDS	Enformer	Agnostic	0.628321239	0.62653014
0.8	Proximal	Max	TSS	BigRNA	Specific	0.786700434	0.778979575
0.8	Proximal	Max	TSS	BigRNA	Agnostic	0.746141712	0.754062224
0.8	Proximal	Max	TSS	Enformer	Specific	0.75488718	0.800324199
0.8	Proximal	Max	TSS	Enformer	Agnostic	0.737254232	0.796119593
0.8	Proximal	Max	CDS	BigRNA	Specific	0.814117767	0.793994515
0.8	Proximal	Max	CDS	BigRNA	Agnostic	0.773283895	0.769560731
0.8	Proximal	Max	CDS	Enformer	Specific	0.794087129	0.832245183
0.8	Proximal	Max	CDS	Enformer	Agnostic	0.754207933	0.804470805
0.8	Proximal	Mean	TSS	BigRNA	Specific	0.767693793	0.782132163
0.8	Proximal	Mean	TSS	BigRNA	Agnostic	0.746507619	0.777757147
0.8	Proximal	Mean	TSS	Enformer	Specific	0.75488718	0.800324199
0.8	Proximal	Mean	TSS	Enformer	Agnostic	0.737254232	0.796119593
0.8	Proximal	Mean	CDS	BigRNA	Specific	0.791358924	0.795031901
0.8	Proximal	Mean	CDS	BigRNA	Agnostic	0.7536794	0.775222233
0.8	Proximal	Mean	CDS	Enformer	Specific	0.794087129	0.832245183
0.8	Proximal	Mean	CDS	Enformer	Agnostic	0.754207933	0.804470805
0.8	All	Max	TSS	BigRNA	Specific	0.741824761	0.731221423
0.8	All	Max	TSS	BigRNA	Agnostic	0.693268126	0.705759294
0.8	All	Max	TSS	Enformer	Specific	0.688740834	0.719216557
0.8	All	Max	TSS	Enformer	Agnostic	0.667275507	0.715938251
0.8	All	Max	CDS	BigRNA	Specific	0.782954406	0.761294488
0.8	All	Max	CDS	BigRNA	Agnostic	0.735207502	0.735091849
0.8	All	Max	CDS	Enformer	Specific	0.736190883	0.765369545
0.8	All	Max	CDS	Enformer	Agnostic	0.688238577	0.73282102
0.8	All	Mean	TSS	BigRNA	Specific	0.714556539	0.72250381
0.8	All	Mean	TSS	BigRNA	Agnostic	0.684934075	0.717219544
0.8	All	Mean	TSS	Enformer	Specific	0.688740834	0.719216557
0.8	All	Mean	TSS	Enformer	Agnostic	0.667275507	0.715938251
0.8	All	Mean	CDS	BigRNA	Specific	0.754979247	0.755551501
0.8	All	Mean	CDS	BigRNA	Agnostic	0.720304155	0.737162255
0.8	All	Mean	CDS	Enformer	Specific	0.736190883	0.765369545
0.8	All	Mean	CDS	Enformer	Agnostic	0.688238577	0.73282102
0.95	Distal	Max	TSS	BigRNA	Specific	0.737881059	0.705914653
0.95	Distal	Max	TSS	BigRNA	Agnostic	0.672905526	0.669171893
0.95	Distal	Max	TSS	Enformer	Specific	0.663311202	0.631712335
0.95	Distal	Max	TSS	Enformer	Agnostic	0.64057041	0.623279291
0.95	Distal	Max	CDS	BigRNA	Specific	0.788712786	0.762493173
0.95	Distal	Max	CDS	BigRNA	Agnostic	0.731729055	0.728786497
0.95	Distal	Max	CDS	Enformer	Specific	0.731845842	0.721280465
0.95	Distal	Max	CDS	Enformer	Agnostic	0.672335116	0.667350363
0.95	Distal	Mean	TSS	BigRNA	Specific	0.704647676	0.676153555
0.95	Distal	Mean	TSS	BigRNA	Agnostic	0.654224599	0.662493549
0.95	Distal	Mean	TSS	Enformer	Specific	0.663311202	0.631712335
0.95	Distal	Mean	TSS	Enformer	Agnostic	0.64057041	0.623279291
0.95	Distal	Mean	CDS	BigRNA	Specific	0.764474905	0.757093837
0.95	Distal	Mean	CDS	BigRNA	Agnostic	0.719037433	0.728587169
0.95	Distal	Mean	CDS	Enformer	Specific	0.731845842	0.721280465
0.95	Distal	Mean	CDS	Enformer	Agnostic	0.672335116	0.667350363
0.95	Proximal	Max	TSS	BigRNA	Specific	0.781826664	0.76637437
0.95	Proximal	Max	TSS	BigRNA	Agnostic	0.740531095	0.74031707
0.95	Proximal	Max	TSS	Enformer	Specific	0.767338793	0.795262439
0.95	Proximal	Max	TSS	Enformer	Agnostic	0.737577831	0.786429185
0.95	Proximal	Max	CDS	BigRNA	Specific	0.820702882	0.789715892
0.95	Proximal	Max	CDS	BigRNA	Agnostic	0.772623237	0.758441227
0.95	Proximal	Max	CDS	Enformer	Specific	0.810693712	0.837118524
0.95	Proximal	Max	CDS	Enformer	Agnostic	0.755223587	0.79895192
0.95	Proximal	Mean	TSS	BigRNA	Specific	0.76850508	0.772588256
0.95	Proximal	Mean	TSS	BigRNA	Agnostic	0.739842	0.765690761
0.95	Proximal	Mean	TSS	Enformer	Specific	0.767338793	0.795262439
0.95	Proximal	Mean	TSS	Enformer	Agnostic	0.737577831	0.786429185
0.95	Proximal	Mean	CDS	BigRNA	Specific	0.797143894	0.788584687
0.95	Proximal	Mean	CDS	BigRNA	Agnostic	0.75490365	0.764307404
0.95	Proximal	Mean	CDS	Enformer	Specific	0.810693712	0.837118524
0.95	Proximal	Mean	CDS	Enformer	Agnostic	0.755223587	0.79895192
0.95	All	Max	TSS	BigRNA	Specific	0.748245323	0.733707896
0.95	All	Max	TSS	BigRNA	Agnostic	0.699234081	0.708301417
0.95	All	Max	TSS	Enformer	Specific	0.711148598	0.726562785
0.95	All	Max	TSS	Enformer	Agnostic	0.683630133	0.720103298
0.95	All	Max	CDS	BigRNA	Specific	0.794740489	0.769923194
0.95	All	Max	CDS	BigRNA	Agnostic	0.745533361	0.741152669
0.95	All	Max	CDS	Enformer	Specific	0.764511929	0.784958914
0.95	All	Max	CDS	Enformer	Agnostic	0.710019917	0.745182508
0.95	All	Mean	TSS	BigRNA	Specific	0.727821791	0.72830357
0.95	All	Mean	TSS	BigRNA	Agnostic	0.692512155	0.720789391
0.95	All	Mean	TSS	Enformer	Specific	0.711148598	0.726562785
0.95	All	Mean	TSS	Enformer	Agnostic	0.683630133	0.720103298
0.95	All	Mean	CDS	BigRNA	Specific	0.77237401	0.767577618
0.95	All	Mean	CDS	BigRNA	Agnostic	0.733619882	0.746604179
0.95	All	Mean	CDS	Enformer	Specific	0.764511929	0.784958914
0.95	All	Mean	CDS	Enformer	Agnostic	0.710019917	0.745182508
