## Supplementary material for "An RNA foundation model enables discovery of disease mechanisms and candidate therapeutics": 8_intron_retention.csv

parental_variant	variant	gene	closest_intron	parental_distance_to_splice_site	distance_to_splice_site	delta_bigrna	delta_spliceai	causes_ir
chr5:177036541:G:T	chr5:177036541:G:T	B4GALT7	chr5:177036016-177036540	1	1	0.4324603080749511	0.0	True
chr5:177036541:G:T	chr5:177036499:A:G	B4GALT7	chr5:177036016-177036540	1	41	0.053475797176361	0.0001794695854187	False
chr5:177036541:G:T	chr5:177036579:T:C	B4GALT7	chr5:177036016-177036540	1	39	-0.0198146104812622	0.0	False
chrX:153648055:A:G	chrX:153648055:A:G	TAZ	chrX:153647963-153648043	12	12	0.2445539832115173	0.0	True
chrX:153648055:A:G	chrX:153648045:G:A	TAZ	chrX:153647963-153648043	12	2	0.0709254741668701	0.0	False
chrX:153648055:A:G	chrX:153648019:C:T	TAZ	chrX:153647963-153648043	12	24	-0.0125303268432617	-0.0168144106864929	False
chrX:153648055:A:G	chrX:153648024:C:T	TAZ	chrX:153647963-153648043	12	19	0.0627278089523315	-0.0387473702430725	False
chrX:153641901:C:T	chrX:153641901:C:T	TAZ	chrX:153641905-153647881	4	4	0.1382171511650085	0.0	True
chr3:48630971:T:C	chr3:48630971:T:C	COL7A1	chr3:48630883-48630969	1	1	0.1722220778465271	0.0	True
chr3:48630971:T:C	chr3:48630945:G:T	COL7A1	chr3:48630883-48630969	1	25	0.3491395115852356	0.076317548751831	False
chr21:45707016:G:A	chr21:45707016:G:A	AIRE	chr21:45707017-45707399	1	1	0.5130541324615479	0.0	True
chr21:45707016:G:A	chr21:45707061:C:T	AIRE	chr21:45707017-45707399	1	44	0.0382125973701477	-0.0048279762268066	False
chr21:45707016:G:A	chr21:45706979:G:A	AIRE	chr21:45707017-45707399	1	38	0.0359604358673095	0.0	False
chr21:45707016:G:A	chr21:45707010:A:G	AIRE	chr21:45707017-45707399	1	7	0.0742230415344238	0.0	False
chr21:45707016:G:A	chr21:45707021:C:A	AIRE	chr21:45707017-45707399	1	4	0.0509279370307922	-0.0370257496833801	False
chr21:45707016:G:A	chr21:45707047:G:T	AIRE	chr21:45707017-45707399	1	30	0.0776881575584411	0.0132092237472534	False
chr21:45707016:G:A	chr21:45706969:G:C	AIRE	chr21:45707017-45707399	1	48	0.0286385416984558	0.0	False
chr21:45707016:G:A	chr21:45707051:C:G	AIRE	chr21:45707017-45707399	1	34	0.0216843485832214	-0.0012590885162353	False
chr21:45707016:G:A	chr21:45707000:G:A	AIRE	chr21:45707017-45707399	1	17	0.0203006267547607	0.0	False
chr5:33963796:C:T	chr5:33963796:C:T	SLC45A2	chr5:33954610-33963795	0	0	0.5323210954666138	0.0	True
chr5:33963796:C:T	chr5:33963750:G:A	SLC45A2	chr5:33954610-33963795	0	46	0.0275492072105407	-0.0007832646369934	False
chr5:33963796:C:T	chr5:33963782:T:C	SLC45A2	chr5:33954610-33963795	0	14	0.0337567329406738	-0.0064439177513122	False
chr19:48917841:G:A	chr19:48917841:G:A	GRIN2D	chr19:48917842-48918120	1	1	0.7474523782730103	0.0	True
chr19:48917841:G:A	chr19:48917818:G:A	GRIN2D	chr19:48917842-48918120	1	24	0.0652557015419006	0.0	False
chr17:18058539:G:A	chr17:18058539:G:A	MYO15A	chr17:18058540-18058627	1	1	0.3254643678665161	0.0	True
chr17:18058539:G:A	chr17:18058538:C:T	MYO15A	chr17:18058540-18058627	1	2	0.1092086434364318	0.0	False
chr17:18058539:G:A	chr17:18058521:C:T	MYO15A	chr17:18058540-18058627	1	19	0.0496639013290405	0.0	False
chrX:154197606:C:T	chrX:154197606:C:T	F8	chrX:154194963-154197605	0	0	0.3532243371009826	0.0	True
chr11:66283057:G:A	chr11:66283057:G:A	BBS1	chr11:66283058-66283163	1	1	0.2562958002090454	0.0	True
chr11:66283057:G:A	chr11:66283020:G:A	BBS1	chr11:66283058-66283163	1	38	0.027182400226593	0.0	False
chr11:66283057:G:A	chr11:66283104:A:G	BBS1	chr11:66283058-66283163	1	46	0.0663954615592956	0.0040638446807861	False
chr11:66283057:G:A	chr11:66283101:C:A	BBS1	chr11:66283058-66283163	1	43	0.0549834966659545	0.0002277493476867	False
chr11:66283057:G:A	chr11:66283106:C:A	BBS1	chr11:66283058-66283163	1	48	0.0326647162437438	-0.0080280303955078	False
chr16:70289631:C:T	chr16:70289631:C:T	AARS	chr16:70288638-70289630	0	0	0.5552261173725128	0.0	True
chr17:7577499:C:G	chr17:7577499:C:G	TP53	chr17:7577156-7577498	0	0	0.8616683483123779	0.0	True
chr17:7577499:C:G	chr17:7577489:G:A	TP53	chr17:7577156-7577498	0	10	0.2758405804634094	-9.41753387451172e-05	False
chr17:7577499:C:G	chr17:7577482:G:A	TP53	chr17:7577156-7577498	0	17	0.0927045941352844	-0.0001240968704223	False
chr17:7578177:C:T	chr17:7578177:C:T	TP53	chr17:7577609-7578176	0	0	0.3993874788284302	0.0	True
chr17:7578177:C:T	chr17:7578159:C:G	TP53	chr17:7577609-7578176	0	18	0.222003698348999	0.0065534710884094	False
chr17:7578177:C:T	chr17:7578201:C:G	TP53	chr17:7577609-7578176	0	24	0.0717067122459411	0.0	False
chr17:7578177:C:T	chr17:7578210:T:C	TP53	chr17:7577609-7578176	0	33	0.1607418060302734	0.0	False
chr17:7578177:C:T	chr17:7578129:C:T	TP53	chr17:7577609-7578176	0	48	0.1177622079849243	0.0007378458976745	False
chr17:7578177:C:T	chr17:7578146:T:C	TP53	chr17:7577609-7578176	0	31	0.0822733640670776	-0.0021424889564514	False
chr17:7578177:C:A	chr17:7578177:C:A	TP53	chr17:7577609-7578176	0	0	0.3718332648277282	0.0	True
chr17:7578371:C:G	chr17:7578371:C:G	TP53	chr17:7578290-7578370	0	0	0.4607082605361938	0.0	True
chr17:7578371:C:G	chr17:7578347:G:A	TP53	chr17:7578290-7578370	0	24	0.0521345734596252	-0.0025651454925537	False
chr17:7579312:C:T	chr17:7579312:C:T	TP53	chr17:7578555-7579311	0	0	0.8658560514450073	0.0	True
chr17:7579312:C:A	chr17:7579312:C:A	TP53	chr17:7578555-7579311	0	0	0.8524095565080643	0.0	True
chr6:157488319:G:T	chr6:157488319:G:T	ARID1B	chr6:157488320-157495141	1	1	0.4849606156349182	0.0	True
chr6:157488319:G:T	chr6:157488340:C:T	ARID1B	chr6:157488320-157495141	1	20	0.0500499606132507	-0.0011460185050964	False
chr6:157488319:G:T	chr6:157488325:C:T	ARID1B	chr6:157488320-157495141	1	5	0.0064843297004699	-0.0133498311042785	False
chr6:157488319:G:T	chr6:157488272:A:T	ARID1B	chr6:157488320-157495141	1	48	0.01822030544281	0.0	False
chr6:157488319:G:T	chr6:157488279:G:A	ARID1B	chr6:157488320-157495141	1	41	0.0456100702285766	0.0	False
chr6:157488319:G:T	chr6:157488291:G:A	ARID1B	chr6:157488320-157495141	1	29	0.0802352428436279	0.0	False
chr6:157488319:G:T	chr6:157488298:G:A	ARID1B	chr6:157488320-157495141	1	22	0.0115532875061035	0.0	False
chr6:157488319:G:T	chr6:157488357:C:T	ARID1B	chr6:157488320-157495141	1	37	0.0271384716033935	-0.0012759566307067	False
chr9:21974676:C:A	chr9:21974676:C:A	CDKN2A	chr9:21971208-21994137	3469	3469	0.2179077267646789	7.981061935424805e-05	True
chr9:21974676:C:A	chr9:21974720:G:C	CDKN2A	chr9:21971208-21994137	3469	3513	0.0833754539489746	4.5418739318847656e-05	False
chr9:21974676:C:A	chr9:21974681:A:G	CDKN2A	chr9:21971208-21994137	3469	3474	0.0210949182510375	2.2530555725097656e-05	False
chr9:21974676:C:A	chr9:21974640:C:G	CDKN2A	chr9:21971208-21994137	3469	3433	0.0839571952819824	2.7298927307128903e-05	False
chr19:1219128:CGT:CAC	chr19:1219128:CGT:CAC	STK11	chr19:1218500-1219322	192	192	0.065907597541809	-0.0001596212387084	True
chr19:1219128:CGT:CAC	chr19:1219130:T:C	STK11	chr19:1218500-1219322	192	192	0.0410058498382568	-4.3779611587524414e-05	False
chr19:1219128:CGT:CAC	chr19:1219179:G:A	STK11	chr19:1218500-1219322	192	143	0.0406305789947509	0.0001153945922851	False
chr19:1219128:CGT:CAC	chr19:1219134:C:T	STK11	chr19:1218500-1219322	192	188	0.0434590578079223	-0.0002384781837463	False
chr19:1219128:CGT:CAC	chr19:1219129:G:A	STK11	chr19:1218500-1219322	192	193	0.0198440551757812	-1.0848045349121094e-05	False
chr19:1219128:CGT:CAC	chr19:1219106:T:G	STK11	chr19:1218500-1219322	192	216	0.0100355744361877	0.0001990497112274	False
chr19:1219128:CGT:CAC	chr19:1219159:C:T	STK11	chr19:1218500-1219322	192	163	0.0302125215530395	-8.562207221984863e-05	False
chr19:1219128:CGT:CAC	chr19:1219099:C:T	STK11	chr19:1218500-1219322	192	223	0.0151776075363159	3.796815872192383e-05	False
chr14:68934860:A:T	chr14:68934860:A:T	RAD51B	chr14:68878245-68934888	28	28	0.054235816001892	0.0129335522651672	True
chr14:68934860:A:T	chr14:68934825:G:T	RAD51B	chr14:68878245-68934888	28	63	0.0140842199325561	0.0095508694648742	False
chr14:68934860:A:T	chr14:68934860:A:T	RAD51B	chr14:68878245-68934888	28	28	0.054235816001892	0.0129335522651672	False
chr14:68934860:A:T	chr14:68934860:A:G	RAD51B	chr14:68878245-68934888	28	28	0.0120999217033386	0.0033020377159118	False
chr14:68934860:A:T	chr14:68934838:G:T	RAD51B	chr14:68878245-68934888	28	50	0.0094198584556579	-0.0001888871192932	False
chr14:68934860:A:T	chr14:68934900:C:A	RAD51B	chr14:68878245-68934888	28	12	0.0004446506500244	0.0	False
chr16:88873665:A:G	chr16:88873665:A:G	CDT1	chr16:88873612-88873688	23	23	0.397890031337738	0.0617883801460266	True
chr16:88873665:A:G	chr16:88873704:G:A	CDT1	chr16:88873612-88873688	23	16	0.0412653088569641	0.0	False
chr16:88873665:A:G	chr16:88873638:G:A	CDT1	chr16:88873612-88873688	23	26	0.1410627961158752	0.0101370215415954	False
chr16:88873665:A:G	chr16:88873667:C:T	CDT1	chr16:88873612-88873688	23	21	0.0919238328933715	-0.0032403469085693	False
chr16:88873665:A:G	chr16:88873714:A:C	CDT1	chr16:88873612-88873688	23	26	0.0404087901115417	0.0	False
chr16:67976512:A:G	chr16:67976512:A:G	LCAT	chr16:67976491-67976573	22	22	0.3507222533226013	0.026658296585083	True
chr16:67976512:A:G	chr16:67976552:G:A	LCAT	chr16:67976491-67976573	22	22	0.0188851356506347	-0.000858187675476	False
chr22:21350968:C:A	chr22:21350968:C:A	LZTR1	chr22:21350402-21350984	16	16	0.0908124446868896	-0.0130232870578765	True
chr22:21350968:C:A	chr22:21350936:G:A	LZTR1	chr22:21350402-21350984	16	48	0.1037083268165588	0.0330624878406524	False
chr22:21350968:C:A	chr22:21351018:C:T	LZTR1	chr22:21350402-21350984	16	34	0.113426387310028	0.0	False
chr22:21350968:C:A	chr22:21350947:A:G	LZTR1	chr22:21350402-21350984	16	37	0.0948504209518432	-0.0245890319347381	False
chr16:1511480:C:T	chr16:1511480:C:T	CLCN7	chr16:1511472-1511603	9	9	0.210143506526947	0.3317128419876098	True
chr16:1511480:C:T	chr16:1511507:C:A	CLCN7	chr16:1511472-1511603	9	36	0.1145044565200805	0.0003156661987304	False
chr16:1511480:C:T	chr16:1511527:G:A	CLCN7	chr16:1511472-1511603	9	56	0.1704986095428466	0.0004119873046875	False
chr16:1511480:C:T	chr16:1511480:C:A	CLCN7	chr16:1511472-1511603	9	9	-0.2727137804031372	-0.0040313005447387	False
chr6:49399572:G:C	chr6:49399572:G:C	MUT	chr6:49399570-49403168	3	3	0.8135092407464981	0.4537485241889953	True
chr6:49399572:G:C	chr6:49399564:A:G	MUT	chr6:49399570-49403168	3	5	0.0064935684204101	0.0	False
chr6:49399572:G:C	chr6:49399603:A:T	MUT	chr6:49399570-49403168	3	34	0.094088077545166	0.0126764178276062	False
chr6:49399572:G:C	chr6:49399596:A:T	MUT	chr6:49399570-49403168	3	27	0.0263495445251464	-0.0173134803771972	False
chr6:49399572:G:C	chr6:49399572:G:C	MUT	chr6:49399570-49403168	3	3	0.8135092407464981	0.4537485241889953	True
chr6:49399572:G:C	chr6:49399564:A:G	MUT	chr6:49399570-49403168	3	5	0.0064935684204101	0.0	False
chr6:49399572:G:C	chr6:49399603:A:T	MUT	chr6:49399570-49403168	3	34	0.094088077545166	0.0126764178276062	False
chr6:49399572:G:C	chr6:49399596:A:T	MUT	chr6:49399570-49403168	3	27	0.0263495445251464	-0.0173134803771972	False
chr11:64573245:G:C	chr11:64573245:G:C	MEN1	chr11:64573243-64573703	3	3	0.2057140469551086	0.4820863008499145	True
chr11:60642984:C:A	chr11:60642984:C:A	ZP1	chr11:60642722-60642986	2	2	0.5187051296234131	0.1298058927059173	True
chr11:60642984:C:A	chr11:60642973:C:T	ZP1	chr11:60642722-60642986	2	13	-0.0551902055740356	-0.0444574952125549	False
chr10:89717607:C:A	chr10:89717607:C:A	PTEN	chr10:89712017-89717609	2	2	0.3164988160133362	0.3180185556411743	True
chr10:89717607:C:G	chr10:89717607:C:G	PTEN	chr10:89712017-89717609	2	2	0.3363943696022033	0.4265111684799194	True
chr16:2129555:C:G	chr16:2129555:C:G	TSC2	chr16:2129430-2129557	2	2	0.3599711656570434	0.2942372858524322	True
chr16:2129555:C:G	chr16:2129531:A:C	TSC2	chr16:2129430-2129557	2	26	0.0427600145339965	-0.0352624654769897	False
chr6:36653525:C:G	chr6:36653525:C:G	CDKN1A	chr6:36652324-36653527	2	2	0.8516283631324768	0.5967836081981659	True
chr6:36653525:C:G	chr6:36653477:C:T	CDKN1A	chr6:36652324-36653527	2	50	-0.0072991847991943	-0.0106498003005981	False
chr6:36653525:C:G	chr6:36653481:G:A	CDKN1A	chr6:36652324-36653527	2	46	0.0178523659706115	0.0142560601234436	False
chr11:118962876:A:T	chr11:118962876:A:T	HMBS	chr11:118962874-118963113	2	2	0.2084168791770935	0.2010030746459961	True
chr11:118962876:A:T	chr11:118962901:T:C	HMBS	chr11:118962874-118963113	2	27	0.3174460530281067	0.0170945525169372	False
chr9:135785954:G:A	chr9:135785954:G:A	TSC1	chr9:135782758-135785957	4	4	0.2123659253120422	0.1882001757621765	True
chr9:135785954:G:A	chr9:135785971:G:A	TSC1	chr9:135782758-135785957	4	13	0.1555430889129638	0.0	False
chr9:135785954:G:A	chr9:135786003:G:A	TSC1	chr9:135782758-135785957	4	45	0.174259066581726	0.0	False
chr4:155511781:C:A	chr4:155511781:C:A	FGA	chr4:155510715-155511785	5	5	0.0493679046630859	0.0723850131034851	True
chr4:155511781:C:A	chr4:155511755:A:C	FGA	chr4:155510715-155511785	5	31	0.0341051220893859	0.015354037284851	False
chr4:155511781:C:A	chr4:155511756:A:G	FGA	chr4:155510715-155511785	5	30	0.0134497284889221	0.0098003149032592	False
chr4:155511781:C:A	chr4:155511824:T:C	FGA	chr4:155510715-155511785	5	38	0.0525053143501281	0.0	False
chr11:67816469:G:A	chr11:67816469:G:A	TCIRG1	chr11:67816465-67816547	4	4	0.236027181148529	0.3181118369102478	True
chr11:67816469:G:A	chr11:67816463:G:C	TCIRG1	chr11:67816465-67816547	4	2	0.0348075628280639	0.0	False
chr11:67816469:G:A	chr11:67816421:G:A	TCIRG1	chr11:67816465-67816547	4	44	0.0199928283691406	0.0	False
chr11:67816469:G:A	chr11:67816477:G:A	TCIRG1	chr11:67816465-67816547	4	12	0.1222531795501709	0.0035442113876342	False
chr13:113760224:G:A	chr13:113760224:G:A	F7	chr13:113760220-113761158	4	4	0.1385472416877746	0.0267205238342285	True
chr13:113760224:G:A	chr13:113760228:G:A	F7	chr13:113760220-113761158	4	8	0.0467404127120971	0.0019491612911224	False
chr13:113760224:G:A	chr13:113760223:C:T	F7	chr13:113760220-113761158	4	3	0.0850786566734314	0.0117479562759399	False
chr13:113760224:G:A	chr13:113760227:C:T	F7	chr13:113760220-113761158	4	7	0.0041319131851196	-0.004027634859085	False
chr21:47536322:G:A	chr21:47536322:G:A	COL6A2	chr21:47536318-47536564	4	4	0.5195701420307159	0.1938053369522094	True
chr21:47536322:G:A	chr21:47536293:C:T	COL6A2	chr21:47536318-47536564	4	25	0.0553367733955383	0.0	False
chr7:95822344:C:T	chr7:95822344:C:T	SLC25A13	chr7:95820560-95822348	5	5	0.824153259396553	0.4147859215736389	True
chr7:95822344:C:T	chr7:95822313:A:G	SLC25A13	chr7:95820560-95822348	5	36	0.1249009370803833	5.131959915161133e-05	False
chr7:95822344:C:T	chr7:95822344:C:T	SLC25A13	chr7:95820560-95822348	5	5	0.824153259396553	0.4147859215736389	False
chr15:51507262:C:T	chr15:51507262:C:T	CYP19A1	chr15:51504759-51507266	5	5	0.6208309531211853	0.07914799451828	True
chr15:51507262:C:T	chr15:51507238:G:A	CYP19A1	chr15:51504759-51507266	5	29	0.0397396683692932	-0.0003533959388732	False
chr15:51507262:C:T	chr15:51507299:T:C	CYP19A1	chr15:51504759-51507266	5	32	0.1278437972068786	0.0	False
chr15:51507262:C:T	chr15:51507312:G:A	CYP19A1	chr15:51504759-51507266	5	45	0.1113885045051574	0.0	False
chr17:7579307:C:T	chr17:7579307:C:T	TP53	chr17:7578555-7579311	5	5	0.8690672963857651	0.447956383228302	True
chr7:150648530:A:G	chr7:150648530:A:G	KCNH2	chr7:150648209-150648535	6	6	0.6546433568000793	0.0334158539772033	True
chr7:150648530:A:G	chr7:150648511:G:A	KCNH2	chr7:150648209-150648535	6	25	-0.0383855104446411	-0.000812292098999	False
chr18:21124916:C:G	chr18:21124916:C:G	NPC1	chr18:21124491-21124923	8	8	0.0791047215461731	8.90493392944336e-05	True
chr18:21124916:C:G	chr18:21124910:C:A	NPC1	chr18:21124491-21124923	8	14	0.0549115538597106	0.0006956458091735	False
chr18:21124916:C:G	chr18:21124911:C:G	NPC1	chr18:21124491-21124923	8	13	0.0254067182540893	0.0001801252365112	False
chr18:21124916:C:G	chr18:21124917:G:C	NPC1	chr18:21124491-21124923	8	7	0.2944985032081604	0.0010287165641784	False
chr18:21124916:C:G	chr18:21124914:C:G	NPC1	chr18:21124491-21124923	8	10	0.026570439338684	0.0006817579269409	False
chr18:21124916:C:G	chr18:21124916:C:G	NPC1	chr18:21124491-21124923	8	8	0.0791047215461731	8.90493392944336e-05	False
chr18:21124916:C:G	chr18:21124914:C:T	NPC1	chr18:21124491-21124923	8	10	0.0781664252281189	0.0002693533897399	False
chr18:21124916:C:G	chr18:21124945:C:G	NPC1	chr18:21124491-21124923	8	21	0.0191236138343811	0.0	False
chr18:21124916:C:G	chr18:21124877:G:A	NPC1	chr18:21124491-21124923	8	47	0.0107726454734802	-0.00022953748703	False
chr18:21124916:C:G	chr18:21124917:G:A	NPC1	chr18:21124491-21124923	8	7	0.1613602042198181	0.0002421140670776	False
chr19:11224206:C:G	chr19:11224206:C:G	LDLR	chr19:11224126-11224210	4	4	0.1135188937187194	0.0085899829864501	True
chr19:11224206:C:G	chr19:11224181:C:T	LDLR	chr19:11224126-11224210	4	29	0.030126929283142	-0.0005221366882324	False
chr19:11224206:C:G	chr19:11224157:C:T	LDLR	chr19:11224126-11224210	4	31	0.0563073754310607	0.000537633895874	False
chrX:70443542:G:T	chrX:70443542:G:T	GJB1	chrX:70443186-70443541	1	1	0.5414039790630341	0.0	True
chrX:70443542:G:T	chrX:70443494:T:C	GJB1	chrX:70443186-70443541	1	47	0.0424722433090209	4.899501800537109e-05	False
chrX:70443542:G:T	chrX:70443531:G:T	GJB1	chrX:70443186-70443541	1	10	-0.0991448163986206	-0.04622083902359	False
chrX:70443542:G:T	chrX:70443587:C:T	GJB1	chrX:70443186-70443541	1	46	0.1995742917060852	0.0	False
chrX:70443542:G:T	chrX:70443532:T:G	GJB1	chrX:70443186-70443541	1	9	0.4951028227806091	0.2462659478187561	False
chrX:70443542:G:T	chrX:70443552:G:A	GJB1	chrX:70443186-70443541	1	11	-0.01807701587677	0.0	False
chr1:156107028:G:C	chr1:156107028:G:C	LMNA	chr1:156107024-156107444	4	4	0.8621273189783096	0.2417424321174621	True
chr1:156107028:G:C	chr1:156106999:G:A	LMNA	chr1:156107024-156107444	4	25	0.0284746289253234	0.0	False
chr1:156107028:G:C	chr1:156106981:C:T	LMNA	chr1:156107024-156107444	4	43	0.0813968777656555	0.0	False
chr1:156106824:G:C	chr1:156106824:G:C	LMNA	chr1:156106820-156106903	4	4	0.1906702518463134	0.1016305685043335	True
chr1:156106824:G:C	chr1:156106863:C:T	LMNA	chr1:156106820-156106903	4	40	-0.0060617923736572	-1.3887882232666016e-05	False
chr1:156106824:G:C	chr1:156106873:G:T	LMNA	chr1:156106820-156106903	4	30	0.0211433172225952	-1.4185905456542969e-05	False
chr1:156106824:G:C	chr1:156106827:G:A	LMNA	chr1:156106820-156106903	4	7	0.0492530465126037	-7.158517837524414e-05	False
chr16:89805118:T:C	chr16:89805118:T:C	FANCA	chr16:89805117-89805289	2	2	0.28003591299057	0.3641335070133209	True
chr16:89805118:T:C	chr16:89805124:A:C	FANCA	chr16:89805117-89805289	2	8	0.2751582860946655	0.2595875263214111	False
chr16:89805118:T:C	chr16:89805074:C:T	FANCA	chr16:89805117-89805289	2	42	0.0102124810218811	0.0	False
chr16:89805118:T:C	chr16:89805083:C:A	FANCA	chr16:89805117-89805289	2	33	0.0300918221473693	0.0	False
chr16:89805118:T:C	chr16:89805125:G:C	FANCA	chr16:89805117-89805289	2	9	0.1975131630897522	0.1253262162208557	False
chr16:89805118:T:C	chr16:89805149:C:T	FANCA	chr16:89805117-89805289	2	33	0.0068589448928833	-0.0050088167190551	False
chr14:24731091:T:C	chr14:24731091:T:C	TGM1	chr14:24731090-24731239	2	2	0.453796923160553	0.5011428594589233	True
chr14:24731091:T:C	chr14:24731048:G:A	TGM1	chr14:24731090-24731239	2	41	0.0739462971687316	0.0	False
chr14:24731091:T:C	chr14:24731108:G:A	TGM1	chr14:24731090-24731239	2	19	0.0220949649810791	-0.0001946091651916	False
chr14:24731091:T:C	chr14:24731044:G:A	TGM1	chr14:24731090-24731239	2	45	0.0231896638870239	0.0	False
chr14:24731091:T:C	chr14:24731107:C:T	TGM1	chr14:24731090-24731239	2	18	0.1405656933784485	-0.0003402829170227	False
chr14:24731091:T:C	chr14:24731043:C:T	TGM1	chr14:24731090-24731239	2	46	0.084010899066925	0.0	False
chr8:144900247:T:G	chr8:144900247:T:G	PUF60	chr8:144900246-144900362	2	2	0.0263230204582214	0.5043698847293854	True
chr8:144900247:T:G	chr8:144900291:G:A	PUF60	chr8:144900246-144900362	2	46	0.0285181999206542	-1.9371509552001957e-05	False
chr8:144900247:T:G	chr8:144900201:G:A	PUF60	chr8:144900246-144900362	2	44	0.0120055079460144	0.0	False
chr8:144900247:T:G	chr8:144900290:C:T	PUF60	chr8:144900246-144900362	2	45	0.0330782532691955	0.0002967119216918	False
chr17:7574035:T:C	chr17:7574035:T:C	TP53	chr17:7574034-7576852	2	2	0.5503119230270386	0.4979190528392792	True
chr17:7574035:T:C	chr17:7574050:G:A	TP53	chr17:7574034-7576852	2	17	0.1034225821495056	-0.0001465082168579	False
chr17:7574035:T:C	chr17:7574012:C:T	TP53	chr17:7574034-7576852	2	21	0.0164419412612915	0.0	False
chr17:7574035:T:C	chr17:7574013:G:A	TP53	chr17:7574034-7576852	2	20	0.0816029906272888	0.0	False
chr17:7574035:T:G	chr17:7574035:T:G	TP53	chr17:7574034-7576852	2	2	0.5780350863933563	0.4981399476528168	True
chr10:89725042:A:T	chr10:89725042:A:T	PTEN	chr10:89720876-89725043	1	1	0.5744496285915375	0.4971690773963928	True
chr10:89725042:A:T	chr10:89725005:C:T	PTEN	chr10:89720876-89725043	1	38	0.0526776313781738	-0.0001367330551147	False
chr17:7576928:T:C	chr17:7576928:T:C	TP53	chr17:7576927-7577018	2	2	0.0120963454246521	0.5000759959220886	True
chr17:7577157:T:A	chr17:7577157:T:A	TP53	chr17:7577156-7577498	2	2	0.4026688933372497	0.4986515343189239	True
chr17:7577157:T:A	chr17:7577188:A:G	TP53	chr17:7577156-7577498	2	33	0.1771829724311828	5.1021575927734375e-05	False
chr17:7577157:T:G	chr17:7577157:T:G	TP53	chr17:7577156-7577498	2	2	0.2669296860694885	0.4983425438404083	True
chr10:89717608:A:C	chr10:89717608:A:C	PTEN	chr10:89712017-89717609	1	1	0.3147536516189575	0.4889087080955505	True
chr17:7577610:T:A	chr17:7577610:T:A	TP53	chr17:7577609-7578176	2	2	0.7234523594379425	0.5000098645687103	True
chr17:7577610:T:A	chr17:7577627:C:T	TP53	chr17:7577609-7578176	2	19	0.0539039969444274	-0.0001795291900634	False
chr17:7577610:T:A	chr17:7577644:C:G	TP53	chr17:7577609-7578176	2	36	-0.008872628211975	6.765127182006836e-05	False
chr17:7577610:T:A	chr17:7577645:G:A	TP53	chr17:7577609-7578176	2	37	0.0011680722236633	0.0001327395439147	False
chr17:7577610:T:G	chr17:7577610:T:G	TP53	chr17:7577609-7578176	2	2	0.6554943025112152	0.4997920095920563	True
chr17:7577610:T:C	chr17:7577610:T:C	TP53	chr17:7577609-7578176	2	2	0.7366119027137756	0.499486356973648	True
chr17:7578556:T:C	chr17:7578556:T:C	TP53	chr17:7578557-7579342	0	0	0.6894617080688477	0.0	True
chr17:7578556:T:A	chr17:7578556:T:A	TP53	chr17:7578557-7579342	0	0	0.8054032772779465	0.0	True
chr10:89690801:A:G	chr10:89690801:A:G	PTEN	chr10:89685315-89690802	1	1	0.6369770169258118	0.4978627562522888	True
chr10:89690801:A:G	chr10:89690827:C:T	PTEN	chr10:89685315-89690802	1	25	0.2021429538726806	0.0	False
chr10:89690801:A:G	chr10:89690764:A:G	PTEN	chr10:89685315-89690802	1	38	0.083865225315094	0.0001899003982543	False
chr17:41199722:T:C	chr17:41199722:T:C	BRCA1	chr17:41199721-41201137	2	2	0.2751451134681701	0.4277375638484955	True
chr3:10191469:A:G	chr3:10191469:A:G	VHL	chr3:10188321-10191470	1	1	0.7457868754863739	0.5196218490600586	True
chr17:7579723:T:C	chr17:7579723:T:C	TP53	chr17:7579722-7579838	2	2	0.6413260400295258	0.5533610284328461	True
chr17:7579723:T:C	chr17:7579674:G:A	TP53	chr17:7579722-7579838	2	47	0.0	0.0	False
chr17:7579723:T:C	chr17:7579705:C:T	TP53	chr17:7579722-7579838	2	16	0.0128713846206665	0.0	False
chr11:108141976:A:T	chr11:108141976:A:T	ATM	chr11:108141874-108141977	1	1	-0.032088279724121	0.4987765848636627	True
chr11:108141976:A:T	chr11:108141957:T:G	ATM	chr11:108141874-108141977	1	20	0.0287182331085205	0.0013320446014404	False
chr11:108141976:A:T	chr11:108141988:T:C	ATM	chr11:108141874-108141977	1	11	0.072793424129486	0.0	False
chr19:50918070:A:T	chr19:50918070:A:T	POLD1	chr19:50917137-50918071	1	1	0.4855377078056335	0.497579276561737	True
chr17:7573010:T:G	chr17:7573010:T:G	TP53	chr17:7573009-7573926	2	2	0.8892059549689293	0.1005081534385681	True
chr17:7573010:T:G	chr17:7572980:T:G	TP53	chr17:7573009-7573926	2	28	0.3091266751289367	0.0	False
chr17:7573010:T:G	chr17:7572977:A:G	TP53	chr17:7573009-7573926	2	31	0.2685055732727051	0.0	False
chr17:7573010:T:G	chr17:7573057:G:A	TP53	chr17:7573009-7573926	2	49	0.0750394463539123	-0.0046520829200744	False
chr17:7573010:T:C	chr17:7573010:T:C	TP53	chr17:7573009-7573926	2	2	0.8910743147134781	0.1005042195320129	True
chr9:21971209:T:G	chr9:21971209:T:G	CDKN2A	chr9:21971208-21994137	2	2	0.4730722308158874	0.4986271858215332	True
chr9:21971209:T:G	chr9:21971221:C:T	CDKN2A	chr9:21971208-21994137	2	14	0.0555886030197143	8.505582809448242e-05	False
chr9:21971209:T:G	chr9:21971211:C:G	CDKN2A	chr9:21971208-21994137	2	4	0.0178444385528564	8.606910705566406e-05	False
chr9:21971209:T:G	chr9:21971184:T:G	CDKN2A	chr9:21971208-21994137	2	23	0.0486779808998107	0.0	False
chr9:21971209:T:G	chr9:21971254:G:A	CDKN2A	chr9:21971208-21994137	2	47	0.0122581720352172	-3.719329833984375e-05	False
chr9:21971209:T:G	chr9:21971161:T:C	CDKN2A	chr9:21971208-21994137	2	46	0.1065847277641296	0.0	False
chr9:21971209:T:G	chr9:21971160:G:A	CDKN2A	chr9:21971208-21994137	2	47	0.0192680358886718	0.0	False
chr9:21971209:T:A	chr9:21971209:T:A	CDKN2A	chr9:21971208-21994137	2	2	0.576244443655014	0.4986889362335205	True
chr16:2161873:C:T	chr16:2161873:C:T	PKD1	chr16:2161873-2162340	1	1	0.7191565632820129	0.4992268085479736	True
chr16:2161873:C:T	chr16:2161852:G:C	PKD1	chr16:2161873-2162340	1	20	0.0450029969215393	0.0	False
chr16:2161873:C:T	chr16:2161887:C:T	PKD1	chr16:2161873-2162340	1	15	0.168285071849823	0.0008208155632019	False
chr16:2161873:C:T	chr16:2161824:G:A	PKD1	chr16:2161873-2162340	1	48	0.0635650157928466	0.0	False
chr16:2161873:C:T	chr16:2161902:G:A	PKD1	chr16:2161873-2162340	1	30	-0.0050997734069824	-0.0004301667213439	False
chr16:2161873:C:T	chr16:2161872:C:T	PKD1	chr16:2161873-2162340	1	0	0.3315321803092956	0.0	False
chr11:118963819:G:A	chr11:118963819:G:A	HMBS	chr11:118963732-118963819	0	0	0.3224602341651916	0.50155308842659	True
chr11:118963819:G:A	chr11:118963869:G:A	HMBS	chr11:118963732-118963819	0	50	0.0441161394119262	0.0	False
chr11:118963819:G:A	chr11:118963793:C:G	HMBS	chr11:118963732-118963819	0	26	0.0812804102897644	0.0004352331161499	False
chr2:219679102:G:T	chr2:219679102:G:T	CYP27A1	chr2:219678911-219679102	0	0	0.3934535980224609	0.4842125475406647	True
chr2:219679102:G:T	chr2:219679100:C:A	CYP27A1	chr2:219678911-219679102	0	2	0.3406518697738647	0.2889513373374939	False
chr2:219679102:G:T	chr2:219679132:G:A	CYP27A1	chr2:219678911-219679102	0	30	0.1306027173995971	0.0	False
chr2:219679102:G:T	chr2:219679088:T:C	CYP27A1	chr2:219678911-219679102	0	14	0.0599660277366638	0.0076395273208618	False
chr17:4802680:C:T	chr17:4802680:C:T	CHRNE	chr17:4802680-4802762	1	1	0.1974862217903137	0.4966596961021423	True
chr17:4802680:C:T	chr17:4802709:G:A	CHRNE	chr17:4802680-4802762	1	30	0.0582169890403747	-0.0004417896270751	False
chr17:4802680:C:T	chr17:4802641:C:T	CHRNE	chr17:4802680-4802762	1	38	0.0778600573539733	0.0	False
chr17:4802680:C:T	chr17:4802636:G:A	CHRNE	chr17:4802680-4802762	1	43	0.0772488713264465	0.0	False
chr17:4802680:C:T	chr17:4802685:G:A	CHRNE	chr17:4802680-4802762	1	6	0.1173585653305053	-0.0016915798187255	False
chr13:32945092:G:A	chr13:32945092:G:A	BRCA2	chr13:32944695-32945092	0	0	0.4716673493385315	0.4812693893909454	True
chr13:32945092:G:A	chr13:32945108:T:C	BRCA2	chr13:32944695-32945092	0	16	0.0420934557914733	0.0	False
chr2:21237466:C:T	chr2:21237466:C:T	APOB	chr2:21237466-21237944	1	1	0.6421969532966614	0.4985582232475281	True
chr2:21237466:C:T	chr2:21237438:A:T	APOB	chr2:21237466-21237944	1	27	0.0221632719039917	0.0	False
chr2:21237466:C:T	chr2:21237422:T:C	APOB	chr2:21237466-21237944	1	43	-0.0011987686157226	0.0	False
chr2:21237466:C:T	chr2:21237450:G:T	APOB	chr2:21237466-21237944	1	15	-0.0052249431610107	0.0	False
chr17:48263382:C:T	chr17:48263382:C:T	COL1A1	chr17:48263382-48263677	1	1	0.66096231341362	0.4988149404525757	True
chr17:48263382:C:T	chr17:48263378:C:T	COL1A1	chr17:48263382-48263677	1	3	0.0938943028450012	0.0	False
chr17:48263382:C:T	chr17:48263349:G:A	COL1A1	chr17:48263382-48263677	1	32	0.0403900742530822	0.0	False
chr17:48263382:C:T	chr17:48263414:C:T	COL1A1	chr17:48263382-48263677	1	33	0.0946961045265197	-6.794929504394531e-06	False
chr17:48263382:C:T	chr17:48263369:C:T	COL1A1	chr17:48263382-48263677	1	12	0.0613186359405517	0.0	False
chr8:143998631:C:T	chr8:143998631:C:T	CYP11B2	chr8:143998631-143999017	1	1	0.4321587681770324	0.6101492196321487	True
chr8:143998631:C:T	chr8:143998662:G:A	CYP11B2	chr8:143998631-143999017	1	32	0.0033808350563049	-0.0008043050765991	False
chr8:143998631:C:T	chr8:143998677:G:A	CYP11B2	chr8:143998631-143999017	1	47	0.0062170028686523	-0.002408742904663	False
chr8:143998631:C:T	chr8:143998588:C:T	CYP11B2	chr8:143998631-143999017	1	42	0.0588620901107788	0.0	False
chr8:143998631:C:T	chr8:143998582:A:G	CYP11B2	chr8:143998631-143999017	1	48	0.0154240727424621	0.0	False
chrX:25023028:C:G	chrX:25023028:C:G	ARX	chrX:25023028-25025227	1	1	0.5712856352329254	0.4687195122241974	True
chrX:25023028:C:G	chrX:25022988:G:A	ARX	chrX:25023028-25025227	1	39	0.0331901311874389	0.0	False
chrX:25023028:C:G	chrX:25023049:C:A	ARX	chrX:25023028-25025227	1	22	0.0483980178833007	-0.0115798711776733	False
chr1:156563673:G:A	chr1:156563673:G:A	NAXE	chr1:156563348-156563673	0	0	0.6717490255832672	0.44455087184906	True
chr1:156563673:G:A	chr1:156563662:C:T	NAXE	chr1:156563348-156563673	0	11	0.1669812202453613	-0.0149644017219543	False
chr1:156563673:G:A	chr1:156563655:A:G	NAXE	chr1:156563348-156563673	0	18	0.5952000916004181	0.1576139330863952	False
chr1:156563673:G:A	chr1:156563633:C:T	NAXE	chr1:156563348-156563673	0	40	0.0545794367790222	-0.0049501657485961	False
chr17:7574034:C:T	chr17:7574034:C:T	TP53	chr17:7574034-7576852	1	1	0.5544201731681824	0.4981119036674499	True
chr17:7574034:C:G	chr17:7574034:C:G	TP53	chr17:7574034-7576852	1	1	0.5780966877937317	0.4970451593399048	True
chr17:7576927:C:T	chr17:7576927:C:T	TP53	chr17:7576927-7577018	1	1	0.0095548629760742	0.499460905790329	True
chr17:7577156:C:A	chr17:7577156:C:A	TP53	chr17:7577156-7577498	1	1	0.3582144975662231	0.498615026473999	True
chr17:7577156:C:T	chr17:7577156:C:T	TP53	chr17:7577156-7577498	1	1	0.4361907839775085	0.4985939264297485	True
chr17:7577609:C:T	chr17:7577609:C:T	TP53	chr17:7577609-7578176	1	1	0.6755900979042053	0.4998407661914825	True
chr17:7578290:C:T	chr17:7578290:C:T	TP53	chr17:7578290-7578370	1	1	-0.3443347215652466	0.4900189042091369	True
chr17:7578290:C:T	chr17:7578283:G:A	TP53	chr17:7578290-7578370	1	6	0.0791152715682983	0.0	False
chr17:29670026:G:A	chr17:29670026:G:A	NF1	chr17:29667664-29670026	0	0	0.4545086622238159	0.5107811987400055	True
chr17:29670026:G:A	chr17:29670005:A:G	NF1	chr17:29667664-29670026	0	21	0.0881807804107666	9.21487808227539e-05	False
chr17:29670026:G:A	chr17:29670009:C:G	NF1	chr17:29667664-29670026	0	17	0.1935243010520935	0.0030512809753417	False
chr17:7578555:C:T	chr17:7578555:C:T	TP53	chr17:7578555-7579311	1	1	0.8038711845874786	0.5019912123680115	True
chr19:11145589:G:C	chr19:11145589:G:C	SMARCA4	chr19:11144877-11145589	0	0	0.6375978887081146	0.4983381628990173	True
chr19:11145589:G:C	chr19:11145613:C:T	SMARCA4	chr19:11144877-11145589	0	24	0.0370920896530151	0.0	False
chr16:2129276:G:C	chr16:2129276:G:C	TSC2	chr16:2129198-2129276	0	0	0.4684631824493408	0.6351704448461533	True
chr16:2129276:G:C	chr16:2129247:A:G	TSC2	chr16:2129198-2129276	0	29	0.0284058451652526	0.0027769804000854	False
chr16:2129276:G:C	chr16:2129241:A:G	TSC2	chr16:2129198-2129276	0	35	0.0096679329872131	-0.004658818244934	False
chr16:2129276:G:C	chr16:2129231:C:T	TSC2	chr16:2129198-2129276	0	33	0.0048851370811462	-0.0348428487777709	False
chr9:21968242:C:T	chr9:21968242:C:T	CDKN2A	chr9:21968242-21970974	1	1	0.6024641394615173	0.3177204709500074	True
chr9:21968242:C:T	chr9:21968222:G:C	CDKN2A	chr9:21968242-21970974	1	19	0.0254871845245361	0.0	False
chr9:21968242:C:T	chr9:21968198:C:T	CDKN2A	chr9:21968242-21970974	1	43	-0.0184040069580078	0.0	False
chr9:21968242:C:T	chr9:21968199:C:G	CDKN2A	chr9:21968242-21970974	1	42	0.0075563788414001	0.0	False
chr17:7579722:C:A	chr17:7579722:C:A	TP53	chr17:7579722-7579838	1	1	0.6916517019271851	0.5097438097000122	True
chr19:11132400:G:A	chr19:11132400:G:A	SMARCA4	chr19:11130378-11132400	0	0	0.7736827582120895	0.4981973171234131	True
chr19:11132400:G:A	chr19:11132397:G:A	SMARCA4	chr19:11130378-11132400	0	3	0.0039650797843933	-0.0002980232238769	False
chr9:98224281:C:T	chr9:98224281:C:T	PTCH1	chr9:98224281-98229397	1	1	0.4512718319892883	0.4907214343547821	True
chr9:98224281:C:T	chr9:98224246:G:A	PTCH1	chr9:98224281-98229397	1	34	0.0677372813224792	0.0	False
chr2:47705410:G:A	chr2:47705410:G:A	MSH2	chr2:47703711-47705410	0	0	0.6273938417434692	0.4897234439849853	True
chr12:12871758:G:C	chr12:12871758:G:C	CDKN1B	chr12:12871249-12871758	0	0	0.4423112273216247	0.4712413251399994	True
chr12:12871758:G:C	chr12:12871801:A:G	CDKN1B	chr12:12871249-12871758	0	43	0.0342662334442138	0.0	False
chr12:12871758:G:C	chr12:12871746:C:T	CDKN1B	chr12:12871249-12871758	0	12	0.0310438275337219	-0.00367933511734	False
chr12:12871758:G:C	chr12:12871744:T:C	CDKN1B	chr12:12871249-12871758	0	14	0.1591216921806335	0.004546582698822	False
chr9:21971208:C:T	chr9:21971208:C:T	CDKN2A	chr9:21971208-21994137	1	1	0.5490507185459137	0.4987019896507263	True
chr9:21971208:C:A	chr9:21971208:C:A	CDKN2A	chr9:21971208-21994137	1	1	0.533938080072403	0.4986877739429474	True
chr17:48272692:C:G	chr17:48272692:C:G	COL1A1	chr17:48272692-48272794	1	1	0.1389606595039367	0.4981198906898498	True
chr17:48272692:C:G	chr17:48272713:G:A	COL1A1	chr17:48272692-48272794	1	22	0.019294798374176	-5.799531936645508e-05	False
chr17:48272692:C:G	chr17:48272643:G:C	COL1A1	chr17:48272692-48272794	1	48	0.0194988250732421	0.0	False
chr17:48272692:C:G	chr17:48272683:A:G	COL1A1	chr17:48272692-48272794	1	8	0.0418864488601684	0.0	False
chr17:7577498:C:T	chr17:7577498:C:T	TP53	chr17:7577156-7577498	1	1	0.8721909075975418	0.4989039003849029	True
chr3:48630534:C:T	chr3:48630534:C:T	COL7A1	chr3:48630372-48630534	1	1	0.8815596401691437	0.6021072566509247	True
chr3:48630534:C:T	chr3:48630554:G:A	COL7A1	chr3:48630372-48630534	1	19	0.1721754074096679	0.0	False
chr3:184093675:C:G	chr3:184093675:C:G	THPO	chr3:184093390-184093675	1	1	0.0811280012130737	0.3327798545360565	True
chr17:48275309:C:T	chr17:48275309:C:T	COL1A1	chr17:48275147-48275309	1	1	0.6508147418498993	0.4865921437740326	True
chr17:48275309:C:T	chr17:48275339:G:C	COL1A1	chr17:48275147-48275309	1	29	0.1298568248748779	0.0	False
chr17:48275309:C:T	chr17:48275285:A:G	COL1A1	chr17:48275147-48275309	1	25	0.1084184646606445	0.0045000910758972	False
chr17:48275309:C:T	chr17:48275299:A:G	COL1A1	chr17:48275147-48275309	1	11	0.1546664237976074	-0.0007310509681701	False
chr17:48275309:C:T	chr17:48275340:G:A	COL1A1	chr17:48275147-48275309	1	30	0.1035544872283935	0.0	False
chr17:48275309:C:T	chr17:48275292:T:G	COL1A1	chr17:48275147-48275309	1	18	0.1815999150276184	-0.0052817463874816	False
chr17:48275309:C:T	chr17:48275325:G:A	COL1A1	chr17:48275147-48275309	1	15	0.2384023666381836	0.0	False
chr6:7565754:G:A	chr6:7565754:G:A	DSP	chr6:7565754-7566609	0	0	0.8293052613735199	0.4957771301269531	True
chr6:7565754:G:A	chr6:7565711:C:T	DSP	chr6:7565754-7566609	0	43	0.0236140489578247	0.0	False
chr6:7565754:G:A	chr6:7565727:A:T	DSP	chr6:7565754-7566609	0	27	0.0468997955322265	0.0	False
chr6:7565754:G:A	chr6:7565770:C:T	DSP	chr6:7565754-7566609	0	16	-0.0094169378280639	-5.233287811279297e-05	False
chr1:201294256:G:A	chr1:201294256:G:A	PKP1	chr1:201294256-201294881	0	0	0.7673828452825546	0.5594195127487183	True
chr1:201294256:G:A	chr1:201294271:C:T	PKP1	chr1:201294256-201294881	0	15	0.0092999339103698	-8.547306060791016e-05	False
chr1:201294256:G:A	chr1:201294278:G:A	PKP1	chr1:201294256-201294881	0	22	0.0705780386924743	0.0004407167434692	False
chr11:64572505:C:T	chr11:64572505:C:T	MEN1	chr11:64572289-64572505	1	1	0.2741892337799072	0.4952438473701477	True
chr12:58159079:C:T	chr12:58159079:C:T	CYP27B1	chr12:58158995-58159079	1	1	0.6299587786197662	0.8555723279714584	True
chr12:58159079:C:T	chr12:58159129:G:A	CYP27B1	chr12:58158995-58159079	1	49	0.0258494019508361	0.0	False
chr12:58159079:C:T	chr12:58159103:T:C	CYP27B1	chr12:58158995-58159079	1	23	0.1694527268409729	0.0	False
chr12:58159079:C:T	chr12:58159128:C:A	CYP27B1	chr12:58158995-58159079	1	48	0.0941033959388732	0.0	False
chr9:104193057:C:G	chr9:104193057:C:G	ALDOB	chr9:104192249-104193057	1	1	0.6936116814613342	0.5038315057754517	True
chr9:104193057:C:G	chr9:104193093:T:C	ALDOB	chr9:104192249-104193057	1	35	0.0975681543350219	0.0	False
chr7:150645943:C:T	chr7:150645943:C:T	KCNH2	chr7:150645632-150645943	1	1	0.7827593684196472	0.4173946380615234	True
chr3:184094034:C:G	chr3:184094034:C:G	THPO	chr3:184093804-184094034	1	1	0.4585272073745727	0.4328712075948715	True
chr3:184094034:C:G	chr3:184093996:T:C	THPO	chr3:184093804-184094034	1	39	0.0306207537651062	-0.0076179504394531	False
chr3:184094034:C:G	chr3:184094039:C:T	THPO	chr3:184093804-184094034	1	4	0.0970059633255004	0.0	False
chr3:184094034:C:G	chr3:184093995:A:C	THPO	chr3:184093804-184094034	1	40	0.0468685030937194	-0.0026918649673461	False
chr3:184094034:C:G	chr3:184094023:G:A	THPO	chr3:184093804-184094034	1	12	0.0511093139648437	-0.0017603635787963	False
chrX:38186592:C:T	chrX:38186592:C:T	RPGR	chrX:38182778-38186592	1	1	0.7545273154973984	0.4744814336299896	True
chrX:38186592:C:T	chrX:38186557:T:C	RPGR	chrX:38182778-38186592	1	36	0.0129945278167724	-0.0016186237335205	False
chrX:38186592:C:T	chrX:38186583:C:G	RPGR	chrX:38182778-38186592	1	10	0.0128580927848815	-0.0029371976852416	False
chr2:220146494:G:A	chr2:220146494:G:A	DNAJB2	chr2:220146494-220146660	0	0	0.3384736180305481	0.498927891254425	True
chr2:220146494:G:A	chr2:220146459:C:T	DNAJB2	chr2:220146494-220146660	0	35	0.014369249343872	0.0	False
chr2:71762220:G:A	chr2:71762220:G:A	DYSF	chr2:71762220-71762397	0	0	0.9468835033476352	0.7919920608401299	True
chr2:71762220:G:A	chr2:71762267:G:C	DYSF	chr2:71762220-71762397	0	47	0.2427727580070495	0.0114837288856506	False
chr2:71762220:G:A	chr2:71762232:C:T	DYSF	chr2:71762220-71762397	0	12	0.0982570052146911	0.0020399689674377	False
chr2:71762220:G:A	chr2:71762217:A:G	DYSF	chr2:71762220-71762397	0	3	0.4340403079986572	0.0	False
chr2:71762220:G:A	chr2:71762245:C:T	DYSF	chr2:71762220-71762397	0	25	0.1377933621406555	-0.0004906058311462	False
chr2:71762220:G:A	chr2:71762222:G:A	DYSF	chr2:71762220-71762397	0	2	-0.1208028793334961	-0.0049555897712707	False
chr20:57484272:G:A	chr20:57484272:G:A	GNAS	chr20:57484272-57484404	0	0	0.8502615839242935	0.5026012659072876	True
chr20:57484272:G:A	chr20:57484302:C:T	GNAS	chr20:57484272-57484404	0	30	0.4316105842590332	0.0001671314239501	False
chr20:57484272:G:A	chr20:57484311:C:G	GNAS	chr20:57484272-57484404	0	39	0.2602612376213074	0.0002105832099914	False
chr20:57484272:G:A	chr20:57484241:C:T	GNAS	chr20:57484272-57484404	0	31	0.2094863653182983	0.0	False
chr2:21237944:C:G	chr2:21237944:C:G	APOB	chr2:21237466-21237944	1	1	0.1242432594299316	0.4957008957862854	True
chr2:21237944:C:G	chr2:21237920:T:C	APOB	chr2:21237466-21237944	1	25	0.0557978749275207	0.0005450248718261	False
chr17:48263138:C:T	chr17:48263138:C:T	COL1A1	chr17:48263010-48263138	1	1	0.8487955331802368	0.9378721509128808	True
chr17:48263138:C:T	chr17:48263100:G:A	COL1A1	chr17:48263010-48263138	1	39	0.0197995901107788	-0.0024649500846862	False
chr17:48263138:C:T	chr17:48263097:G:A	COL1A1	chr17:48263010-48263138	1	42	0.0204371809959411	-0.0017549991607666	False
chr17:48271490:C:T	chr17:48271490:C:T	COL1A1	chr17:48271403-48271490	1	1	-1.2376539707183838	0.4891066551208496	True
chr17:48271490:C:T	chr17:48271475:G:A	COL1A1	chr17:48271403-48271490	1	16	0.0174264311790466	4.279613494873047e-05	False
chr17:7576852:C:A	chr17:7576852:C:A	TP53	chr17:7574034-7576852	1	1	0.7050747871398926	0.4980835020542145	True
chr17:7576852:C:A	chr17:7576841:A:G	TP53	chr17:7574034-7576852	1	12	0.1279574036598205	8.821487426757812e-05	False
chr17:7576852:C:T	chr17:7576852:C:T	TP53	chr17:7574034-7576852	1	1	0.6959171295166016	0.4932926893234253	True
chr17:7576852:C:G	chr17:7576852:C:G	TP53	chr17:7574034-7576852	1	1	0.7030324637889862	0.4979209303855896	True
chr10:89720876:G:T	chr10:89720876:G:T	PTEN	chr10:89720876-89725043	0	0	0.6301392316818237	0.4990772604942322	True
chr10:89720876:G:T	chr10:89720918:G:A	PTEN	chr10:89720876-89725043	0	42	0.0040106177330017	2.825260162353516e-05	False
chr10:89720876:G:T	chr10:89720907:T:G	PTEN	chr10:89720876-89725043	0	31	-0.0012341737747192	2.264976501464844e-06	False
chr10:89720876:G:A	chr10:89720876:G:A	PTEN	chr10:89720876-89725043	0	0	0.6174278259277344	0.4950420260429382	True
chr17:7577018:C:G	chr17:7577018:C:G	TP53	chr17:7576927-7577018	1	1	0.2156146764755249	0.5076260268688202	True
chr17:7577018:C:G	chr17:7577035:T:C	TP53	chr17:7576927-7577018	1	16	0.0576574206352233	0.0	False
chr17:7577018:C:A	chr17:7577018:C:A	TP53	chr17:7576927-7577018	1	1	0.2137574553489685	0.5053762495517731	True
chr2:47657081:G:A	chr2:47657081:G:A	MSH2	chr2:47657081-47672686	0	0	0.6498264372348785	0.4980581402778625	True
chr2:47657081:G:A	chr2:47657059:C:A	MSH2	chr2:47657081-47672686	0	22	0.0538729429244995	0.0	False
chr2:47657081:G:A	chr2:47657127:T:A	MSH2	chr2:47657081-47672686	0	46	-0.0091242790222167	-4.398822784423828e-05	False
chr2:47657081:G:A	chr2:47657131:C:A	MSH2	chr2:47657081-47672686	0	50	0.0246597528457641	0.0001779794692993	False
chr10:89717777:G:T	chr10:89717777:G:T	PTEN	chr10:89717777-89720650	0	0	0.8740958720445633	0.4996085166931152	True
chr10:89717777:G:T	chr10:89717799:G:A	PTEN	chr10:89717777-89720650	0	22	0.0292831659317016	6.985664367675781e-05	False
chr17:7577498:C:A	chr17:7577498:C:A	TP53	chr17:7577156-7577498	1	1	0.8723457157611847	0.5012038052082062	True
chr17:7577498:C:T	chr17:7577498:C:T	TP53	chr17:7577156-7577498	1	1	0.8721909075975418	0.4989039003849029	True
chr17:7577498:C:T	chr17:7577498:C:T	TP53	chr17:7577156-7577498	1	1	0.8721909075975418	0.4989039003849029	True
chr9:135798734:C:A	chr9:135798734:C:A	TSC1	chr9:135797361-135798734	1	1	0.687823623418808	0.5030172765254974	True
chr9:135798734:C:A	chr9:135798721:G:A	TSC1	chr9:135797361-135798734	1	14	-0.00374436378479	-0.000492513179779	False
chr17:7578176:C:A	chr17:7578176:C:A	TP53	chr17:7577609-7578176	1	1	0.2451536059379577	0.4931662380695343	True
chr17:7578176:C:T	chr17:7578176:C:T	TP53	chr17:7577609-7578176	1	1	0.2441837191581726	0.4931224286556244	True
chr17:29679433:G:A	chr17:29679433:G:A	NF1	chr17:29679433-29683477	0	0	0.8050592243671417	0.4975601434707641	True
chr17:29679433:G:A	chr17:29679401:A:G	NF1	chr17:29679433-29683477	0	32	0.1269522905349731	0.0	False
chr17:29679433:G:A	chr17:29679412:C:T	NF1	chr17:29679433-29683477	0	21	0.1922782063484192	0.0	False
chr17:7578370:C:T	chr17:7578370:C:T	TP53	chr17:7578290-7578370	1	1	0.4992483854293823	0.6129006147384644	True
chr17:7579311:C:A	chr17:7579311:C:A	TP53	chr17:7578555-7579311	1	1	0.8693593591451645	0.4880828857421875	True
chr17:7579311:C:T	chr17:7579311:C:T	TP53	chr17:7578555-7579311	1	1	0.882952868938446	0.4880812168121338	True
chr22:24143269:G:A	chr22:24143269:G:A	SMARCB1	chr22:24143269-24145481	0	0	0.7722151726484299	0.277581125497818	True
chr22:24143269:G:A	chr22:24143309:G:A	SMARCB1	chr22:24143269-24145481	0	40	0.0790687203407287	-0.0348402857780456	False
chr22:24143269:G:A	chr22:24143292:C:G	SMARCB1	chr22:24143269-24145481	0	23	0.3386061191558838	0.0369309782981872	False
chr16:2130379:G:C	chr16:2130379:G:C	TSC2	chr16:2130379-2131595	0	0	0.8617904186248779	0.5042915046215057	True
chr16:2130379:G:C	chr16:2130384:G:A	TSC2	chr16:2130379-2131595	0	5	0.2189363241195678	-3.486871719360352e-05	False
chr16:2130379:G:C	chr16:2130412:C:T	TSC2	chr16:2130379-2131595	0	33	0.0234121680259704	-5.27501106262207e-05	False
chr16:2130379:G:C	chr16:2130387:C:T	TSC2	chr16:2130379-2131595	0	8	0.1540770530700683	8.89897346496582e-05	False
chr16:2130379:G:C	chr16:2130382:C:T	TSC2	chr16:2130379-2131595	0	3	0.2882809042930603	0.0002118945121765	False
chr22:24135876:G:C	chr22:24135876:G:C	SMARCB1	chr22:24135876-24143130	0	0	0.8720944076776505	0.4991101622581482	True
chr22:24135876:G:C	chr22:24135882:C:T	SMARCB1	chr22:24135876-24143130	0	6	0.0322116017341613	-5.632638931274414e-05	False
chr22:24135876:G:C	chr22:24135917:G:T	SMARCB1	chr22:24135876-24143130	0	41	0.0311505794525146	-3.5643577575683594e-05	False
chr22:30035202:G:A	chr22:30035202:G:A	NF2	chr22:30035202-30038190	0	0	0.5716825723648071	0.4899498224258423	True
chr22:30035202:G:A	chr22:30035225:C:A	NF2	chr22:30035202-30038190	0	23	0.1488398909568786	0.0026851892471313	False
chr9:21970900:C:A	chr9:21970900:C:A	CDKN2A	chr9:21968242-21970900	1	1	0.6121410429477692	0.4359166920185089	True
chr9:21970900:C:A	chr9:21970916:C:T	CDKN2A	chr9:21968242-21970900	1	15	0.1358059048652649	0.0	False
chr9:21970900:C:A	chr9:21970928:G:A	CDKN2A	chr9:21968242-21970900	1	27	0.0667381286621093	0.0	False
chr9:21970900:C:T	chr9:21970900:C:T	CDKN2A	chr9:21968242-21970900	1	1	0.6301300823688507	0.4392565786838531	True
chr1:51436170:G:T	chr1:51436170:G:T	CDKN2C	chr1:51436170-51439564	0	0	0.5232382714748383	0.3836953938007355	True
chr17:41209068:C:T	chr17:41209068:C:T	BRCA1	chr17:41203135-41209068	1	1	0.7432628571987152	0.4965108036994934	True
chr1:27100390:G:T	chr1:27100390:G:T	ARID1A	chr1:27100390-27100819	0	0	0.6954828202724457	0.499622493982315	True
chr1:27100390:G:T	chr1:27100341:C:T	ARID1A	chr1:27100390-27100819	0	49	0.1688969135284423	0.0	False
chr1:27100390:G:T	chr1:27100431:C:T	ARID1A	chr1:27100390-27100819	0	41	0.0103344917297363	-5.316734313964844e-05	False
chr17:29546137:G:A	chr17:29546137:G:A	NF1	chr17:29546137-29548867	0	0	0.7893094271421432	0.5998261272907257	True
chr17:29546137:G:A	chr17:29546175:T:C	NF1	chr17:29546137-29548867	0	38	0.1003697514533996	0.0003585815429687	False
chr17:29533390:G:T	chr17:29533390:G:T	NF1	chr17:29533390-29541468	0	0	0.7317484617233276	0.4978075623512268	True
chr17:29533390:G:T	chr17:29533389:G:A	NF1	chr17:29533390-29541468	0	1	0.5844321846961975	0.0	False
chr7:6022454:C:T	chr7:6022454:C:T	PMS2	chr7:6018328-6022454	1	1	0.7587334364652634	0.4971199035644531	True
chr7:6022454:C:T	chr7:6022480:C:T	PMS2	chr7:6018328-6022454	1	25	0.0744494795799255	0.0	False
chr7:6022454:C:T	chr7:6022469:C:T	PMS2	chr7:6018328-6022454	1	14	0.0403097867965698	0.0	False
chr12:12871249:G:A	chr12:12871249:G:A	CDKN1B	chr12:12871249-12871758	0	0	0.9223013892769814	0.5850424468517303	True
chr12:12871249:G:A	chr12:12871199:G:A	CDKN1B	chr12:12871249-12871758	0	50	0.1758124828338623	0.0	False
chr12:12871249:G:A	chr12:12871274:A:G	CDKN1B	chr12:12871249-12871758	0	25	0.0623015165328979	0.0011787414550781	False
chr12:12871249:G:A	chr12:12871258:C:T	CDKN1B	chr12:12871249-12871758	0	9	0.093825876712799	0.0010958909988403	False
chr17:7576851:A:C	chr17:7576851:A:C	TP53	chr17:7574034-7576852	2	2	0.7115245163440704	0.498729407787323	True
chr17:7576851:A:G	chr17:7576851:A:G	TP53	chr17:7574034-7576852	2	2	0.7048733532428741	0.4320931434631347	True
chr10:89720877:T:G	chr10:89720877:T:G	PTEN	chr10:89720876-89725043	1	1	0.6367254257202148	0.4957234263420105	True
chr17:7577017:A:C	chr17:7577017:A:C	TP53	chr17:7576927-7577018	2	2	0.2021156549453735	0.5059459507465363	True
chr2:47657082:T:C	chr2:47657082:T:C	MSH2	chr2:47657081-47672686	1	1	0.6433050036430359	0.4975045919418335	True
chr16:89871686:A:G	chr16:89871686:A:G	FANCA	chr16:89869750-89871687	2	2	0.3146910071372986	0.3874582350254059	True
chr16:89871686:A:G	chr16:89871709:C:T	FANCA	chr16:89869750-89871687	2	21	0.0498684048652648	0.0	False
chr16:89871686:A:G	chr16:89871703:T:G	FANCA	chr16:89869750-89871687	2	15	0.1172295808792114	0.0	False
chr17:7577497:A:C	chr17:7577497:A:C	TP53	chr17:7577156-7577498	2	2	0.8641326874494553	0.4992951154708862	True
chr17:7578175:A:C	chr17:7578175:A:C	TP53	chr17:7577609-7578176	2	2	0.2785046696662903	0.493102103471756	True
chr17:7578369:A:T	chr17:7578369:A:T	TP53	chr17:7578290-7578370	2	2	0.5374866724014282	0.6256225407123566	True
chr16:23640959:A:G	chr16:23640959:A:G	PALB2	chr16:23640597-23640960	2	2	0.8406910598278046	0.5846400558948517	True
chr16:23640959:A:G	chr16:23641001:C:G	PALB2	chr16:23640597-23640960	2	40	0.0775306224822998	0.0	False
chr16:23640959:A:G	chr16:23640921:A:G	PALB2	chr16:23640597-23640960	2	40	0.4982430934906006	0.0068036317825317	False
chr16:23640959:A:G	chr16:23640966:C:T	PALB2	chr16:23640597-23640960	2	5	0.0434933304786682	0.0	False
chr17:7579310:A:G	chr17:7579310:A:G	TP53	chr17:7578555-7579311	2	2	0.8820233419537544	0.4850099682807922	True
chr17:7579310:A:C	chr17:7579310:A:C	TP53	chr17:7578555-7579311	2	2	0.8766947612166405	0.4880415499210357	True
chr17:29585522:T:C	chr17:29585522:T:C	NF1	chr17:29585521-29586049	1	1	0.7967126965522766	0.4928418397903442	True
chr3:47680213:A:G	chr3:47680213:A:G	SMARCC1	chr3:47677627-47680214	2	2	0.7733126878738403	0.4221826195716858	True
chr9:21970899:A:G	chr9:21970899:A:G	CDKN2A	chr9:21968242-21970900	2	2	0.6319012939929962	0.4377076327800751	True
chr9:21970899:A:G	chr9:21970899:A:G	CDKN2A	chr9:21968242-21970900	2	2	0.6319012939929962	0.4377076327800751	True
chr3:10188322:T:C	chr3:10188322:T:C	VHL	chr3:10188321-10191470	1	1	0.5036620199680328	0.4850039780139923	True
chr3:10188322:T:C	chr3:10188363:A:G	VHL	chr3:10188321-10191470	1	42	-0.0117168426513671	0.000373899936676	False
chr3:10188322:T:C	chr3:10188328:C:T	VHL	chr3:10188321-10191470	1	7	0.0124120116233825	-0.0023956894874572	False
chr5:112102109:T:C	chr5:112102109:T:C	APC	chr5:112102108-112102885	1	1	0.8132459223270416	0.5157479047775269	True
chr3:10183873:T:C	chr3:10183873:T:C	VHL	chr3:10183872-10188197	1	1	0.7346612811088562	0.4331111907958984	True
chr3:10183873:T:C	chr3:10183876:G:C	VHL	chr3:10183872-10188197	1	4	0.3711056113243103	0.1034021377563476	False
