## Supplementary material for "An RNA foundation model enables discovery of disease mechanisms and candidate therapeutics": schema_for_all_extended_data_tables.xlsx

### Sheet: 1_rnaseq_model_outputs
Column	Description
output_index	0-based index for BigRNA model's predictions
subject_id	GTEX sample id. Empty if this row corresponds to a communal track
tissue	tissue type of output
sample_type	either one of junction counts or coverage values
averaged_across_multiple_subjects	boolean value determining whether this is a communal track or not. if true, subject_id will be empty

### Sheet: 2_finetuned_model_outputs
Column	Description
output_index	0-based index for BigRNA model's predictions
output_name	for 'rbp' tracks, this is a string with either of two formats: <RBP>_<CELL_LINE>_replicate_<REPLICATE_NUMBER>.gtrack - for peaks derived from individual replicates or <RBP>_<CELL_LINE>.gtrack - for high confidence IDR reproducible peaks derived from the two replicates. For the 'mirna' tracks, this is a string in the format <unmasked/remasked>_<cell_line>. Masked low-confidence regions were annota…
output_type	One of 'mirna' or 'rbp'

### Sheet: 3_clinvar_utr_benchmark
Column	Description
variant	The variant in GRCh38 coordinates: format is chromosome:position:ref_allele:alt_allele
clinvar_name_tsv	If this variant was in ClinVar, its name as reported in the TSV available from ClinVar. Empty if the variant is not in Clinvar.
gene name	The gene that the variant is reported in (as per the "clinvar_name_tsv" column)
transcript_id	The RefSeq transcript ID that this variant is reported in (as per the "clinvar_name_tsv" column)
proposed_mechanism	The proposed mechanism that the variant effect operates through as annotated by Bohn et al. 2023 - only available for variants with "class == 1"
utr	"utr3" or "utr5" depending on whether the variant is in the 3' UTR or 5' UTR benchmark, respectively
class	1 for P/LP variants and 0 for putative benign variants
af_total	The gnomAD global AF from gnomAD v3.0 (if present in gnomAD)
benign	1 for whether the variant is found in ClinVar (last accessed 2022-10-20) with a benign (B) or likely benign (LB) classification, otherwise empty
enformer_score	Signed prediction from Enformer (for benchmarking, we took the absolute value of this score)
saluki_score	Signed prediction from Saluki (for benchmarking, we took the absolute value of this score); only populated for rows which are "utr == 'utr3'"
framepool_score	Signed prediction from FramePool (for benchmarking, we took the absolute value of this score); only populated for rows which are "utr == 'utr5'"
bigrna_ensemble_max	Signed predictions from BigRNA (for benchmarking, we took the absolute value of this score)

### Sheet: 4_clinvar_utr_vus
Column	Description
variant	The variant in GRCh38 coordinates: format is chromosome:position:ref_allele:alt_allele
clinvar_name_tsv	If this variant was in ClinVar, its name as reported in the TSV available from ClinVar. Empty if the variant is not in Clinvar.
gene name	The gene that the variant is reported in (as per the "clinvar_name_tsv" column)
transcript_id	The RefSeq transcript ID that this variant is reported in (as per the "clinvar_name_tsv" column)
utr	"utr3" or "utr5" depending on whether the variant is in the 3' UTR or 5' UTR benchmark, respectively
clinsig	VUS if the variant is classified as VUS in ClinVar or P/LP (uncertain) if the variant is classified as a P/LP variant in ClinVar, but was not in Bohn et al. 2023's high confidence set
bigrna_ensemble_max	Signed predictions from BigRNA

### Sheet: 5_enformer_tissue_matching
Column	Description
BigRNA Tissue	GTEx tissue from BigRNA output used
Enformer Head	Paired Enformer head used for tissue specific scoring

### Sheet: 6_eqtl_benchmark
Column	Description
PIP	Posterior inclusion probability (PIP) cutoff for variants to be included in the evaluation.
TSS	Distance to transcription start site (TSS) -- either distal (>10kb), proximal (<10kb), or all (no cutoff).
Score	Score aggregation method. Either "Mean" (mean over Ensembles) or "Max" (max over Ensemble scores). Not meaningful for Enformer.
Region	Score is calculated either around the transcription start site (TSS) or on the entire coding sequence (CDS). See Supplemental Note 1 for details
Model	Model being evaluated, either BigRNA or Enformer.
Tissue	Version of the score, either tissue "specific" or tissue "agnostic". Specific refers to matching output heads to tissues where eQTLs have been fine-mapped.
AUROC	Area under the reciever operator characteristic curve
AUPRC	Are under the precision recall curve.

### Sheet: 7_mapsy_variants
Column	Description
exon_interval	genomic coordinate of the exon in GRCh37, format is chromosome:start-end
variant	variant in GRCh37, format is chromosome:position:ref_allele:alt_allele
dg_class_label_50	binary skipping label at 50% level, 1 for skipping and 0 for non-skipping, missing value correspond to undefined
dg_class_label_35	binary skipping label at 35% level, 1 for skipping and 0 for non-skipping, missing value correspond to undefined
dg_class_label_30	binary skipping label at 30% level, 1 for skipping and 0 for non-skipping, missing value correspond to undefined
dg_class_label_25	binary skipping label at 25% level, 1 for skipping and 0 for non-skipping, missing value correspond to undefined
dg_class_label_20	binary skipping label at 20% level, 1 for skipping and 0 for non-skipping, missing value correspond to undefined
dg_class_label_10	binary skipping label at 10% level, 1 for skipping and 0 for non-skipping, missing value correspond to undefined
bigrna	bigrna score
enformer	enformer score
spliceai	spliceai score

### Sheet: 8_intron_retention
Column	Description
parental_variant	parent variant curated from SPCard database, GRCh37, format is chromosome:position:ref_allele:alt_allele
variant	if different from parental_variant this is a matching negative variant, GRCh37, format is chromosome:position:ref_allele:alt_allele
gene	gene symbol
closest_intron	genomic coordinate of the closest intron, GRCh37, format is chromosome:start-end
parental_distance_to_splice_site	distance from parental_variant to closest splice site
distance_to_splice_site	distance from variant to closest splice site
delta_bigrna	bigrna score
delta_spliceai	spliceai score
causes_ir	binary label on whether this variant causes intron retention

### Sheet: 9_rare_variants
Column	Description
variant	The variant in GRCh38 coordinates: format is chromosome:position:ref_allele:alt_allele
gene_name	The gene that the variant is reported in (as per the "clinvar_name_tsv" column)
transcript_id	The RefSeq transcript ID that this variant is reported in (as per the "clinvar_name_tsv" column)
bigrna_ind_ens_juc_woavg	The BigRNA prediction
sequence_ontology	The sequence ontology of the variant
sift	The SIFT score for the variant
clinvar_name_tsv	The name as reported in the TSV available from ClinVar
clinvar_clinical_significance	The clinical significance from ClinVar
gnomad_af_max	The maximum gnomAD subpopulation AF from gnomAD v3.0
gnomad_af_total	The gnomAD global AF from gnomAD v3.0
homozygous_prevalence	The estimate for worldwide homozygous prevalence
compound_het_prevalence	The estimate for worldwide compound heterozygous prevalence
total_prevalence	The estimate for total worldwide prevalence
omim_disorders	The OMIM disorders associated with the gene
